# A novel beta-adrenergic like octopamine receptor modulates the audition of malaria mosquitoes and serves as insecticide target

**DOI:** 10.1101/2022.08.02.502538

**Authors:** M Georgiades, CA Alampounti, J Somers, M Su, D Ellis, J Bagi, W Ntabaliba, S Moore, JT Albert, M Andres

**Author notes:** These authors share first authorship (M Georgiades, CA Alampounti).

## Abstract

Hearing is an essential sense in the life cycle of malaria mosquitoes. Within large swarms formed transiently at dusk, mosquitoes acoustically recognize their mating partners by their wingbeats. Indeed, malaria mosquitoes only respond to the flight tones of mating partners during swarm time. This phenomenon implies a sophisticated context- and time-dependent modulation of mosquito audition, the mechanisms of which are still largely unknown. Using transcriptomics, we identify a complex network of candidate neuromodulators regulating mosquito hearing. Among them, octopamine stands out as regulator of the auditory performance during swarm time. To explore octopamine’s roles in mosquito hearing, we carried out an in-depth analysis of octopamine-mediated effects on auditory function. We found that octopamine affects the properties of the mosquito ear on multiple levels: it modulates the tuning and stiffness of the flagellar sound receiver and it controls the erection of antennal fibrillae in males. We found that two different receptors are driving octopamine’s auditory roles, including a novel beta octopamine receptor. We also demonstrate that the octopaminergic auditory control system can be targeted by insecticides. Our findings identify octopamine signalling as a key component of hearing and mating partner detection in malaria mosquitoes, and as a potential novel target for mosquito control.
