## Supplemental Table 3 for "A novel beta-adrenergic like octopamine receptor modulates the audition of malaria mosquitoes and serves as insecticide target"

id	gene	gene_symbol	GO	M_ZT0	M_ZT0.1	M_ZT0.2	M_ZT4	M_ZT4.1	M_ZT4.2	M_ZT8	M_ZT8.1	M_ZT8.2	M_ZT12	M_ZT12.1	M_ZT16	M_ZT16.1	M_ZT16.2	M_ZT20	M_ZT20.1	M_ZT20.2	ZT_avg	log_ZT_avg
AGAP000138-RA	AGAP000138	AGAP000138	AchR activity	34.13454259	45.71305352	18.22072774	28.10422963	13.04866767	23.57908065	27.25966357	11.15706362	4.665505058	15.1954272	9.923720028	11.76791452	48.82772126	24.94037724	48.74603887	25.35673526	48.73235052	25.84545994	1.412384265
AGAP000138-RB	AGAP000138	AGAP000138	AchR activity	117.919329	142.4723501	78.73957343	42.15634445	73.68659389	123.7901734	44.52411717	73.91554646	78.53600182	75.08328732	48.909763	42.65869012	145.6112402	34.76537433	52.55432316	33.04059443	107.6172741	77.41062214	1.888800558
AGAP000329-RA	AGAP000329	AGAP000329	AchR activity	512.0181389	316.9438377	268.1049938	387.3114147	221.8273503	191.5800303	352.5583155	228.0224877	370.9076521	304.8023926	264.396255	269.1910446	223.21244	329.5152871	399.1081932	245.1151075	284.9488829	304.0919897	2.48300498
AGAP000962-RA	AGAP000962	AGAP000962	AchR activity	84.81916644	63.99827492	37.09219575	42.15634445	20.72435453	92.1057838	7.269243619	24.40607666	31.10336706	61.67555745	15.59441719	25.74231301	32.26117297	31.7422983	31.98958801	10.75740284	42.6408067	38.59284492	1.586506794
AGAP000966-RA	AGAP000966	AGAP000966	AchR activity	1168.849489	1025.496167	670.9132248	839.6138603	681.6009935	916.6367604	527.0201624	537.631003	750.3687302	707.9281376	561.3990187	585.4537472	904.1847669	686.9940276	935.3146208	549.3959307	703.2348915	750.1197372	2.875130593
AGAP002152-RA	AGAP002152	AGAP002152	AchR activity	3376.216576	2209.464253	1943.110465	2683.95393	1771.548528	1582.008943	3149.399798	2273.949028	3189.650292	3267.910696	2651.050922	1492.31866	1474.422797	2317.943545	3295.689222	1768.824381	1679.912416	2360.433791	3.372991823
AGAP002971-RA	AGAP002971	AGAP002971	AchR activity	205.8416356	217.8988884	68.97846928	157.2080345	111.2974595	364.7389038	129.0290742	55.08800161	83.97909105	153.7419693	59.54232017	55.89759396	291.2224804	33.25383632	131.0049795	54.55540011	198.3135931	139.5053959	2.144591006
AGAP002972-RA	AGAP002972	AGAP002972	AchR activity	291.6951822	315.4200693	91.10363868	153.6950058	135.0920888	448.0025324	149.9281496	59.96921694	131.4117258	129.6080555	85.06045738	86.78836956	393.2375409	63.48459661	151.5697146	64.54441703	307.9613817	179.9160084	2.255069807
AGAP002974-RA	AGAP002974	AGAP002974	AchR activity	115.8505688	111.9969811	28.63257216	42.15634445	33.7730222	69.26354942	33.62025174	6.973164761	56.76364488	51.8432222	23.39162578	19.85835575	46.21195048	14.35961114	45.69941144	13.83094651	46.70183591	44.76041522	1.650894107
AGAP004675-RA	AGAP004675	GPRMAC2	AchR activity	45.51272346	47.23682197	37.74293602	62.3562595	48.35682724	98.73740023	39.9808399	23.70876019	42.7671297	65.25095208	20.5562772	31.62627026	121.1973796	30.9865293	72.35740145	44.56638319	113.7088179	55.68527701	1.745740384
AGAP008588-RA	AGAP008588	AGAP008588	AchR activity	1692.245809	1171.777938	428.8378421	1124.169185	624.8009107	634.4246388	748.7320927	380.7347959	775.2514239	877.7593828	418.9227526	322.8821546	681.8442504	589.4998256	964.2575814	325.7956288	449.4205659	718.3151046	2.856314999
AGAP009493-RA	AGAP009493	AGAP009493	AchR activity	390.9956697	393.8941445	219.9502134	562.0845927	320.0761422	1075.058709	342.5631055	159.685473	317.254344	1650.938472	357.253921	205.2030094	1075.081791	187.4307138	300.0928018	167.5081299	592.9102646	489.2930293	2.689569029
AGAP010513-RA	AGAP010513	GPRMAC1	AchR activity	47.58148361	48.76059042	17.56998746	30.73900116	17.65407979	28.00015828	15.44714269	5.578531808	10.88617847	35.75394635	19.13860291	7.354946573	36.62079094	6.801921065	20.56473515	3.073543668	33.84191008	22.66867944	1.355426221
AGAP000038-RA	AGAP000038	AGAP000038	GABAR activity	207.9103958	221.7083096	80.69179426	132.6168336	135.8596575	267.4751962	96.31747795	41.14167209	99.53077458	211.8421321	53.87162301	58.83957259	278.1436265	65.75190363	101.300362	46.10315502	157.0264628	132.7135852	2.122915382
AGAP000039-RA	AGAP000039	AGAP000039	GABAR activity	41.37520314	81.5216121	5.856662486	2.634771528	25.32976665	67.05301061	59.0626044	9.762430665	26.437862	25.9216111	9.214882883	4.412967944	40.10848532	3.778845036	9.139882288	10.75740284	6.091543815	25.20350264	1.401460901
AGAP004595-RA	AGAP004595	GPRGBB2	GABAR activity	920.5982699	611.0311487	526.4488835	699.0927122	608.6819683	411.8970652	580.6308341	490.2134827	643.8396981	869.7147448	464.2883299	498.6653777	478.6860531	717.9805569	836.2992293	527.1127391	609.1543815	617.3138514	2.790506022
AGAP005599-RA	AGAP005599	AGAP005599	GABAR activity	1707.76151	1328.726089	1199.965069	1396.42891	1191.266601	996.9530038	993.1604094	1261.445505	1727.79204	1512.39193	993.7896771	950.2590973	543.208399	1258.355397	1766.282252	856.7502975	1126.935606	1224.204223	3.087853873
AGAP005599-RB	AGAP005599	AGAP005599	GABAR activity	0	153.9006135	425.5841407	126.4690334	190.3570342	278.5278902	172.6445359	403.7462396	180.3995289	8.938486586	421.0492641	276.5459912	0	68.77497966	0	281.2292456	628.7826893	212.7617455	2.327893545
AGAP005599-RG	AGAP005599	AGAP005599	GABAR activity	179.9821337	149.3293082	295.4360854	222.1990656	258.6706473	84.7373211	142.658906	193.1566639	137.6323992	137.6526934	190.677192	60.3105619	125.5569975	172.3153336	313.0409684	85.29083679	243.6617526	176.0181686	2.245557498
AGAP005599-RK	AGAP005599	AGAP005599	GABAR activity	1248.496755	857.8816376	570.048482	729.8317133	571.0711026	243.8961155	526.1115069	688.9486783	905.1079813	799.1007008	499.7301871	546.4725304	355.7448263	771.6401564	1014.526934	344.2368908	260.5827076	643.1428768	2.808307464
AGAP006028-RB	AGAP006028	Rdl	GABAR activity	783.0257195	623.2212963	357.2564117	575.2584503	310.865318	420.7392204	400.7170545	398.1677078	645.3948664	531.8399519	352.292061	344.2114996	292.094404	405.0921879	629.890221	301.9756654	434.5301254	459.2101271	2.662011457
AGAP006028-RC	AGAP006028	Rdl	GABAR activity	1470.888472	762.6461095	510.8311169	1130.316986	540.3683552	343.370362	792.3475545	622.0062966	919.1044965	796.4191548	615.9794789	485.4264738	435.961797	789.7786125	1236.169079	438.7483586	356.0168941	720.3752704	2.857558796
AGAP009514-RA	AGAP009514	GPRGBB3	GABAR activity	81.71602621	122.6633603	26.02961105	28.10422963	67.5460444	126.0007122	49.97604988	11.15706362	37.32404047	23.24006512	26.22697436	24.27132369	88.06428299	24.94037724	27.41964686	17.67287609	35.87242469	48.13088875	1.682423881
AGAP010281-RA	AGAP010281	GPRGBB1	GABAR activity	948.526532	911.9754176	918.1945298	1051.27384	900.3580691	1027.900547	922.2852841	826.3200241	865.4511883	972.5073406	873.2873625	812.7215963	927.7267039	940.176645	1092.97759	1075.740284	1204.095161	957.1481244	2.980979153
AGAP011349-RA	AGAP011349	AGAP011349	GABAR activity	24.82512189	16.76145296	9.761104144	19.32165787	21.49192322	32.4212359	7.269243619	18.13022838	10.88617847	7.150789269	10.63255717	18.38736643	13.07885391	9.069228087	10.663196	10.75740284	16.92095504	15.14873501	1.180376369
AGAP000209-RA	AGAP000209	AGAP000209	GluR activity	41.37520314	41.14174816	53.36070265	34.25202987	25.32976665	47.15816131	100.8607552	27.89265904	37.32404047	68.82634671	23.39162578	30.89077561	38.36463813	66.50767263	37.32118601	29.19866485	29.10404267	43.0764717	1.634240124
AGAP000256-RA	AGAP000256	AGAP000256	GluR activity	638.2125085	605.6979591	524.4966627	640.2494814	523.4818441	540.8451625	576.9962122	695.2245266	651.6155398	513.9629787	735.7729564	670.7711275	536.2330103	526.770998	553.7245353	670.0325196	530.6411501	596.1605396	2.775363226
AGAP000801-RA	AGAP000801	AGAP000801	GluR activity	278.2482411	234.6603414	105.4199248	158.0862917	198.0327211	172.4220273	136.2983179	62.06116637	124.4134682	165.3620018	65.92185447	90.46584285	309.5328758	99.00573995	168.3261655	72.99666212	181.392638	154.2733106	2.188290799
AGAP000803-RA	AGAP000803	GLURIIa	GluR activity	131.36627	214.0894673	249.2335258	168.6253778	170.4002484	272.63312	264.4187366	213.3788417	270.5992934	264.579203	318.267878	275.0750018	258.0893838	227.4864712	239.1602532	224.3686878	245.015429	235.693364	2.372347355
AGAP001434-RC	AGAP001434	AGAP001434	GluR activity	141.7100708	143.9961186	57.26514431	84.3126889	98.24879185	137.7902526	66.33184802	37.65508971	32.65853541	54.52476818	40.40371726	44.8651741	45.34002688	30.9865293	70.07243087	16.13610426	102.8794066	70.89274692	1.850601805
AGAP001478-RA	AGAP001478	NMDAR1	GluR activity	1108.855444	865.5004799	862.8816063	872.1093759	749.1470379	741.267348	775.9917563	670.1211335	964.9819629	1021.669017	643.6241275	677.3905794	516.1787676	807.1612997	837.0608862	513.2817926	714.7411409	784.8213974	2.894770835
AGAP002797-RA	AGAP002797	GLURIId	GluR activity	18.61884141	52.57001154	36.44145547	27.22597246	27.63247271	51.57923893	50.88470533	34.16850733	40.43437717	23.24006512	31.18883437	31.62627026	73.24158189	39.29998838	49.50769573	22.28319159	46.70183591	38.62617915	1.58688175
AGAP002891-RC	AGAP002891	AGAP002891	GluR activity	244.1136985	185.1378667	323.4179173	336.3724984	244.0868423	300.6332783	415.2555417	294.9648694	369.3524838	374.522588	338.1153181	428.0578906	313.8924938	403.5806499	306.1860566	292.7550344	345.1874828	324.4489712	2.511146401
AGAP002891-RE	AGAP002891	AGAP002891	GluR activity	55.85652424	110.4732127	149.6702635	100.9995753	65.24333834	29.47385082	99.95209976	101.8082055	129.8565575	108.1556877	124.0465004	145.6279421	135.1481571	108.830737	22.08804886	106.8056425	129.9529347	101.411134	2.006085639
AGAP002904-RA	AGAP002904	AGAP002904	GluR activity	18.61884141	11.42826338	22.12516939	14.05211482	28.40004139	12.5263866	8.177899071	18.82754485	27.21544617	12.51388122	41.82139155	13.23890383	20.92616625	20.40576319	15.23313715	36.1141381	12.18308763	19.63577506	1.293048048
AGAP004272-RA	AGAP004272	GPRBOS	GluR activity	2980.049006	2861.63715	3273.87433	2479.320008	2744.825622	2399.908303	2482.446696	3492.858229	3494.463289	2851.377221	3506.617356	2986.108309	2281.824045	2842.447236	3048.150743	2722.391304	2641.022663	2887.607148	3.460538108
AGAP005034-RA	AGAP005034	GPRMGL5	GluR activity	1302.284519	996.5445666	1172.633978	909.8744344	734.5632328	753.7937346	885.0304106	868.8563292	1202.145137	1002.004346	890.299454	825.2250055	698.4107987	1000.638166	1019.858532	891.3276637	827.0962824	940.0345053	2.973143795
AGAP006026-RA	AGAP006026	AGAP006026	GluR activity	77.57850589	92.18799126	26.68035133	29.86074399	29.16761008	67.05301061	29.98562993	9.762430665	20.21718859	25.9216111	13.46790575	16.91637712	56.6750336	10.5807661	57.88592116	6.915473253	76.48271678	38.07878042	1.58068303
AGAP006027-RA	AGAP006027	GLURI	GluR activity	436.5083932	349.7048594	110.625847	297.7291827	135.8596575	434.0024533	161.7406705	91.34845836	136.854815	252.9591704	109.1609203	91.20133751	396.7252352	88.42497384	215.5488906	60.70248744	286.9793975	215.0633382	2.332566383
AGAP010272-RA	AGAP010272	IR25a	GluR activity	42.40958322	55.61754844	35.13997492	37.76505857	69.84875046	64.84247179	74.50974709	94.13772427	94.86526952	50.94937354	79.38976023	68.40100313	53.18733923	31.7422983	73.88071516	91.43792412	64.97646736	63.71182408	1.804220039
AGAP012429-RA	AGAP012429	NMDAR2	GluR activity	244.1136985	303.2299217	212.1413301	202.8774077	252.5300978	319.0544351	284.4091566	274.7426916	235.6080054	195.7528562	278.5729979	152.2473941	275.5278557	199.5230179	232.3053415	219.7583723	342.48013	248.5220418	2.395364913
AGAP012447-RA	AGAP012447	GLURIIe	GluR activity	28.9626422	45.71305352	27.98183188	40.3998301	73.68659389	48.63185385	61.78857076	55.78531808	86.31184358	85.80947123	90.73115454	41.92319547	103.7589077	43.83460242	34.27455858	26.8935071	48.73235052	55.60113443	1.745083653
AGAP000445-RA	AGAP000445	GPRADS	GPCR activity	83.78478636	88.37857013	63.77254707	48.30414469	42.98384643	50.10554639	53.61067169	52.99605218	73.87049676	40.22318964	41.1125544	50.74913135	54.93118642	52.1480615	64.74083287	47.63992685	53.47021793	56.63657427	1.753096977
AGAP000658-RA	AGAP000658	GPRGHP3	GPCR activity	5.171900393	24.38029521	10.41184442	5.269543057	13.04866767	22.84223438	19.0817645	35.56314028	8.55342594	4.469243293	12.05023146	18.38736643	21.79808985	6.801921065	8.378225431	19.20964793	16.24411684	14.80362695	1.170368132
AGAP000854-RA	AGAP000854	AGAP000854	GPCR activity	211.013536	99.04494928	57.26514431	80.7996602	49.89196461	68.52670315	65.42319257	48.11483685	82.4239227	57.20631415	51.74511158	36.77473287	126.4289211	46.10190944	102.8236757	44.56638319	112.3551415	78.85329996	1.896819873
AGAP000913-RA	AGAP000913	AGAP000913	GPCR activity	876.1199265	958.4503554	1080.879599	819.4139453	881.1688519	1260.007122	885.939066	900.2355706	1073.843748	780.329879	958.3478199	1035.576478	852.7412748	929.5958789	875.9053859	1024.258427	1038.269801	954.7695958	2.979898581
AGAP001022-RA	AGAP001022	AGAP001022	GPCR activity	116.8849489	95.99741238	123.6406525	139.642891	105.9244787	123.0533272	113.5819315	120.6357504	139.9651518	93.85410916	75.8455745	80.16891765	70.62581111	125.4576552	70.07243087	82.21729312	101.5257302	104.6525921	2.01974999
AGAP001100-RA	AGAP001100	AGAP001100	GPCR activity	1638.458044	989.6876086	1113.416613	1550.123916	831.2768873	1342.533905	1491.103597	950.4423569	1214.586484	1322.896015	870.4520139	918.632827	1274.752294	1010.463163	1466.18945	1204.060732	1367.890005	1209.233289	3.082510094
AGAP001175-RA	AGAP001175	GPRCAL2	GPCR activity	5.171900393	16.76145296	13.6655458	27.22597246	13.04866767	13.26323287	4.543277262	3.48658238	15.55168353	59.88786013	4.961860014	11.03241986	34.00502016	7.557690072	13.70982343	9.989016921	27.07352806	16.52561965	1.218157753
AGAP001498-RA	AGAP001498	AGAP001498	GPCR activity	8.275040629	13.71391605	22.77590967	6.147800233	6.140549491	2.947385082	9.995209976	9.762430665	13.99651518	5.363091952	17.01209148	13.23890383	11.33500672	5.290383051	17.51810772	6.915473253	4.737867411	10.30386367	1.013000104
AGAP001499-RA	AGAP001499	AGAP001499	GPCR activity	200.6697352	228.5652676	206.2846676	182.6774926	217.2219382	296.949047	218.985964	217.5627405	199.0615492	215.4175267	221.8660263	203.7320201	223.21244	161.7345675	166.0411949	165.2029722	197.6367549	207.2248179	2.316441767
AGAP001561-RA	AGAP001561	AGAP001561	GPCR activity	1.034380079	15.99956873	5.856662486	1.756514352	3.070274745	6.631616434	12.72117633	2.789265904	11.66376265	4.469243293	12.05023146	5.148462601	3.487694376	4.534614043	9.901539145	1.536771834	7.445220218	6.47629404	0.811326559
AGAP001562-RA	AGAP001562	GPRNNB3	GPCR activity	676.4845714	697.1240661	816.6790467	610.3887374	616.3576551	806.1098198	628.789573	885.5919246	998.4180825	896.5302046	692.5338905	597.9571564	601.6272798	679.4363375	718.2424165	514.8185644	672.1003342	712.3052741	2.85266616
AGAP001592-RA	AGAP001592	GPRTAK2	GPCR activity	121.0224692	121.901476	74.83513177	97.48654655	86.73526156	110.5269406	61.78857076	105.9921044	96.42043787	52.73707086	83.64278309	52.22012067	81.96081783	72.55382469	67.7874603	49.94508461	76.48271678	83.17875397	1.92001241
AGAP001807-RA	AGAP001807	AGAP001807	GPCR activity	186.1884141	73.14088563	43.59959851	70.26057409	39.146003	135.5797138	48.15873897	35.56314028	56.76364488	101.8987471	55.99813444	50.0136367	28.7734786	68.77497966	74.64237202	31.5038226	69.03749657	68.7672577	1.837381706
AGAP002824-RA	AGAP002824	GPRTAK1	GPCR activity	85.85354652	72.3790014	104.1184442	83.43443173	82.12984944	43.47392995	68.14915893	99.0189396	131.4117258	74.18943867	94.98417741	67.66550847	65.39426954	46.10190944	83.78225431	55.32378602	68.36065836	77.98653117	1.892019603
AGAP002881-RA	AGAP002881	AGAP002881	GPCR activity	23.79074181	5.333189577	13.6655458	2.634771528	13.04866767	12.5263866	9.995209976	11.85438009	13.218931	21.45236781	8.506045738	6.619451916	11.33500672	16.62691816	19.80307829	9.220631004	2.030514605	11.86246108	1.0741748
AGAP002881-RB	AGAP002881	AGAP002881	GPCR activity	114.8161887	137.9010448	173.0969135	122.0777475	138.1623635	75.89516585	110.8559652	122.0303833	206.8373909	190.3897643	134.6790575	141.2149742	74.11350548	173.0711027	161.4712538	110.647572	122.5077145	135.8687122	2.133119459
AGAP003076-RB	AGAP003076	GPRGHP1	GPCR activity	25.85950196	54.09377999	20.82368884	37.76505857	36.07572826	53.78977774	26.35100812	19.52486133	39.656793	16.98312451	21.97395149	26.47780766	25.28578422	12.09230412	30.46627429	22.28319159	43.3176449	30.16589886	1.479516271
AGAP003335-RA	AGAP003335	AGAP003335	GPCR activity	113.7818086	143.2342343	95.65882061	108.0256327	109.7623221	154.7377168	56.33663805	65.54774875	99.53077458	102.7925957	64.50418018	67.66550847	87.19235939	63.48459661	85.30556802	56.86055786	80.54374599	91.46851817	1.961271643
AGAP003658-RA	AGAP003658	GPRALS1	GPCR activity	68.26908519	106.6637915	65.7247679	74.65185997	45.28655249	65.57931807	47.25008352	52.2987357	69.98257588	47.37397891	37.56836868	38.98121684	77.60119986	43.83460242	73.1190583	53.78701419	49.40918872	59.8459646	1.777034871
AGAP003972-RA	AGAP003972	GPRCIR	GPCR activity	277.2138611	227.0414991	236.8694606	186.1905213	208.011114	188.6326452	186.2743677	178.5130179	199.0615492	193.9651589	138.9320804	177.2542124	182.2320311	192.7210968	208.6939789	117.5630453	202.3746223	194.208486	2.288268203
AGAP004026-RA	AGAP004026	GPRMTH6	GPCR activity	138.6069305	95.23552816	121.6884317	159.842806	99.78392922	116.4217107	169.0099141	94.83504074	101.8635271	106.3679904	71.59255163	111.7951879	125.5569975	85.40189782	105.1086463	69.15473253	127.9224201	111.775779	2.048347705
AGAP004122-RA	AGAP004122	AGAP004122	GPCR activity	283.4201415	188.9472879	169.8432121	270.5032102	142.000207	177.5799512	202.6301659	184.0915497	227.8321637	158.2112126	128.2995232	130.918049	142.1235458	159.4672605	223.1654592	125.2469045	146.8738898	180.0678667	2.255436219
AGAP004783-RA	AGAP004783	AGAP004783	GPCR activity	54.82214416	52.57001154	45.55181934	37.76505857	56.80008279	108.3164017	21.80773086	17.4329119	29.5481987	48.26782757	36.15069439	8.09044123	95.03967174	18.13845617	46.4610683	21.51480568	46.70183591	43.82230356	1.641695203
AGAP004850-RA	AGAP004850	GPRSTN	GPCR activity	853.3635648	770.2649517	855.072723	620.9278235	655.5036581	440.6340697	665.1357911	683.3701465	822.6840586	958.205762	643.6241275	653.1192557	568.4941832	982.4997094	785.2682199	588.5836124	584.7882062	713.619992	2.853467008
AGAP005001-RA	AGAP005001	AGAP005001	GPCR activity	32.06578244	19.04710563	7.808883315	6.147800233	16.8865111	19.8948493	0.908655452	2.789265904	8.55342594	1.787697317	4.253022869	1.470989315	15.69462469	0.755769007	4.569941144	0.768385917	10.15257302	9.032663682	0.95581584
AGAP005002-RA	AGAP005002	GPRNNA18	GPCR activity	61.02842464	63.2363907	27.98183188	37.76505857	35.30815957	72.2109345	21.80773086	15.34096247	52.875724	51.8432222	13.46790575	19.85835575	72.36965829	40.81152639	76.92734259	10.75740284	50.76286512	42.60902918	1.629501639
AGAP005060-RA	AGAP005060	AGAP005060	GPCR activity	157.2257719	179.8046772	158.7806274	161.5993204	178.8435039	162.8430258	139.9329397	147.8310929	164.0702612	113.5187796	141.767429	157.3958567	203.1581974	154.9326465	156.1396558	203.622268	157.0264628	161.0877951	2.207062637
AGAP005464-RA	AGAP005464	GPRDIH1	GPCR activity	0	124.1871287	39.04441658	70.26057409	61.40549491	54.52662401	61.78857076	20.91949428	74.64808093	0	29.06232294	33.09725958	37.49271454	24.94037724	32.75124486	45.3347691	97.46470103	47.46610433	1.676383589
AGAP005464-RB	AGAP005464	GPRDIH1	GPCR activity	47.58148361	0	0	0	0	71.47408823	20.8990754	40.44435561	0	52.73707086	0	14.70989315	57.5469572	7.557690072	14.47148029	6.915473253	0	19.66691575	1.293736257
AGAP005465-RA	AGAP005465	GPRDIH2	GPCR activity	111.7130485	144.7580028	72.88291094	63.23451668	62.17306359	162.8430258	64.51453712	23.70876019	73.87049676	111.7310823	43.23906584	22.80033438	103.7589077	40.05575738	56.36260744	20.74641976	82.5742606	74.17451751	1.87025473
AGAP006216-RA	AGAP006216	GPRMTH2	GPCR activity	38.27206291	18.28522141	11.71332497	20.19991505	4.605412118	16.21061795	21.80773086	26.49802609	17.10685188	21.45236781	20.5562772	11.76791452	21.79808985	18.13845617	14.47148029	16.13610426	8.798896621	18.10698529	1.257846149
AGAP007896-RA	AGAP007896	AGAP007896	GPCR activity	369.273688	388.5609549	308.4508909	368.868014	337.730222	337.4755918	331.6592401	247.547349	278.3751352	249.3837758	267.9404408	353.7729302	440.3214149	308.3537549	313.0409684	370.362012	421.6701996	334.869799	2.524875981
AGAP008644-RA	AGAP008644	GPRMGL2	GPCR activity	653.7282097	960.7360081	249.2335258	446.1546455	269.4166089	532.7398535	402.5343654	138.0686623	454.109159	552.398471	190.677192	201.5255361	569.3661068	206.324939	386.1600267	130.6256059	419.639685	397.8493294	2.59971863
AGAP009007-RA	AGAP009007	AGAP009007	GPCR activity	50.68462385	108.9494442	40.34589713	25.46945811	45.28655249	64.84247179	24.53369721	34.16850733	53.65330817	39.32934098	35.44185724	19.12286109	58.41888079	15.11538014	32.75124486	29.96705076	65.65330556	43.74905187	1.640968645
AGAP009453-RA	AGAP009453	GPRMTH3	GPCR activity	463.4022752	489.1296726	299.3405271	298.6074399	313.168024	274.1068126	300.7649547	314.4897307	342.9146218	288.7131167	287.0790437	300.8173148	306.9171051	300.7960649	282.5746941	315.8066119	320.8213076	323.4970187	2.509870283
AGAP009770-RA	AGAP009770	GPRCAL1	GPCR activity	110.6786684	64.76015915	40.34589713	66.74754538	42.98384643	86.21101364	72.69243619	23.01144371	69.2049917	147.4850287	77.97208594	33.09725958	99.39928971	43.83460242	75.40402887	46.10315502	78.51323139	69.32027549	1.84086028
AGAP009793-RA	AGAP009793	AGAP009793	GPCR activity	37.23768283	47.99870619	11.0625847	28.10422963	15.35137373	21.36854184	18.17310905	14.643646	11.66376265	37.54164366	9.923720028	13.97439849	40.10848532	12.84807312	32.75124486	3.841929585	16.92095504	21.97141687	1.341858064
AGAP010486-RA	AGAP010486	GPRALS3	GPCR activity	871.9824062	771.7887202	613.6480805	880.8919476	752.2173126	693.3723404	1174.8915	965.0860029	1024.855944	987.7027678	992.3720028	600.899135	558.0311001	844.9497501	1006.148709	666.958976	651.11835	826.8773556	2.917441099
AGAP011179-RA	AGAP011179	GPRNNA15	GPCR activity	5.171900393	47.23682197	22.77590967	13.17385764	42.98384643	8.842155245	26.35100812	17.4329119	26.437862	34.86009769	55.99813444	24.27132369	40.10848532	27.96345327	32.75124486	16.13610426	36.54926289	28.17908116	1.449926828
AGAP011320-RA	AGAP011320	AGAP011320	GPCR activity	52.75338401	39.61797971	22.77590967	47.42588751	29.16761008	46.42131503	24.53369721	14.643646	27.99303035	31.28470305	16.30325433	30.15528095	44.46810329	18.89422518	36.55952915	23.05157751	40.6102921	32.15643677	1.507267919
AGAP011641-RA	AGAP011641	AGAP011641	GPCR activity	558.5652424	553.1279475	657.8984193	435.6155593	544.9737673	529.7924684	651.5059593	535.5390536	509.3176355	643.5710342	636.5357561	520.7302174	458.6318104	443.6364072	495.0769573	548.6275447	477.8477703	541.2349147	2.733385805
AGAP011642-RA	AGAP011642	AGAP011642	GPCR activity	181.0165137	101.330602	163.9865496	144.0341769	138.1623635	138.5270988	207.1734431	156.1988906	188.1753707	177.8758831	153.8176604	204.4675147	154.3304761	159.4672605	137.8598912	108.3424143	142.8128605	156.3281747	2.194037257
AGAP011701-RA	AGAP011701	AGAP011701	GPCR activity	593.7341651	588.1746219	524.4966627	483.0414469	637.0820097	520.2134669	495.2172215	522.2900406	570.7467855	482.6782757	542.2604158	489.8394418	544.0803226	613.6844339	639.0301033	499.4508461	493.415049	543.4961946	2.735196508
AGAP012268-RA	AGAP012268	GPRSMS	GPCR activity	48.61586369	73.90276985	54.01144293	53.57368774	54.49737673	78.84255093	40.88949536	66.24506522	30.32578288	27.70930842	39.69488011	44.8651741	64.52234595	43.07883341	49.50769573	9.220631004	46.70183591	48.60027882	1.686638761
AGAP012578-RA	AGAP012578	GPRMGL3	GPCR activity	137.5725504	130.2822025	113.8795483	79.92140302	95.1785171	123.7901734	75.41840255	90.65114189	135.2996467	116.2003256	70.17487734	95.61430545	77.60119986	101.273047	131.7666363	59.16571561	119.1235235	103.1125422	2.013311494
AGAP013324-RA	AGAP013324	AGAP013324	GPCR activity	0	9.904494928	0	0	13.81623635	5.157923893	8.177899071	2.091949428	17.88443606	6.25694061	1.41767429	13.23890383	2.615770782	0	13.70982343	27.66189301	12.85992583	7.929051266	0.899221226
AGAP013324-RB	AGAP013324	AGAP013324	GPCR activity	74.47536566	27.42783211	18.22072774	38.64331575	9.210824236	11.78954033	18.17310905	13.94632952	28.77061453	21.45236781	11.34139432	5.883957259	17.43847188	28.71922227	21.32639201	3.073543668	24.36617526	22.01524608	1.342723544
AGAP029236-RA	AGAP029236	GPRMGL1	GPCR activity	115.8505688	51.04624309	35.79071519	110.6604042	34.54059088	54.52662401	95.4088225	50.90410275	53.65330817	86.70331989	46.78325156	29.41978629	47.08387407	46.85767845	67.7874603	26.12512118	39.9334539	58.4161956	1.76653327
AGAP029478-RA	AGAP029478	GPRMTH4	GPCR activity	121.0224692	79.99784365	90.4528984	61.47800233	66.77847571	70.00039569	103.5867216	96.22967369	127.5238049	137.6526934	79.38976023	133.124533	130.7885391	176.8499477	128.7200089	86.05922271	105.5867595	105.6024559	2.023674018
AGAP029498-RA	AGAP029498	GPRGNR3	GPCR activity	48.61586369	47.23682197	25.37887077	21.07817223	33.00545351	58.21085536	40.88949536	9.065114189	27.21544617	32.17855171	14.88558004	8.825935888	60.16272798	30.23076029	22.84970572	9.989016921	43.99448311	31.40075617	1.496940107
AGAP029618-RA	AGAP029618	GPRNNA16	GPCR activity	313.4171638	248.3742574	207.5861481	314.416069	174.2380918	392.7390621	334.3852065	145.041827	223.1666586	265.4730516	206.2716092	148.5699208	385.3902285	141.3288043	257.4400178	176.7287609	295.1014559	248.8040196	2.395857392
AGAP029632-RA	AGAP029632	AGAP029632	GPCR activity	368.239308	441.8928507	446.4078295	389.9461862	460.5412118	367.6862889	486.130667	516.0141923	459.5522483	354.8579175	353.0008981	278.7524751	347.0255904	431.5441031	431.0977812	344.2368908	371.5841727	402.8535654	2.605147212
AGAP029802-RA	AGAP029802	AGAP029802	GPCR activity	10.34380079	25.90406366	11.71332497	22.83468658	12.28109898	22.84223438	8.177899071	12.55169657	24.10510947	17.87697317	7.088371449	16.18088246	13.9507775	22.67307022	19.80307829	8.452245087	15.56727864	16.02038772	1.204673023
AGAP000045-RA	AGAP000045	AGAP000045	OctoR/AdreR activity	98.26610746	99.04494928	127.5450941	69.38231691	34.54059088	59.6845479	95.4088225	66.24506522	107.3066163	51.8432222	65.21301733	38.24572218	53.18733923	100.517278	116.5334992	38.41929585	54.14705613	75.03120828	1.87524194
AGAP000045-RB	AGAP000045	AGAP000045	OctoR/AdreR activity	132.4006501	102.0924862	149.6702635	196.7296074	165.0272676	238.0013453	477.9527679	238.4822348	310.2560864	773.1790897	394.1134525	208.144988	202.2862738	286.4364537	354.1704387	182.1074623	228.7713121	272.9307165	2.436052415
AGAP000606-RA	AGAP000606	GPRNNA19	OctoR/AdreR activity	534.7745006	502.8435887	217.3472523	415.4156443	260.2057847	310.2122798	544.284616	233.6010195	328.9181066	403.125745	236.7516064	208.8804827	311.276723	229.7537782	376.2584875	192.8648652	232.8323414	325.8439307	2.513009636
AGAP002519-RA	AGAP002519	GPRTYR	OctoR/AdreR activity	20.68760157	28.18971633	15.61776663	15.80862917	19.18921716	23.57908065	5.451932714	17.4329119	28.77061453	20.55851915	14.88558004	8.825935888	21.79808985	21.1615322	24.37301943	3.841929585	32.48823368	18.98001826	1.278296626
AGAP002566-RA	AGAP002566	GPRHIS	OctoR/AdreR activity	533.7401205	508.1767782	432.0915434	440.0068452	358.4545765	452.42361	492.4912552	360.5126181	537.3106659	388.8241665	426.7199612	349.3599622	366.2079094	436.0787172	488.2220455	288.9131048	453.4815951	430.1773809	2.633647571
AGAP002886-RA	AGAP002886	GPRNNA2	OctoR/AdreR activity	2734.900928	2180.512653	2396.676437	2975.535313	2498.436074	2164.117496	3457.433996	2957.319175	3430.701386	3385.00487	2345.542112	1721.792993	1365.432348	2375.38199	3206.575369	1837.979113	2205.815699	2543.47988	3.405428306
AGAP002888-RA	AGAP002888	GPRNNA3	OctoR/AdreR activity	15.51570118	0	0	0	13.81623635	14.73692541	0	20.91949428	33.43611959	40.22318964	17.01209148	0	0	4.534614043	0	33.80898035	10.82941123	12.04898609	1.080950503
AGAP002888-RB	AGAP002888	GPRNNA3	OctoR/AdreR activity	73.44098558	57.90320112	32.53701381	44.79111598	42.21627775	33.89492844	64.51453712	48.11483685	76.20324929	43.79858427	24.10046293	52.22012067	30.51732579	55.17113753	61.69420544	5.378701419	0	43.91156965	1.642578961
AGAP002888-RC	AGAP002888	GPRNNA3	OctoR/AdreR activity	78.61288597	92.94987548	92.40511923	89.58223196	126.6488332	67.05301061	61.78857076	94.83504074	103.4186955	89.38486586	111.9962689	61.78155121	55.80311001	77.08843874	63.97917602	47.63992685	117.0930089	84.23885941	1.925512478
AGAP004034-RA	AGAP004034	AGAP004034	OctoR/AdreR activity	14.4813211	16.76145296	5.856662486	4.39128588	18.42164847	19.15800303	0.908655452	6.973164761	16.3292677	13.40772988	0.708837145	14.70989315	12.20693031	2.267307022	12.94816657	7.68385917	12.18308763	10.55278075	1.023366915
AGAP006666-RA	AGAP006666	AGAP006666	OlfactR activity	19.65322149	30.47536901	18.22072774	14.93037199	6.908118177	16.94746422	22.71638631	17.4329119	13.218931	0.893848659	7.797208594	5.148462601	12.20693031	20.40576319	8.378225431	15.36771834	22.33566065	14.88454821	1.172735657
AGAP009390-RA	AGAP009390	AGAP009390	OlfactR activity	21.72198165	5.333189577	9.110363868	14.05211482	7.675686863	0.73684627	9.086554524	16.03827895	10.88617847	18.77082183	12.05023146	6.619451916	6.975388751	11.33653511	19.04142143	5.378701419	1.353676403	10.36278961	1.015476681
AGAP009391-RA	AGAP009391	AGAP009391	OlfactR activity	8.275040629	22.09464253	9.761104144	13.17385764	8.44325555	2.947385082	11.81252088	2.789265904	10.88617847	16.98312451	10.63255717	5.148462601	3.487694376	10.5807661	16.75645086	1.536771834	1.353676403	9.215456159	0.964516837
AGAP009396-RA	AGAP009396	AGAP009396	OlfactR activity	8.275040629	6.856958027	0.650740276	15.80862917	9.978392922	15.47377168	1.817310905	2.789265904	8.55342594	10.7261839	5.670697159	4.412967944	3.487694376	14.35961114	9.901539145	5.378701419	2.030514605	7.421849714	0.870512156
AGAP009398-RA	AGAP009398	AGAP009398	OlfactR activity	17.58446134	7.618842253	12.36406525	0.878257176	8.44325555	14.00007914	9.995209976	4.881215332	12.44134682	13.40772988	9.214882883	15.4453878	5.231541563	8.313459079	7.616568573	5.378701419	7.445220218	9.427072015	0.974376825
AGAP000351-RB	AGAP000351	GPRNPY1	PeptideR activity	76.54412581	60.1888538	46.85329989	52.69543057	58.33522016	48.63185385	46.34142807	53.69336866	52.875724	86.70331989	46.07441442	62.51704587	51.44349204	46.10190944	55.60095058	52.25024236	55.50073253	56.02067129	1.748348309
AGAP001558-RA	AGAP001558	GPRGNR2	PeptideR activity	12.41256094	29.71348479	6.507402763	25.46945811	18.42164847	38.31600606	19.0817645	9.762430665	12.44134682	20.55851915	10.63255717	10.2969252	30.51732579	10.5807661	15.994794	2.305157751	18.95146965	17.17433047	1.234879815
AGAP001773-RB	AGAP001773	GPRALS2	PeptideR activity	40.34082306	40.37986394	9.110363868	0	0	27.263312	9.995209976	9.762430665	17.10685188	25.9216111	0	6.619451916	19.18231907	15.11538014	11.42485286	1.536771834	20.98198425	14.98477803	1.175650314
AGAP001773-RC	AGAP001773	GPRALS2	PeptideR activity	21.72198165	30.47536901	24.07739022	27.22597246	13.04866767	28.73700455	12.72117633	4.183898856	15.55168353	27.70930842	17.72092862	19.12286109	30.51732579	16.62691816	36.55952915	5.378701419	14.21360223	20.32895995	1.30811516
AGAP001961-RA	AGAP001961	GPRVPR2	PeptideR activity	38.27206291	48.76059042	11.71332497	20.19991505	13.81623635	42.00023741	58.15394895	27.89265904	37.32404047	49.16167622	19.13860291	13.23890383	44.46810329	19.64999419	44.93775458	5.378701419	47.37867411	31.85208389	1.503137851
AGAP001962-RA	AGAP001962	GPRVPR1	PeptideR activity	89.99106684	97.52118083	18.87146801	33.37377269	35.30815957	75.89516585	58.15394895	34.8658238	36.54645629	37.54164366	15.59441719	22.80033438	67.13811673	24.94037724	38.08284287	24.58834934	95.43418643	47.4498418	1.676234769
AGAP002156-RA	AGAP002156	GPRGNR1	PeptideR activity	39.30644299	59.42696957	13.6655458	42.15634445	35.30815957	51.57923893	129.0290742	43.93093799	31.88095123	33.96624903	47.49208871	36.77473287	90.68005377	29.47499128	39.60615658	24.58834934	57.53124714	47.43514903	1.676100269
AGAP003244-RA	AGAP003244	GPRGHP2	PeptideR activity	78.61288597	99.04494928	111.9273275	99.2430609	123.5785585	129.6849436	110.8559652	58.57458399	119.7479632	119.7757203	84.35162024	94.14331614	102.8869841	93.71535689	72.35740145	56.86055786	99.49521564	97.34449474	1.988311395
AGAP003283-RA	AGAP003283	AGAP003283	PeptideR activity	814.0571218	623.9831805	749.002058	927.439578	670.8550319	690.4249554	1228.502172	866.0670633	1214.586484	1330.046804	869.0343396	465.5681181	391.4936937	548.6882992	928.4597091	442.5902882	596.2944556	785.7113736	2.89526304
AGAP003631-RA	AGAP003631	GPRGRP2	PeptideR activity	21.72198165	27.42783211	8.459623591	12.29560047	13.81623635	28.00015828	9.086554524	4.881215332	5.443089235	25.9216111	10.63255717	5.148462601	48.82772126	5.290383051	13.70982343	6.915473253	25.04301346	16.03654923	1.205110922
AGAP003654-RA	AGAP003654	GPRCAL3	PeptideR activity	97.23172739	159.9956873	57.26514431	118.5647188	88.27039893	208.5274945	131.7550406	119.9384339	84.75667523	118.8818716	41.82139155	41.18770081	98.52736611	52.90383051	47.98438201	66.08118886	104.9099213	96.38841021	1.984024817
AGAP004035-RA	AGAP004035	GPRFSH	PeptideR activity	19.65322149	18.28522141	16.91924718	28.10422963	14.58380504	43.47392995	6.360588167	5.578531808	16.3292677	41.1170383	5.670697159	8.825935888	31.38924938	3.778845036	10.663196	6.915473253	18.27463144	17.4072417	1.240729959
AGAP004123-RA	AGAP004123	AGAP004123	PeptideR activity	9.309420707	12.95203183	5.20592221	16.68688635	9.210824236	19.15800303	15.44714269	11.15706362	2.332752529	13.40772988	3.544185724	3.677473287	5.231541563	11.33653511	17.51810772	7.68385917	10.15257302	10.2360031	1.010130409
AGAP004555-RA	AGAP004555	AGAP004555	PeptideR activity	21.72198165	36.57044281	40.9966374	30.73900116	18.42164847	52.3160852	7.269243619	8.367797713	53.65330817	93.85410916	30.47999723	9.561430545	52.31541563	22.67307022	18.27976458	17.67287609	36.54926289	32.43776897	1.511050976
AGAP004829-RA	AGAP004829	AGAP004829	PeptideR activity	26.89388204	12.1901476	14.96702635	14.05211482	7.675686863	14.73692541	19.99041995	7.670481237	2.332752529	1.787697317	7.088371449	10.2969252	9.591159533	5.290383051	7.616568573	10.75740284	15.56727864	11.08854255	1.044874467
AGAP005229-RA	AGAP005229	AGAP005229	PeptideR activity	136.5381704	128.7584341	111.2765872	122.0777475	139.6975009	112.0006331	83.59630162	89.25650893	115.8600423	155.5296666	129.7171975	81.63990696	152.5866289	105.051892	117.295156	95.27985371	108.2941123	116.7327259	2.067192627
AGAP008347-RA	AGAP008347	GPRRK	PeptideR activity	26.89388204	42.66551661	13.6655458	24.59120093	9.210824236	42.00023741	7.269243619	22.31412723	24.88269364	10.7261839	9.214882883	13.97439849	25.28578422	14.35961114	14.47148029	10.75740284	31.13455727	20.20103368	1.305373593
AGAP008691-RA	AGAP008691	AGAP008691	PeptideR activity	88.95668676	63.99827492	40.34589713	29.86074399	29.93517877	88.42155245	33.62025174	34.8658238	29.5481987	57.20631415	29.77116008	25.74231301	85.4485122	13.60384213	22.84970572	20.74641976	62.94595275	44.58040165	1.649143977
AGAP008702-RA	AGAP008702	GPRNPR2	PeptideR activity	170.672713	224.7558465	191.3176412	171.2601493	234.876018	238.7381916	209.8994095	187.5781321	213.0580643	240.4452892	179.3357977	122.8276078	176.128566	147.3749564	118.0568129	101.426941	223.3566065	185.3593378	2.268014469
AGAP010851-RA	AGAP010851	GPRLKK	PeptideR activity	47.58148361	48.76059042	25.37887077	28.10422963	29.93517877	72.94778077	52.70201624	28.58997552	59.87398158	56.31246549	39.69488011	30.89077561	49.69964485	24.94037724	44.93775458	26.12512118	25.04301346	40.67753764	1.609354656
AGAP011452-RA	AGAP011452	GPRGRP1	PeptideR activity	69.30346526	40.37986394	42.29811796	62.3562595	45.28655249	28.73700455	51.79336078	37.65508971	27.99303035	40.22318964	21.26511435	33.83275424	46.21195048	43.83460242	55.60095058	38.41929585	53.47021793	43.45063647	1.637996142
AGAP012161-RA	AGAP012161	AGAP012161	PeptideR activity	117.919329	125.7108972	80.69179426	62.3562595	75.22173126	58.21085536	93.59151159	64.1531158	55.9860607	283.3500248	141.767429	136.8020063	106.3746785	170.0480266	99.77704831	55.32378602	104.233083	107.7363316	2.032362184
AGAP012163-RA	AGAP012163	AGAP012163	PeptideR activity	721.9972948	463.9874932	479.5955836	812.3878879	498.9196461	434.7392995	994.9777203	550.1826996	587.8536374	857.2008636	511.0715815	418.49646	379.2867634	600.8363607	656.548211	455.6528488	496.1224018	583.5209855	2.766056479
AGAP012378-RA	AGAP012378	GPRNPY3	PeptideR activity	88.95668676	108.18756	67.67698873	68.50405974	58.33522016	106.1058629	49.06739443	28.58997552	52.875724	35.75394635	42.53022869	22.06483972	92.42390095	55.17113753	62.4558623	20.74641976	87.31212801	61.57399621	1.789397341
AGAP029626-RA	AGAP029626	AGAP029626	PeptideR activity	146.8819712	163.8051084	52.70996238	85.19094608	108.9947535	63.36877925	76.327058	63.45579932	101.0859429	95.64180647	38.27720582	55.1620993	100.2712133	63.48459661	99.77704831	48.40831277	43.99448311	82.75512275	1.917794887
AGAP001161-RA	AGAP001161	GPROP6	PhotoR activity	1788.443156	2498.218375	570.048482	1905.818072	439.8168573	5073.186572	3073.07274	695.2245266	872.4494459	732.0620514	988.1189799	428.0578906	2976.74715	839.659367	437.952693	1672.776141	4536.846465	1736.970527	3.239792449
AGAP001162-RA	AGAP001162	GPROP5	PhotoR activity	144.813211	112.7588653	74.18439149	153.6950058	134.3245201	181.2641825	98.13478885	88.55919246	109.6393689	109.943385	101.3637117	83.84639093	78.47312345	102.028816	94.44545031	71.45989028	168.5327122	112.2039415	2.050008113
AGAP001487-RA	AGAP001487	shakB	PhotoR activity	178.9477536	157.7100346	198.4757843	160.7210632	99.78392922	125.263866	162.649326	120.6357504	289.2613136	245.8083811	151.691149	125.0340917	132.5323863	251.6710794	250.5851061	92.97469596	203.0514605	173.3410101	2.238901323
AGAP001487-RB	AGAP001487	shakB	PhotoR activity	1146.093127	817.5017737	951.3822839	772.866315	590.2603198	485.5816922	930.4631832	766.3508072	1057.51448	1010.942833	696.0780763	554.5629716	457.7598868	894.0747355	1091.454277	532.4914405	860.9381925	800.9597879	2.903610713
AGAP001958-RA	AGAP001958	CRY1	PhotoR activity	2249.776671	2280.319486	2569.122611	2613.693356	2331.1061	2595.909411	2842.274255	2734.875219	3056.683397	2871.93574	2657.430456	2646.309777	2359.425245	2506.885797	2475.384786	2197.583723	2369.610544	2550.489798	3.406623591
AGAP002443-RA	AGAP002443	AGAP002443	PhotoR activity	25.85950196	43.42740084	13.6655458	24.59120093	5.372980804	8.842155245	11.81252088	9.762430665	10.10859429	38.43549232	7.088371449	9.561430545	28.7734786	3.023076029	15.23313715	4.610315502	22.33566065	16.6178408	1.220574594
AGAP005681-RA	AGAP005681	AGAP005681	PhotoR activity	10146.23419	5608.229782	5535.84753	9224.33512	5028.342464	4337.813994	6774.935053	5133.643897	7104.009036	7114.141474	5134.10744	4874.123094	3868.724986	6028.769371	8283.018323	4333.696572	3966.271861	6029.190835	3.78025903
AGAP005994-RA	AGAP005994	AGAP005994	PhotoR activity	370.3080681	253.707447	206.2846676	268.7466959	261.740922	149.5797929	179.0051241	294.2675529	216.9459852	229.7191053	253.0548607	305.9657774	245.8824535	334.0499012	278.7664098	350.3839782	206.4356515	259.1084937	2.41348165
AGAP006126-RA	AGAP006126	GPROP8	PhotoR activity	646.4875491	965.3073134	119.7362108	216.9295225	216.4543695	700.0039569	479.7700788	536.9336866	315.6991756	82.23407659	323.9385752	122.0921131	679.2284797	139.8172663	81.49728373	153.6771834	491.3845344	368.8936103	2.566901133
AGAP006126-RB	AGAP006126	GPROP8	PhotoR activity	3156.928	4378.548643	402.1574907	1022.291353	737.6335076	2659.27819	2520.610225	2693.733547	1314.117258	409.3826857	1275.906861	292.7268736	3441.482425	625.776738	445.5692615	497.9140742	2287.036283	1656.534907	3.219200592
AGAP007548-RA	AGAP007548	GPROP10	PhotoR activity	34.13454259	45.71305352	14.96702635	33.37377269	13.04866767	47.89500758	26.35100812	29.28729199	34.99128794	20.55851915	33.31534581	25.74231301	37.49271454	37.03268135	29.70461744	24.58834934	36.54926289	30.86738012	1.48949977
AGAP007548-RB	AGAP007548	GPROP10	PhotoR activity	74.47536566	107.4256758	96.96030116	50.06065904	64.47576965	67.05301061	58.15394895	76.00749589	54.43089235	25.02776244	97.81952599	59.57506724	43.5961797	57.43844455	42.65278401	52.25024236	137.3981549	68.51772237	1.835802918
AGAP010089-RA	AGAP010089	GPROP9	PhotoR activity	15777.39934	20858.10443	6940.145046	9576.516248	3906.157045	28098.15883	11557.1887	12640.25576	6818.635643	1087.813818	2383.110481	2249.878157	33900.38933	4328.289104	2655.897461	8263.990537	43133.54491	12598.55734	4.100320817
AGAP012982-RA	AGAP012982	GPROP3	PhotoR activity	254166.8385	305876.7075	73224.54959	160291.5955	64342.98027	435817.3056	224428.8102	241360.7572	111257.5215	48568.16072	68477.21238	44068.63338	357518.3189	58058.17513	45714.64458	121736.9176	441043.3395	179761.9099	5.254697674
AGAP012985-RA	AGAP012985	GPROP4	PhotoR activity	186830.7642	191671.7859	56902.68198	106031.9889	38872.74855	305162.6723	142796.113	163144.1627	77469.93391	38826.99803	52767.25474	35845.06762	323490.6287	46633.97082	39827.03707	89569.97796	348324.6279	132009.9067	5.120606524
AGAP013149-RA	AGAP013149	GPROP1	PhotoR activity	507734.771	589798.1972	134010.1988	330077.151	121673.453	759931.664	430709.9537	481269.0042	207821.0349	81895.30795	140912.5714	88585.91851	858074.8315	126855.8279	104781.8955	271031.2277	851381.2371	358032.0144	5.553921862
AGAP000369-RA	AGAP000369	AGAP000369	SeroR activity	3.103140236	11.42826338	5.20592221	4.39128588	10.74596161	8.105308974	3.634621809	7.670481237	24.10510947	5.363091952	9.214882883	9.561430545	5.231541563	18.13845617	5.331598001	5.378701419	8.798896621	8.553452586	0.932141452
AGAP002229-RA	AGAP002229	AGAP002229	SeroR activity	116.8849489	179.8046772	141.2106399	106.2691183	98.24879185	159.1587944	98.13478885	103.2028385	148.5185777	237.7637432	87.89580596	81.63990696	160.4339413	80.86728377	79.97397002	78.37536354	114.3856561	121.9275792	2.086101951
AGAP002232-RA	AGAP002232	GPR5HT2A	SeroR activity	61.02842464	35.80855859	13.01480553	37.76505857	12.28109898	68.52670315	21.80773086	11.85438009	10.10859429	23.24006512	9.923720028	6.619451916	61.90657517	18.89422518	31.98958801	4.610315502	37.90293929	27.48719029	1.439130349
AGAP004222-RA	AGAP004222	GPRNNA20	SeroR activity	1359.175423	1151.207064	1013.20261	1102.212756	1066.152905	864.3206752	1317.550406	1060.61836	1052.071391	1039.54599	1192.972915	1019.395595	934.7020927	1447.297649	1131.82209	920.5263286	1055.190756	1101.645	3.042041668
AGAP004223-RA	AGAP004223	GPR5HT7	SeroR activity	600.9748256	467.7969143	575.9051445	507.6326478	481.2655663	487.0553847	427.0680626	433.0335316	444.7781489	431.7289021	431.6818212	515.5817548	473.4545115	563.0479104	589.5224076	409.5496938	477.8477703	489.2897058	2.689566079
AGAP004613-RA	AGAP004613	GPRDOP1	SeroR activity	171.707093	0	121.6884317	86.94746043	60.63792622	170.2114885	89.95688978	0	0	0	0	70.6074871	0	0	0	64.54441703	121.1540381	56.32089599	1.750669555
AGAP004613-RB	AGAP004613	GPRDOP1	SeroR activity	3.103140236	150.8530766	13.01480553	72.89534562	0.767568686	1.473692541	45.43277262	43.23362152	111.9721214	103.6864444	76.55441165	12.50340917	239.7789883	86.91343583	127.958352	1.536771834	0	64.21635047	1.80764562
AGAP007136-RA	AGAP007136	GPR5HT1A	SeroR activity	46.54710354	54.09377999	6.507402763	12.29560047	21.49192322	39.05285233	7.269243619	4.881215332	8.55342594	13.40772988	9.214882883	1.470989315	25.28578422	16.62691816	37.32118601	1.536771834	10.15257302	18.57114015	1.268838567
AGAP011481-RA	AGAP011481	GPR5HT1B	SeroR activity	424.0958322	339.0384802	235.56798	346.9115846	221.0597817	173.1588735	319.8467192	312.3977813	376.3507414	286.0315708	253.7636979	198.5835575	182.2320311	373.3498896	375.4968307	202.8538821	165.1485212	281.5228091	2.449513587
AGAP029115-RA	AGAP029115	AGAP029115	SeroR activity	53.78776409	20.57087408	14.96702635	25.46945811	16.11894241	4.421077622	22.71638631	15.34096247	27.99303035	16.08927586	8.506045738	13.23890383	16.56654828	38.54421937	35.79787229	22.28319159	14.89044044	21.60600113	1.334574394
AGAP001137-RA	AGAP001137	AGAP001137	TasteR activity	18.61884141	13.71391605	34.48923464	24.59120093	17.65407979	13.26323287	4.543277262	28.58997552	13.99651518	42.90473561	18.42976577	27.21330232	33.13309657	43.07883341	41.89112715	21.51480568	15.56727864	24.30548346	1.385704264
AGAP006713-RA	AGAP006713	AGAP006713	TasteR activity	44.47834338	56.37943267	40.34589713	43.9128588	57.56765147	47.89500758	39.07218445	62.06116637	40.43437717	32.17855171	53.16278587	42.65869012	36.62079094	43.07883341	51.7926663	66.84957478	34.51874828	46.64750356	1.668828406
AGAP006717-RA	AGAP006717	AGAP006717	TasteR activity	22.75636173	12.95203183	15.61776663	21.9564294	11.51353029	24.31592692	21.80773086	21.61681076	25.66027782	14.30157854	13.46790575	16.18088246	18.31039547	30.23076029	10.663196	23.05157751	17.59779324	18.94123268	1.277408239
AGAP006917-RA	AGAP006917	AGAP006917	TasteR activity	13.44694102	4.571305352	18.22072774	14.93037199	7.675686863	6.631616434	9.995209976	9.762430665	3.887920882	14.30157854	5.670697159	11.03241986	7.847312345	12.84807312	13.70982343	4.610315502	8.122058419	9.839087606	0.992954827
AGAP009803-RA	AGAP009803	AGAP009803	TasteR activity	14.4813211	8.380726478	11.71332497	9.660828937	11.51353029	5.157923893	5.451932714	13.94632952	10.88617847	4.469243293	7.088371449	7.354946573	6.103465157	24.18460823	9.901539145	3.073543668	4.737867411	9.300334195	0.968498555
AGAP009804-RA	AGAP009804	AGAP009804	TasteR activity	24.82512189	5.333189577	4.555181934	12.29560047	6.140549491	10.31584779	9.995209976	6.275848284	18.66202023	10.7261839	8.506045738	1.470989315	4.35961797	7.557690072	12.94816657	5.378701419	3.384191008	8.984126802	0.953475873
AGAP009805-RD	AGAP009805	AGAP009805	TasteR activity	25.85950196	13.71391605	1.952220829	9.660828937	9.210824236	2.210538811	15.44714269	4.183898856	10.10859429	10.7261839	7.797208594	2.206483972	9.591159533	9.824997094	19.04142143	13.83094651	2.030514605	9.846846018	0.993297147
AGAP009805-RI	AGAP009805	AGAP009805	TasteR activity	25.85950196	17.52333718	18.22072774	15.80862917	13.81623635	2.210538811	9.995209976	11.15706362	13.99651518	11.62003256	9.214882883	5.148462601	3.487694376	10.5807661	19.04142143	14.59933242	8.798896621	12.41642641	1.093996619
AGAP009805-RJ	AGAP009805	AGAP009805	TasteR activity	11.37818086	14.47580028	14.31628608	12.29560047	13.04866767	5.894770163	29.98562993	13.94632952	13.99651518	16.98312451	5.670697159	8.09044123	8.719235939	9.824997094	21.32639201	9.989016921	1.353676403	12.42913891	1.094441042
AGAP009805-RK	AGAP009805	AGAP009805	TasteR activity	7.24066055	9.142610703	4.555181934	7.904314585	3.837843432	2.210538811	4.543277262	4.183898856	3.887920882	4.469243293	2.835348579	2.206483972	7.847312345	9.824997094	15.994794	4.610315502	2.707352806	5.764829095	0.760786437
AGAP009805-RL	AGAP009805	AGAP009805	TasteR activity	27.92826212	12.95203183	19.52220829	17.56514352	16.11894241	4.421077622	23.62504176	14.643646	17.88443606	13.40772988	8.506045738	3.677473287	5.231541563	16.62691816	15.23313715	6.915473253	6.091543815	13.55003838	1.131940525
AGAP029169-RA	AGAP029169	AGAP029169	TasteR activity	33.10016251	42.66551661	14.31628608	59.72148797	25.32976665	31.68438963	17.26445359	38.35240618	20.21718859	33.96624903	24.10046293	21.32934506	23.54193704	27.96345327	22.08804886	25.35673526	16.92095504	28.11287319	1.448905234
