## Supplemental Table 4 for "A novel beta-adrenergic like octopamine receptor modulates the audition of malaria mosquitoes and serves as insecticide target"

id	gene	gene_symbol	GO	F_ZT0	F_ZT0.1	F_ZT0.2	F_ZT4	F_ZT4.1	F_ZT4.2	F_ZT8	F_ZT8.1	F_ZT8.2	F_ZT12	F_ZT12.1	F_ZT12.2	F_ZT16	F_ZT16.1	F_ZT16.2	F_ZT20	F_ZT20.1	F_ZT20.2	ZT_avg	log_ZT_avg
AGAP002152-RA	AGAP002152	AGAP002152	AchR activity	2388.336988	1729.240058	759.3196041	2152.994335	956.2580935	994.9950443	2284.750019	797.1754658	1679.231437	848.9731423	1046.161148	984.1390086	1300.861922	1221.741179	1019.961886	1095.723935	733.6217137	1315.680982	1294.953665	3.112254229
AGAP002971-RA	AGAP002971	AGAP002971	AchR activity	941.2084556	387.6793532	565.0374027	639.5032677	481.3596484	301.3885404	408.8628507	33.76994913	852.3723108	190.3474858	557.0660351	104.0457342	142.6023716	276.6571474	575.7206742	302.6937369	577.6548927	369.9563607	428.2181232	2.631665044
AGAP002972-RA	AGAP002972	AGAP002972	AchR activity	1498.04906	540.8496698	935.7926038	1024.389494	544.3563809	379.8321331	600.4791717	70.60989363	1364.955387	232.3874213	613.2159272	59.18197724	290.3343248	539.7716372	826.7269197	315.0206312	508.3363056	445.7153424	599.4446823	2.777749112
AGAP008588-RA	AGAP008588	AGAP008588	AchR activity	4500.717571	2768.685517	1457.116511	3838.203872	2200.039735	1056.924196	2809.559052	423.6593618	2860.95577	604.9079611	1353.507926	703.5018907	1582.988916	992.483333	1460.218873	1383.351467	1147.60772	1695.738541	1824.45379	3.261132868
AGAP009493-RA	AGAP009493	AGAP009493	AchR activity	1972.759782	965.5011684	1763.110978	1775.213701	1914.131488	688.4457412	1231.470497	306.9995375	2247.479644	1034.649524	1937.171279	291.1371461	908.9618791	658.7535573	1484.124229	882.0577673	1318.978672	656.5778415	1224.306913	3.087890302
AGAP000329-RA	AGAP000329	AGAP000329	AchR activity	405.7216205	321.1294915	168.377908	267.6439602	219.6809134	148.6299651	330.7517389	116.6598243	259.770609	86.41542301	209.8232811	102.1366381	242.1162567	137.361241	163.3532709	113.6813582	121.3075275	152.7806131	198.1856467	2.297072198
AGAP000962-RA	AGAP000962	AGAP000962	AchR activity	128.122617	41.19753344	89.04600901	126.7163882	51.68962667	20.64305071	62.24479219	51.16658959	95.09459794	30.36217565	59.10514961	29.59098862	69.76231126	48.36663416	67.73184402	41.08964755	71.24410343	132.578218	67.54179317	1.829572587
AGAP000966-RA	AGAP000966	AGAP000966	AchR activity	3180.069058	1493.674674	1266.072346	2169.574049	1119.403478	823.6577234	1672.065986	360.2127907	2340.254861	380.6949717	1182.102992	610.9107328	920.2469589	983.7773388	1425.356894	787.551578	868.4078553	1025.271552	1256.072547	3.099014724
AGAP005599-RA	AGAP005599	AGAP005599	GABAR activity	187.2561325	358.1016369	223.4245317	378.9648994	167.9912867	268.3596592	578.5104216	184.1997225	387.3365331	151.8108783	212.7785386	288.273502	460.6364376	389.8350713	266.94315	308.1723566	165.5944026	521.4743241	305.5368603	2.485063611
AGAP005599-RE	AGAP005599	AGAP005599	GABAR activity	55.84832023	0	0	17.76397966	61.38143168	29.93242353	93.97743135	149.4064416	39.42946744	0	0	31.50008466	0	0	39.84226119	38.35033771	0	0	30.96845439	1.490919531
AGAP005599-RK	AGAP005599	AGAP005599	GABAR activity	205.3247067	137.3251115	67.99877052	156.323021	117.9169609	197.1411343	157.4427097	94.14652484	252.8124677	73.56988716	100.4787543	135.5458188	282.1269941	92.86393759	100.6017095	197.2303082	67.39307081	146.4673646	143.4838473	2.156803013
AGAP006028-RB	AGAP006028	Rdl	GABAR activity	763.807909	451.0601739	456.5631735	932.0167994	376.3650942	466.5329461	783.55209	173.9664046	880.204876	149.4753263	412.2584185	317.8644907	441.1440271	462.3850226	463.1662863	395.8302714	310.0081257	588.3947579	490.2553441	2.690422336
AGAP006028-RC	AGAP006028	Rdl	GABAR activity	620.9019131	564.0893041	216.9484583	622.9235534	256.8328325	421.1182345	807.9618124	310.0695329	425.6063103	277.9306848	252.6745146	483.9558461	518.0877528	368.5537523	340.6513332	519.099214	117.4564948	416.6743994	418.9742191	2.6221873
AGAP004595-RA	AGAP004595	GPRGBB2	GABAR activity	665.2520497	644.3716769	477.610412	782.7993703	276.2164425	467.5650986	644.4166721	220.0163352	488.2295821	249.9040611	345.7651252	409.5011006	449.3513578	505.9149933	419.339799	465.6826722	259.9447017	467.1803872	457.7256577	2.660605257
AGAP009514-RA	AGAP009514	GPRGBB3	GABAR activity	384.367851	102.4656601	244.4717702	116.0580004	319.829565	220.8806426	135.4739595	8.186654334	500.9861745	77.07321512	271.8836882	41.04556486	21.54424318	106.4065952	279.8918849	10.95723935	144.4137232	143.9420652	173.8821387	2.240254973
AGAP010281-RA	AGAP010281	GPRGBB1	GABAR activity	1478.337888	839.795874	1382.641667	1126.23631	1045.099639	743.1498256	936.1128551	564.8791491	1327.8453	516.1569861	815.6510646	523.092315	984.8796884	879.305409	1116.57937	953.2798231	1322.829704	852.2885442	967.1200786	2.9854804
AGAP000038-RA	AGAP000038	AGAP000038	GABAR activity	1291.081756	442.6093978	616.8459897	804.1161459	710.7323668	279.7133371	473.5486151	26.60662659	1061.11655	164.6564141	735.8591127	95.454802	191.846356	291.1671376	611.5787093	223.2537517	504.4852729	412.8864503	496.531044	2.695946407
AGAP000039-RA	AGAP000039	AGAP000039	GABAR activity	614.3315225	811.2745047	509.9907789	737.7972885	482.9749492	1132.271331	905.6007021	861.6453687	768.874615	625.9279289	582.1857237	1149.275816	1173.648295	1130.811907	1076.737109	838.22881	652.7500287	1276.538842	851.7147512	2.930294169
AGAP005034-RA	AGAP005034	GPRMGL5	GluR activity	553.5554093	185.917074	386.9453846	360.0166544	345.6743784	67.08991481	242.8767382	39.90993988	533.4575006	26.85884769	214.2561673	44.86375694	125.1617937	152.8385639	320.7302026	157.5103156	354.2950008	238.6407924	241.6999131	2.383276494
AGAP006026-RA	AGAP006026	AGAP006026	GluR activity	356.4436908	116.1981713	98.76011909	235.6687968	134.0699692	63.9934572	92.75694523	3.069995375	255.1318481	61.89212729	164.0167902	30.54553664	50.26990076	102.5372644	167.337497	38.35033771	161.74337	66.92043384	122.2059028	2.087092184
AGAP006027-RA	AGAP006027	GLURI	GluR activity	1808.500017	597.8924084	796.5570261	1056.364657	667.1192443	332.3531164	672.4878529	108.4731699	1464.688746	221.8774375	614.693556	116.4548584	207.2351011	476.8950128	912.3877812	394.4606165	733.6217137	430.563546	645.1458812	2.809657929
AGAP001478-RA	AGAP001478	NMDAR1	GluR activity	1018.410545	541.9060168	561.799366	702.2693292	449.0536317	531.5585558	701.7795198	293.6962242	941.6684576	331.6483802	475.7964544	394.2283323	556.0466574	405.3123943	711.1843622	454.7254329	435.1666858	660.3657905	564.8120076	2.751903921
AGAP002797-RA	AGAP002797	GLURIId	GluR activity	57.49091788	11.61981713	72.85582556	111.3209392	192.2207992	83.60435538	86.65451462	114.6131607	70.74110334	197.3541417	109.3445268	68.72745744	130.2913754	55.13796294	73.7081832	178.0551394	119.3820112	88.38547866	101.1948728	2.005158509
AGAP004272-RA	AGAP004272	GPRBOS	GluR activity	868.9341588	920.0782469	1665.969878	918.989881	972.4111018	1192.136179	1137.493065	1517.601047	948.6265989	889.8453018	828.9497233	1553.049629	1042.331004	1801.173456	1782.941188	1373.763883	2037.196255	1837.155306	1293.813661	3.111871732
AGAP010272-RA	AGAP010272	IR25a	GluR activity	42.707539	25.35232827	61.52269714	118.4265311	61.38143168	78.4435927	48.81944486	93.12319305	30.15194569	45.54326348	51.71700591	78.27293764	6.155498053	90.92927222	42.83043078	27.39309836	44.28687511	37.87949085	54.71869866	1.73813576
AGAP012429-RA	AGAP012429	NMDAR2	GluR activity	1098.89783	478.5251962	806.2711362	619.3707574	512.0503642	361.2533874	478.4305596	218.9930034	779.311827	483.4592585	638.3356158	294.0007902	431.91078	693.5775339	734.0936624	554.7102419	801.0147845	484.8574829	581.6146784	2.764635358
AGAP012447-RA	AGAP012447	GLURIIe	GluR activity	134.6930076	231.3399955	305.9944673	209.61496	237.4492225	231.202168	241.656252	391.9360762	198.3070274	585.0557693	166.9720477	270.1370897	321.1118151	204.1071962	201.203419	317.759941	207.9557614	207.07455	259.0872648	2.413446066
AGAP000801-RA	AGAP000801	AGAP000801	GluR activity	1599.890115	435.2149687	472.7533569	1046.890535	715.5782693	260.102439	641.9756999	15.34997688	1310.449947	199.6896937	604.3501548	67.77290942	163.1206984	312.4484567	710.1883057	273.9309836	548.7721481	515.1610756	549.6466518	2.740083587
AGAP000801-RB	AGAP000801	AGAP000801	GluR activity	146.1911912	0	72.85582556	0	95.30274918	0	31.73263916	15.34997688	155.3984893	0	90.13535316	33.4091807	81.04739103	0	85.66086156	0	90.49926652	0	49.86571801	1.697802077
AGAP000803-RA	AGAP000803	GLURIIa	GluR activity	133.0504099	189.086115	215.32944	275.9338174	201.9126042	287.9705574	268.5069467	369.4227768	184.3907448	606.0757371	384.1834725	593.7288684	586.8241477	331.7951103	282.8800544	524.5778337	421.6880717	223.488996	337.8247613	2.528691479
AGAP001434-RB	AGAP001434	AGAP001434	GluR activity	159.3319724	54.93004459	80.95091729	142.1118373	72.68853751	99.08664341	136.6944456	71.63322542	311.9566688	42.03993552	103.4340118	42.9546609	75.91780932	60.94195904	98.60959644	58.89516148	132.8606253	162.8818107	105.9955479	2.025287624
AGAP001434-RC	AGAP001434	AGAP001434	GluR activity	650.4686709	263.0304058	252.5668619	426.3355118	271.37054	109.4081688	164.7656264	86.9832023	643.6280714	105.0998388	332.4664666	84.95477378	130.2913754	214.7478557	359.5764072	189.0123787	209.8812777	292.9347293	265.9734535	2.424838292
AGAP002891-RC	AGAP002891	AGAP002891	GluR activity	208.609902	228.1709545	152.1877245	351.7267972	205.1432059	243.5879984	269.7274328	363.2827861	250.4930872	295.4473246	335.421724	262.5007055	281.1010777	256.3431611	248.0180759	317.759941	213.7323103	311.8744747	266.396038	2.425527761
AGAP002891-RE	AGAP002891	AGAP002891	GluR activity	93.62806626	44.36657448	76.09386225	113.6894698	33.9213175	69.15421988	35.39409752	123.8231468	95.09459794	37.36883157	99.0011256	74.45474556	51.29581711	60.94195904	88.64903115	78.07033034	67.39307081	122.4770204	75.82318245	1.879802009
AGAP000256-RA	AGAP000256	AGAP000256	GluR activity	481.2811125	422.5388045	526.1809624	542.3935122	720.4241718	437.6326751	613.9045191	505.5259051	502.1458647	347.997244	524.5582028	561.2742358	215.4424318	572.6609485	382.4857074	517.7295591	772.1320399	433.0888454	504.4109301	2.702784489
AGAP004783-RA	AGAP004783	AGAP004783	GPCR activity	229.9636715	63.38082068	182.9490731	285.4079398	137.3005709	97.02233834	174.5295154	40.93327167	354.8652069	67.73100723	230.5100835	57.2728812	181.5871926	118.0145874	208.1758147	113.6813582	132.8606253	233.5901936	161.6542307	2.208587075
AGAP004850-RA	AGAP004850	GPRSTN	GPCR activity	527.2738468	651.766106	448.4680818	920.1741463	342.4437767	574.9089623	879.9704936	380.6794265	521.8605984	353.836124	425.5570772	558.4105917	811.4998266	562.0202889	497.0322083	598.5391993	290.7529627	707.0838293	558.4598637	2.746991966
AGAP005001-RA	AGAP005001	GPRNNA17	GPCR activity	124.8374217	22.18328724	27.52331188	48.55487773	29.075415	38.18964381	61.02430607	0	77.69924465	16.34886381	38.41834725	7.63638416	1.025916342	15.47732293	41.83437425	53.41654181	48.13790772	16.41444604	37.09986735	1.569372357
AGAP005002-RA	AGAP005002	GPRNNA18	GPCR activity	325.2343354	115.1418242	184.5680914	232.1160009	140.5311725	68.12206735	162.3246542	33.76994913	296.880696	80.57654308	277.7942032	15.27276832	3.077749026	71.58261856	180.2862319	90.3972246	184.8495657	118.6890713	143.4008204	2.156551636
AGAP005229-RA	AGAP005229	AGAP005229	GPCR activity	289.097187	125.7052944	220.186495	142.1118373	182.5289942	46.4468641	96.41840359	102.3331792	260.9302992	66.56323124	162.5391614	115.5003104	98.48796884	79.32128002	249.0141324	128.7475623	231.0619571	89.64812835	149.2579048	2.173937341
AGAP005464-RA	AGAP005464	GPRDIH1	GPCR activity	356.4436908	88.73314896	135.997541	215.5362865	46.84372417	104.2474061	142.7968762	0	206.4248589	136.6297904	192.0917362	34.36372872	135.4209572	201.2051981	82.67269197	0	152.1157884	75.75898171	128.1823559	2.107828249
AGAP005464-RB	AGAP005464	GPRDIH1	GPCR activity	8.212988268	98.24027206	84.18895398	72.24018394	87.22624501	159.983643	103.7413203	193.4097086	63.78296203	133.1264625	50.23937717	73.50019754	194.924105	0	136.4597446	213.6661672	0	79.54693079	97.36051456	1.988382861
AGAP005465-RA	AGAP005465	GPRDIH2	GPCR activity	556.8406046	196.4805441	396.6594947	331.594287	424.8241192	152.7585753	173.3090292	73.67988901	364.1427287	79.40876709	270.4060595	102.1366381	110.7989649	131.5572449	313.7578069	149.2923861	250.3171202	239.9034421	239.881539	2.379996826
AGAP006216-RA	AGAP006216	GPRMTH2	GPCR activity	72.27429676	84.50776091	98.76011909	149.2174291	79.14974084	49.54332171	35.39409752	130.9864693	41.74884787	190.3474858	91.6129819	74.45474556	57.45131516	106.4065952	105.5819922	113.6813582	65.4675545	36.61684116	87.9557196	1.944264086
AGAP029236-RA	AGAP029236	GPRMGL1	GPCR activity	233.2488668	213.3820963	80.95091729	252.2485111	150.2229775	158.9514905	202.6006962	94.14652484	212.22331	67.73100723	99.0011256	130.7730787	185.6908579	111.2432586	125.5031227	98.61515411	71.24410343	140.1541162	145.9961786	2.164341488
AGAP029478-RA	AGAP029478	GPRMTH4	GPCR activity	93.62806626	222.8892194	174.8539813	335.1470829	143.7617742	304.484998	281.9322941	339.7461549	148.440348	405.2182674	115.2550417	197.5914401	350.863389	209.9111923	220.1284931	271.1916738	123.2330438	191.9227537	229.4555119	2.360698495
AGAP001100-RA	AGAP001100	AGAP001100	GPCR activity	2179.727086	2003.890281	2002.725694	1708.894843	1237.320439	1208.650619	1983.289947	1234.138141	1607.330643	1470.229967	1394.881531	1081.502907	1667.114056	1575.784941	1550.860017	1827.119661	1848.495657	1402.803811	1610.264458	3.206897207
AGAP001175-RA	AGAP001175	GPRCAL2	GPCR activity	136.3356053	54.93004459	103.6171741	84.08283705	46.84372417	71.21852495	96.41840359	10.23331792	142.6418969	29.19439967	87.18009568	35.31827674	53.34764979	79.32128002	102.5938226	38.35033771	71.24410343	47.98068841	71.71401014	1.855604008
AGAP001498-RA	AGAP001498	GPROPDR	GPCR activity	11.49818358	43.31022747	0	15.39544904	12.92240667	20.64305071	30.51215304	65.49323467	6.958141312	14.01331184	22.1644311	35.31827674	50.26990076	16.44465561	56.77522219	43.82895738	21.1806794	60.60718537	29.29641483	1.466814476
AGAP001499-RA	AGAP001499	AGAP001499	GPCR activity	213.537695	263.0304058	369.1361828	336.3313482	263.2940359	326.1602012	280.7118079	451.2893202	233.097734	308.2928605	218.6890536	330.2736149	271.8678307	399.5083982	252.9983586	310.9116664	223.3598918	324.5009716	298.7217432	2.475266835
AGAP001499-RB	AGAP001499	AGAP001499	GPCR activity	37.77974603	45.42292149	21.04723849	50.92340835	0	46.4468641	0	69.58656184	0	21.01996776	0	15.27276832	0	0	41.83437425	0	0	35.35419146	21.37155789	1.329836182
AGAP001562-RA	AGAP001562	GPRNNB3	GPCR activity	806.515448	416.2007225	618.4650081	598.0539818	468.4372417	516.0762678	721.3072978	362.2594543	828.0188162	364.3461078	548.2002626	558.4105917	628.8867177	687.7735378	768.955641	475.2702566	571.8783438	752.5392183	593.9774953	2.773769991
AGAP001592-RA	AGAP001592	GPRTAK2	GPCR activity	174.1153513	169.0155218	140.8545961	114.8737351	148.6076767	153.7907278	239.2152798	179.0830636	234.2574242	79.40876709	146.2852453	148.9094911	153.8874513	182.8258771	230.0890584	164.3585902	86.6482339	169.1950591	161.9678417	2.209428795
AGAP001807-RA	AGAP001807	AGAP001807	GPCR activity	205.3247067	153.1703166	192.6631831	255.8013071	95.30274918	156.8871854	253.8611133	148.3831098	218.0217611	135.4620145	162.5391614	140.3185589	168.2502801	208.9438596	253.9944151	238.3199558	138.6371742	195.7107027	184.5328641	2.266073723
AGAP001862-RA	AGAP001862	GPRNNA1	GPCR activity	22.99636715	23.23963425	25.90429353	36.71222463	20.99891084	25.80381339	17.0868057	22.51329942	45.22791853	7.00665592	13.29865866	22.90915248	10.25916342	33.85664391	30.87775242	19.17516886	19.25516309	26.5156436	23.53540388	1.371721655
AGAP002156-RA	AGAP002156	GPRGNR1	GPCR activity	272.6712105	565.1456511	798.1760444	377.7806341	500.7432584	737.9890629	569.9670187	1492.017752	389.6559135	1410.673392	815.6510646	930.6843195	979.7501067	567.824285	997.0525863	858.7736337	774.0575562	621.22365	758.8798411	2.880173016
AGAP002824-RA	AGAP002824	GPRTAK1	GPCR activity	88.7002733	36.9721454	43.71349533	48.55487773	30.69071584	49.54332171	45.15798649	63.44657109	85.81707619	16.34886381	48.76174843	32.45463268	18.46649416	59.00729368	77.69240932	54.78619673	32.73377725	45.45538902	48.79462601	1.688371994
AGAP003076-RB	AGAP003076	GPRGHP1	GPCR activity	113.3392381	80.28237286	29.14233022	80.53004112	59.76613084	108.3760162	90.31597299	124.8464786	153.0791089	77.07321512	90.13535316	135.5458188	104.6434669	147.0345678	114.5465009	124.6385976	73.16961974	155.3059125	103.4317079	2.014653696
AGAP003335-RA	AGAP003335	AGAP003335	GPCR activity	505.9200773	145.7758876	200.7582749	341.0684094	177.6830917	104.2474061	190.3958349	104.3798428	534.6171908	80.57654308	198.0022512	105.0002822	88.22880542	136.3939083	265.9470934	131.4868722	171.3709515	234.8528433	206.4836426	2.314885653
AGAP003631-RA	AGAP003631	GPRGRP2	GPCR activity	111.6966405	26.40867528	38.8564403	87.63563298	45.22842334	44.38255903	34.1736114	15.34997688	97.41397837	23.35551973	79.79195198	21.95460446	30.77749026	46.43196879	72.71212667	28.76275328	59.69100558	37.87949085	50.1390472	1.700176077
AGAP003658-RA	AGAP003658	GPRALS1	GPCR activity	323.5917378	61.26812666	139.2355777	112.5052045	90.45684668	43.35040649	90.31597299	3.069995375	182.0713643	23.35551973	97.52349686	7.63638416	57.45131516	54.17063026	95.62142685	10.95723935	61.61652189	80.80958049	85.27818596	1.930837953
AGAP003972-RA	AGAP003972	GPRCIR	GPCR activity	241.4618551	140.4941525	129.5214677	320.9358992	221.2962142	218.8163375	242.8767382	88.00653409	220.3411416	161.1530862	186.1812213	149.8640391	157.9911167	217.6498537	237.0614541	136.9654918	121.3075275	248.7419899	191.1481178	2.281370026
AGAP004026-RA	AGAP004026	GPRMTH6	GPCR activity	481.2811125	593.6670204	569.8944577	714.1119823	631.5826259	1014.605942	683.472228	702.0056091	637.8296203	1207.48037	542.2897477	1086.275647	1217.762698	709.0548568	839.6756546	643.7378116	425.5391043	814.4090533	750.8153079	2.875533119
AGAP004035-RA	AGAP004035	GPRFSH	GPCR activity	164.2597654	30.63406333	161.9018346	148.0331638	75.91913918	22.70735578	93.97743135	5.116658959	157.7178697	0	62.06040709	15.27276832	26.6738249	59.00729368	83.6687485	64.37378116	115.5309785	94.69872713	76.75298952	1.8850953
AGAP004122-RA	AGAP004122	AGAP004122	GPCR activity	893.5731236	912.6838178	493.8005954	825.4329215	397.3640051	828.818486	1362.062512	751.1255352	577.5257289	694.8267121	490.5727418	1192.230477	1194.166622	850.2854285	670.3460445	886.1667321	408.2094575	827.0355503	792.0125828	2.898732081
AGAP013324-RB	AGAP013324	AGAP013324	GPCR activity	131.4078123	0	53.42760541	79.34577581	32.30601667	12.38583043	70.78819504	20.46663584	70.74110334	0	48.76174843	3.81819208	36.93298832	23.2159844	56.77522219	27.39309836	38.51032618	20.20239512	40.35994055	1.605950518
AGAP029498-RA	AGAP029498	GPRGNR3	GPCR activity	180.6857419	59.15543264	124.6644126	139.7433066	96.91805001	14.4501355	45.15798649	10.23331792	151.9194187	26.85884769	69.44855079	28.6364406	17.44057782	63.84395709	139.4479142	72.59171067	88.57375021	40.40479024	76.12079676	1.881503325
AGAP010486-RA	AGAP010486	GPRALS3	GPCR activity	395.8660345	306.3406333	325.4226875	439.3624302	264.9093367	318.9351335	540.6753518	412.4027121	410.5303374	287.2728927	364.9742988	517.3650268	582.7204823	481.7316762	436.27276	356.1102787	248.3916039	368.693711	392.1098549	2.593407758
AGAP011179-RA	AGAP011179	GPRNNA15	GPCR activity	16.42597654	8.450776091	27.52331188	39.08075525	24.2295125	27.86811846	3.661458364	54.23658496	12.75659241	22.18774375	20.68680236	22.90915248	32.82932295	17.4119883	22.90930018	39.71999263	50.06342403	3.787949085	24.81882012	1.394781131
AGAP011320-RA	AGAP011320	AGAP011320	GPCR activity	238.1766598	73.9442908	123.0453943	189.4824497	85.61094418	70.18637242	96.41840359	64.46990288	186.7101252	93.42207893	101.9563831	104.0457342	134.3950408	77.38661466	127.4952358	116.4206681	82.79720129	82.07223018	113.7797628	2.056065024
AGAP011642-RA	AGAP011642	AGAP011642	GPCR activity	98.55585922	52.81735057	63.14171548	144.4803679	132.4546684	136.2441347	54.92187546	130.9864693	55.6651305	158.8175342	84.2248382	146.0458471	92.33247079	92.86393759	71.71607014	79.43998526	78.94616867	54.29393689	95.99713113	1.982258254
AGAP012268-RA	AGAP012268	GPRSMS	GPCR activity	164.2597654	152.1139696	195.9012198	193.0352456	93.68744835	174.4337785	207.4826406	158.6164277	216.8620709	142.4686704	242.3311134	260.5916095	242.1162567	259.2451591	252.002302	189.0123787	157.8923373	265.156436	198.1782683	2.297056029
AGAP008237-RA	AGAP008237	AGAP008237	GPCR activity	101.8410545	117.2545183	157.0447795	63.95032677	167.9912867	285.9062523	89.09548686	242.5296346	100.893049	61.89212729	53.19463465	19.0909604	0	53.20329758	49.80282649	30.1324082	65.4675545	50.5059878	94.98867698	1.977671839
AGAP008644-RA	AGAP008644	GPRMGL2	GPCR activity	4620.6272	884.1624485	1589.876015	2492.878479	1684.758769	665.7383854	1613.482653	192.3863769	3569.526493	225.3807654	1378.627615	321.6826827	429.8589473	742.9115007	1918.404876	577.9943755	951.2050566	1263.912345	1395.745277	3.144806167
AGAP009453-RA	AGAP009453	GPRMTH3	GPCR activity	652.1112685	596.8360614	377.2312745	653.7144514	334.3672725	608.969996	615.1250052	434.9160115	571.7272778	252.2396131	344.2874965	471.5467219	655.5605426	467.221686	459.1820602	441.0288837	311.9336421	539.1514198	488.175038	2.688575569
AGAP009770-RA	AGAP009770	GPRCAL1	GPCR activity	423.7901946	170.0718688	237.9956968	325.6729604	218.0656125	105.2795586	186.7343766	108.4731699	240.0558753	1304.405777	328.0335803	197.5914401	596.0573948	199.2705327	266.94315	461.5737074	250.3171202	183.0842058	322.4120123	2.508411214
AGAP009793-RA	AGAP009793	AGAP009793	GPCR activity	136.3356053	34.85945138	98.76011909	166.9814088	108.2251558	54.70408438	112.2847232	10.23331792	155.3984893	12.84553585	75.35906575	4.7727401	16.41466147	55.13796294	88.64903115	15.0662041	51.98894034	69.44573323	70.41456834	1.847662521
AGAP012578-RA	AGAP012578	GPRMGL3	GPCR activity	223.3932809	94.01488401	118.1883392	133.8219801	93.68744835	101.1509485	89.09548686	31.72328554	201.7860981	23.35551973	88.65772442	83.04567774	93.35838713	83.19061076	168.3335535	49.30757706	107.8289133	93.43607744	104.2986551	2.018278709
AGAP000445-RA	AGAP000445	GPRADS	GPCR activity	60.77611319	65.4935147	21.04723849	50.92340835	32.30601667	66.05776227	56.14236159	25.58329479	68.4217229	39.70438355	63.53803583	43.90920892	68.73639492	68.68062051	60.75944831	90.3972246	50.06342403	73.23368232	55.87632533	1.747227837
AGAP000658-RA	AGAP000658	GPRGHP3	GPCR activity	14.78337888	30.63406333	6.476073383	60.39753084	22.61421167	41.28610142	67.12673668	20.46663584	31.31163591	46.71103947	25.11968858	43.90920892	26.6738249	13.54265757	20.91718712	56.15585165	1.925516309	36.61684116	31.48156576	1.498056324
AGAP000854-RA	AGAP000854	AGAP000854	GPCR activity	489.4941008	204.9313202	216.9484583	396.728879	192.2207992	94.95803327	241.656252	49.119926	344.427995	157.6497582	362.0190414	100.2275421	155.939284	182.8258771	324.7144287	124.6385976	221.4343755	227.2769451	227.0673119	2.356154619
AGAP001022-RA	AGAP001022	AGAP001022	GPCR activity	289.097187	120.4235593	236.3766785	217.9048171	226.1421167	129.0190669	156.2222235	148.3831098	252.8124677	35.0332796	153.673389	88.77296586	223.6497626	148.9692332	123.5110097	116.4206681	119.3820112	71.97103262	158.7646988	2.200753944
AGAP005060-RA	AGAP005060	AGAP005060	GPCR activity	180.6857419	171.1282158	289.8042839	161.0600822	218.0656125	304.484998	197.7187517	275.276252	205.2651687	261.581821	208.3456524	197.5914401	336.5005602	204.1071962	289.8524502	304.0633918	335.0398378	166.6697598	239.2911787	2.378926689
AGAP011641-RA	AGAP011641	AGAP011641	GPCR activity	98.55585922	28.52136931	132.7595043	215.5362865	272.9858409	132.1155245	118.3871538	133.0331329	241.2155655	91.08652696	79.79195198	100.2275421	52.32173345	41.59530538	101.597766	90.3972246	32.73377725	39.14214055	111.2224559	2.04619248
AGAP011701-RA	AGAP011701	AGAP011701	GPCR activity	428.7179876	430.9895806	445.2300451	409.7557975	382.8262976	401.5073363	457.6822955	471.755956	590.2823213	357.3394519	320.6454366	422.8647729	516.0359201	510.7516567	382.4857074	379.3944124	363.9225824	556.8285155	434.9453374	2.63843468
AGAP029632-RA	AGAP029632	AGAP029632	GPCR activity	284.1693941	333.8056556	323.8036691	316.1988379	205.1432059	318.9351335	328.3107667	425.7060254	215.7023807	489.2981384	330.9888378	353.1827674	358.0448034	284.3958089	326.7065418	323.2385607	283.0508974	464.6550878	331.407584	2.520362443
AGAP007896-RA	AGAP007896	AGAP007896	GPCR activity	1116.966405	497.5394424	600.6558063	557.7889613	668.7345451	375.7035229	477.2100735	210.8063491	841.9350988	272.0918049	549.6778914	228.1369768	286.2306595	397.5737328	470.138682	361.5888984	606.5376373	412.8864503	496.2334965	2.695686076
AGAP009007-RA	AGAP009007	AGAP009007	GPCR activity	185.6135349	221.8328724	129.5214677	235.6687968	62.99673251	114.5689314	144.0173623	84.93653872	311.9566688	33.86550361	181.7483351	56.31833318	90.28063811	118.98192	163.3532709	95.87584428	103.9778807	238.6407924	143.0086347	2.15536226
AGAP009661-RA	AGAP009661	AGAP009661	GPCR activity	497.7070891	320.0731444	375.6122562	576.7372062	353.7508826	382.9285907	556.5416714	324.396178	535.7768811	288.4406687	388.6163587	281.5916659	597.0833111	381.1290772	460.1781167	291.7364976	396.6563596	430.563546	413.306639	2.616272381
AGAP000913-RA	AGAP000913	AGAP000913	GPCR activity	1277.940975	850.3593442	1578.542887	1104.919535	1439.233043	1283.997754	1213.163205	1038.681769	1470.487197	1117.561619	1159.938561	1110.139347	853.5623966	1197.557862	1270.968132	1014.914294	1276.617313	1270.225593	1196.045046	3.077747537
AGAP002519-RA	AGAP002519	GPRTYR	OctoR/AdreR activity	131.4078123	52.81735057	45.33251368	75.79297988	51.68962667	56.76838945	68.3472228	1.023331792	176.2729132	19.85219177	39.89597599	29.59098862	28.72565758	44.49730343	58.76733525	39.71999263	21.1806794	107.3252241	58.27819384	1.765506084
AGAP002566-RA	AGAP002566	GPRHIS	OctoR/AdreR activity	765.4505066	1103.882627	611.9889347	895.3045748	560.5093892	888.6833331	1216.824663	743.9622126	788.5893487	684.3167282	1034.340118	1333.503584	1154.155885	1066.96795	948.2458163	945.0618936	656.6010614	1250.023198	924.911768	2.966100305
AGAP002886-RA	AGAP002886	GPRNNA2	OctoR/AdreR activity	1169.529529	1160.925365	835.4134664	1252.952699	646.1203334	1062.084959	1158.241329	699.9589456	1105.184778	787.081015	690.0526217	1049.048274	1294.706424	1049.555961	1132.516274	984.7818862	620.0162515	1102.293184	988.9146276	2.995158801
AGAP002888-RB	AGAP002888	GPRNNA3	OctoR/AdreR activity	57.49091788	27.4650223	8.095091729	75.79297988	19.38361	47.47901663	48.81944486	19.44330404	57.98451094	10.50998388	41.37360473	0	25.64790855	29.98731318	23.90535671	27.39309836	23.10619571	37.87949085	32.31982501	1.509469001
AGAP002888-RC	AGAP002888	GPRNNA3	OctoR/AdreR activity	106.7688475	75.00063781	100.3791374	124.3478576	66.22733418	93.92588073	86.65451462	72.65655722	114.8093317	33.86550361	147.762874	102.1366381	69.76231126	129.6225796	131.4794619	45.1986123	48.13790772	119.951721	92.70487268	1.967102562
AGAP004034-RA	AGAP004034	GPRNNA4	OctoR/AdreR activity	50.92052726	17.95789919	14.57116511	33.1594287	30.69071584	19.61089818	45.15798649	13.30331329	32.47132612	15.18108783	22.1644311	26.72734456	35.90707197	17.4119883	44.82254384	32.87171804	34.65929356	47.98068841	29.7538571	1.473543273
AGAP004453-RB	AGAP004453	GPRDOP3	OctoR/AdreR activity	165.902363	84.50776091	11.33312842	238.0373274	77.53444001	74.31498256	79.33159789	32.74661734	124.0868534	5.838879933	53.19463465	39.13646882	26.6738249	45.46463611	93.6293138	45.1986123	46.21239141	109.8505235	75.16635313	1.87602348
AGAP000045-RA	AGAP000045	AGAP000045	OctoR/AdreR activity	154.4041794	291.5517751	108.4742292	149.2174291	127.6087659	195.0768292	223.3489602	234.3429803	220.3411416	95.75763091	121.1655567	190.909604	166.1984474	177.021881	149.4084795	252.016505	84.72271759	323.2383219	181.3780797	2.2585848
AGAP000045-RB	AGAP000045	AGAP000045	OctoR/AdreR activity	157.6893748	72.88794378	58.28466045	86.45136767	67.84263501	22.70735578	102.5208342	51.16658959	67.26203269	84.07987104	132.9865866	189.955056	40.01073734	77.38661466	99.60565297	58.89516148	55.83997296	60.60718537	82.56553513	1.9167988
AGAP000606-RA	AGAP000606	GPRNNA19	OctoR/AdreR activity	1486.550877	981.3463736	553.7042742	1373.74776	702.6558626	518.1405728	1115.524315	433.8926797	1086.629735	525.499194	724.0380827	551.7287556	583.7463987	496.2416665	611.5787093	428.7019894	431.3156532	905.3198314	750.5757072	2.875394504
AGAP000667-RA	AGAP000667	AGAP000667	OctoR/AdreR activity	422.147597	92.958537	207.2343483	196.5880416	48.45902501	39.22179635	72.00868116	7.163322542	233.097734	17.5166398	76.83669449	17.18186436	19.4924105	65.77862246	88.64903115	34.24137296	71.24410343	54.29393689	98.00631994	1.991254082
AGAP002560-RA	AGAP002560	Orco	OlfactR activity	41.06494134	42.25388045	114.9503025	291.3292664	145.377075	166.1765582	12.20486121	4.093327167	52.18605984	0	2.955257481	8.59093218	16.41466147	24.18331708	32.86986548	8.217929509	57.76548927	5.05059878	56.98246241	1.755741213
AGAP011991-RA	AGAP011991	Or61	OlfactR activity	13.14078123	26.40867528	4.857055037	21.31677559	16.15300834	14.4501355	39.05555589	56.28324855	20.87442394	33.86550361	29.55257481	78.27293764	122.0840447	70.61528587	31.87380895	23.28413361	11.55309785	66.92043384	37.80897112	1.577594859
AGAP001558-RA	AGAP001558	GPRGNR2	PeptideR activity	118.2670311	64.43716769	84.18895398	74.60871456	38.76722001	71.21852495	145.2378485	31.72328554	111.330261	31.52995164	44.32886221	65.86381338	148.7578696	50.30129953	41.83437425	42.45930247	46.21239141	84.59752957	71.98135563	1.857220021
AGAP001773-RB	AGAP001773	GPRALS2	PeptideR activity	188.8987302	66.54986172	61.52269714	111.3209392	48.45902501	62.96130467	131.8125011	36.8399445	106.6915001	37.36883157	67.97092205	64.90926536	33.85523929	82.22327807	52.79099608	80.80964018	30.80826094	92.17342774	75.44257583	1.877616508
AGAP001773-RC	AGAP001773	GPRALS2	PeptideR activity	98.55585922	62.32447367	67.99877052	98.29402078	74.30383834	31.9967286	90.31597299	65.49323467	156.5581795	35.0332796	57.62752087	64.90926536	40.01073734	41.59530538	103.5898791	26.02344345	69.31858712	111.1131732	71.94790387	1.857018146
AGAP001961-RA	AGAP001961	GPRVPR2	PeptideR activity	244.7470504	196.4805441	165.1398713	227.3789396	150.2229775	388.0893534	275.8298634	275.276252	240.0558753	374.8560917	348.7203827	464.8648857	537.5801633	393.7044021	289.8524502	367.0675181	308.0826094	362.3804625	311.6849829	2.493715878
AGAP001962-RA	AGAP001962	GPRVPR1	PeptideR activity	259.5304293	226.0582604	325.4226875	277.1180827	200.2973034	254.9416763	129.3715289	309.0462011	265.5690601	253.4073891	172.8825626	323.5917788	233.908926	239.8985054	200.2073625	257.4951246	248.3916039	199.4986518	243.1465075	2.385868036
AGAP003244-RA	AGAP003244	GPRGHP2	PeptideR activity	290.7397847	106.6910481	147.3306695	332.7785523	125.993465	178.5623886	141.5763901	95.16985663	291.0822449	164.6564141	141.8523591	124.0912426	72.84006029	141.2305717	173.3138362	156.1406607	50.06342403	150.2553137	160.2426823	2.204778206
AGAP003283-RA	AGAP003283	AGAP003283	PeptideR activity	236.5340621	533.4552407	362.6601094	476.0746548	297.2153534	541.8800812	604.1406301	762.3821849	481.2714408	532.5058499	410.7807898	868.6386982	704.804527	564.922287	556.7956001	494.4454255	244.5405712	612.3851021	515.8573671	2.712529637
AGAP003654-RA	AGAP003654	GPRCAL3	PeptideR activity	371.2270697	199.6495851	577.9895494	460.6792058	775.3444001	323.0637436	300.2395859	178.0597318	905.7180608	105.0998388	299.9586343	103.0911862	258.5309182	232.159844	320.7302026	228.7323713	400.5073923	199.4986518	346.6822207	2.53993157
AGAP004123-RA	AGAP004123	GPRNPY2	PeptideR activity	64.06130849	63.38082068	42.09447699	58.02900022	25.84481334	67.08991481	85.4340285	67.53989826	63.78296203	89.91875097	35.46308977	82.09112972	61.55498053	77.38661466	65.73973096	46.56826722	25.03171202	94.69872713	61.98390146	1.792278909
AGAP004554-RA	AGAP004554	AGAP004554	PeptideR activity	118.2670311	25.35232827	16.19018346	30.79089807	37.15191917	0	34.1736114	0	49.86667941	0	50.23937717	0	0	34.8239766	37.85014813	12.32689426	42.3613588	17.67709573	28.17063897	1.449796698
AGAP029626-RA	AGAP029626	AGAP029626	PeptideR activity	821.2988268	285.2136931	173.234963	350.5425319	285.9082475	152.7585753	235.5538214	29.67662196	510.2636962	72.40211117	246.7639996	48.68194902	136.4468735	126.7205815	199.2113059	95.87584428	161.74337	231.0648942	231.2978837	2.364171659
AGAP010851-RA	AGAP010851	GPRLKK	PeptideR activity	292.3823824	98.24027206	150.5687062	157.5072863	83.99564335	90.82942313	104.9618064	78.79654797	134.5240654	106.2676148	131.5089579	39.13646882	95.41021982	97.700601	108.5701617	94.50618936	115.5309785	75.75898171	114.2331282	2.05779207
AGAP011452-RA	AGAP011452	GPRGRP1	PeptideR activity	108.4114451	88.73314896	24.28527519	119.6107964	100.1486517	55.73623692	101.3003481	45.02659884	77.69924465	9.342207893	56.14989213	20.04550842	65.6586459	47.39930148	97.61353991	35.61102787	32.73377725	93.43607744	65.49676245	1.816219833
AGAP012161-RA	AGAP012161	AGAP012161	PeptideR activity	105.1262498	94.01488401	93.90306405	132.6377148	67.84263501	52.63977931	75.67013953	36.8399445	131.0449947	51.38214341	119.687928	50.59104506	113.876714	93.83127027	56.77522219	58.89516148	67.39307081	116.1637719	84.35087405	1.926089587
AGAP012163-RA	AGAP012163	AGAP012163	PeptideR activity	811.4432409	1051.065276	605.5128613	686.8738801	408.6711109	669.8669956	864.104174	742.9388808	607.6776746	1186.460402	746.2025138	955.502568	1374.727898	719.6955163	595.6418048	909.4508657	548.7721481	698.2452814	787.936283	2.896491099
AGAP012378-RA	AGAP012378	GPRNPY3	PeptideR activity	364.6566791	215.4947903	228.2815867	270.0124908	266.5246375	141.4048974	196.4982656	125.8698104	337.4698536	325.8095003	203.9127662	159.4095193	99.51388519	236.9965074	151.4005925	168.4675549	192.5516309	228.5395948	217.3785868	2.337216761
AGAP029618-RA	AGAP029618	GPRNNA16	PeptideR activity	1483.265681	746.837337	1384.260686	1040.969208	578.2776984	425.2468446	837.2534793	308.0228693	1062.27624	606.0757371	744.7248851	429.546609	756.1003441	871.5667476	841.6677676	936.8439641	1116.799459	695.719982	825.8586411	2.916905717
AGAP008347-RA	AGAP008347	GPRRK	PeptideR activity	142.9059959	46.4792685	82.56993563	127.9006535	50.07432584	74.31498256	57.36284771	45.02659884	106.6915001	25.69107171	35.46308977	55.36378516	24.62199221	31.92197855	80.68057891	38.35033771	44.28687511	49.24333811	62.16384199	1.793537848
AGAP008691-RA	AGAP008691	AGAP008691	PeptideR activity	198.7543161	63.38082068	90.66502736	166.9814088	111.4557575	40.25394889	119.6076399	14.32664508	277.1659623	61.89212729	90.13535316	29.59098862	12.31099611	82.22327807	144.4281968	83.54895001	88.57375021	78.2842811	97.42108044	1.988652942
AGAP008702-RA	AGAP008702	GPRNPR2	PeptideR activity	466.4977336	122.5362533	276.8521371	275.9338174	243.9104259	143.4692024	270.947919	71.63322542	437.2032125	207.8641256	261.540287	118.3639545	131.3172918	192.499204	348.6197854	171.2068648	186.775082	184.3468555	228.4176321	2.358729625
AGAP000351-RB	AGAP000351	GPRNPY1	PeptideR activity	152.7615818	40.14118643	45.33251368	121.979327	100.1486517	63.9934572	101.3003481	39.90993988	99.73335881	152.9786543	72.40380827	37.22737278	33.85523929	44.49730343	91.63720074	82.17929509	59.69100558	123.7396701	81.30610634	1.910123164
AGAP005681-RA	AGAP005681	AGAP005681	PhotoR activity	5658.748917	5725.400802	2470.621996	6528.854657	2314.726095	3994.430313	7203.309089	2641.219355	3817.7002	3129.639644	2426.266392	3777.146515	5878.50064	3200.903849	3465.280667	4151.424057	1706.00745	3723.553951	3989.651921	3.600935007
AGAP005994-RA	AGAP005994	AGAP005994	PhotoR activity	60.77611319	95.07123102	33.99938526	92.37269422	54.92022834	82.57220284	134.2534734	107.4498381	55.6651305	102.7642868	79.79195198	123.1366946	188.768607	98.66793369	43.82648731	112.3117033	44.28687511	132.578218	91.28961414	1.960421371
AGAP006126-RA	AGAP006126	GPROP8	PhotoR activity	2585.448707	2451.781413	5912.654999	2471.561703	6380.438293	4112.095702	2865.701413	4252.966927	5852.956534	1279.882481	6452.804709	479.183106	855.6142293	1709.276851	3611.700977	3243.342846	7911.946513	3843.505672	3681.825726	3.566063228
AGAP006126-RB	AGAP006126	GPROP8	PhotoR activity	12946.95471	10431.42674	24482.79542	10343.37322	27429.42345	13429.33664	10712.20669	15871.87609	22289.246	3991.458322	28256.6944	2793.962055	3156.744585	9614.319538	17541.55155	7405.724143	29731.89733	12981.30152	14633.90513	4.165360235
AGAP007548-RA	AGAP007548	GPROP10	PhotoR activity	103.4836522	60.21177965	77.71288059	203.6936334	98.53335085	73.28283002	109.8437509	161.6864231	52.18605984	70.0665592	36.94071851	43.90920892	104.6434669	119.9492527	78.68846585	53.41654181	173.2964678	49.24333811	92.82157669	1.967648941
AGAP007548-RB	AGAP007548	GPROP10	PhotoR activity	59.13351553	42.25388045	179.7110364	17.76397966	54.92022834	70.18637242	26.85069467	247.6462936	301.5194569	81.74431907	257.1074008	125.0457906	112.8507976	83.19061076	164.3493274	119.1599779	109.7544296	146.4673646	122.203082	2.087082159
AGAP001161-RA	AGAP001161	GPROP6	PhotoR activity	5662.034112	8970.498821	30680.39765	9654.130812	32813.22113	17023.29177	12854.15983	10588.41405	24392.92406	5967.335292	24366.09793	8320.79509	8328.388865	6443.403003	16054.43915	15909.91153	24288.46272	10860.05003	15176.5531	4.181173146
AGAP001162-RA	AGAP001162	GPROP5	PhotoR activity	67.3465038	96.12757803	242.8527519	271.1967561	528.2033726	155.8550329	165.9861125	139.1731237	354.8652069	94.58985492	794.9642623	159.4095193	93.35838713	118.98192	350.6118985	135.5958369	304.2315768	300.5106274	242.9922401	2.385592405
AGAP001487-RA	AGAP001487	shakB	PhotoR activity	19.71117184	17.95789919	6.476073383	8.289857174	16.15300834	13.41798296	23.18923631	47.07326242	24.35349459	50.21436743	31.03020355	57.2728812	76.94372566	17.4119883	10.95662183	47.93792214	19.25516309	15.15179634	27.93314754	1.446119875
AGAP001487-RB	AGAP001487	shakB	PhotoR activity	338.3751167	325.3548795	176.4729997	306.7247154	145.377075	258.0381339	419.8472258	227.1796578	284.1241036	217.2063335	165.4944189	340.7736431	574.5131516	308.5791259	280.8879414	282.1489132	150.1902721	391.4214055	288.4838396	2.46012149
AGAP001958-RA	AGAP001958	CRY1	PhotoR activity	1910.341071	1566.562618	2009.201767	1803.636068	1723.525989	2172.681087	1927.147586	1981.170349	2538.561889	1937.340362	2302.145577	2231.733271	1648.647562	1902.743388	2299.894527	1959.976188	2485.841555	2075.796099	2026.497053	3.306745976
AGAP002443-RA	AGAP002443	AGAP002443	PhotoR activity	128.122617	43.31022747	74.4748439	104.2153473	111.4557575	33.02888114	54.92187546	1.023331792	118.2884023	25.69107171	69.44855079	8.59093218	57.45131516	16.44465561	104.5859356	72.59171067	48.13790772	75.75898171	63.7523525	1.804496215
AGAP002462-RA	AGAP002462	GPROP7	PhotoR activity	16.42597654	28.52136931	71.23680721	16.57971435	59.76613084	47.47901663	45.15798649	20.46663584	66.10234247	15.18108783	51.71700591	19.0909604	26.6738249	22.24865171	30.87775242	27.39309836	73.16961974	25.2529939	36.85227638	1.56646432
AGAP012982-RA	AGAP012982	GPROP3	PhotoR activity	1161600.711	988641.506	2485565.535	968337.0322	2813983.276	1008186.986	1188084.656	1258472.971	2308259.008	419884.366	2388409.543	553345.7599	553902.4923	903604.806	1452459.592	938738.1968	2850823.171	1132801.326	1409727.83	6.149135273
AGAP012985-RA	AGAP012985	GPROP4	PhotoR activity	846678.6032	758838.4954	1822658.473	629164.6315	1726498.143	626130.564	825717.4445	754261.0238	1452024.929	333145.469	1705715.513	404846.7244	466736.5362	806538.7753	1125494.076	720820.6207	2196763.791	863007.1775	1003613.388	6.001566446
AGAP013149-RA	AGAP013149	GPROP1	PhotoR activity	2164582.336	2119021.541	4564287.95	1866165.276	5136688.957	1607371.144	2229437.588	2212944.766	3819370.154	725213.411	4532301.082	898323.2325	1269079.034	2311750.993	2844847.015	2110254.726	6413278.66	2223993.293	2724939.509	6.435356866
AGAP010089-RA	AGAP010089	GPROP9	PhotoR activity	63517.60867	67777.33694	185830.9257	46934.80279	183934.3059	38079.20349	75144.11001	63540.71761	143996.4151	14287.7392	120843.4336	32361.08697	65867.93283	63511.19465	106521.2735	80142.61823	219381.7751	75798.12385	91526.14468	4.961545169
AGAP007136-RA	AGAP007136	GPR5HT1A	SeroR activity	60.77611319	46.4792685	22.66625684	80.53004112	51.68962667	2.064305071	70.78819504	1.023331792	51.02636962	3.50332796	35.46308977	15.27276832	19.4924105	24.18331708	48.80676996	56.15585165	61.61652189	35.35419146	38.16065313	1.581615799
AGAP002229-RA	AGAP002229	AGAP002229	SeroR activity	581.4795694	106.6910481	205.6153299	402.6502056	261.678735	181.6588463	277.0503496	62.4232393	470.8342288	140.1331184	338.3769815	149.8640391	226.7275116	136.3939083	342.6434462	198.5999631	244.5405712	275.2576335	255.7010403	2.407732495
AGAP002232-RA	AGAP002232	GPR5HT2A	SeroR activity	154.4041794	92.958537	106.8552108	107.7681433	138.9158717	39.22179635	79.33159789	36.8399445	212.22331	36.20105559	116.7326705	44.86375694	58.4772315	44.49730343	105.5819922	46.56826722	105.903397	49.24333811	87.58820019	1.942445602
AGAP004222-RA	AGAP004222	GPRNNA20	SeroR activity	750.6671277	858.8101202	691.3208336	762.66686	512.0503642	852.5579944	827.4895903	595.5791028	911.5165119	449.5937549	591.0514961	649.0926536	721.2191885	574.5956138	707.2001361	693.0453886	722.0686159	787.8934097	703.2454868	2.847106954
AGAP004223-RA	AGAP004223	GPR5HT7	SeroR activity	512.4904679	458.4546029	667.0355584	536.4721857	347.2896792	356.0926248	432.052087	266.0662659	548.5334735	418.0638032	390.0939874	360.8191516	372.4076322	421.7570499	492.0519257	576.6247206	502.5597566	429.3008963	449.3425483	2.652577544
AGAP004613-RA	AGAP004613	GPRDOP1	SeroR activity	326.8769331	105.6347011	161.9018346	0	159.9147825	382.9285907	424.7291703	101.3098474	622.7536475	442.5870989	147.762874	94.50025398	203.1314357	320.1871181	295.8287893	269.8220189	190.6261146	126.2649695	243.1533433	2.385880245
AGAP004613-RB	AGAP004613	GPRDOP1	SeroR activity	461.5699407	313.7350624	280.0901738	532.9193897	171.2218884	0	0	197.5030358	4.638760875	0	243.8087421	218.5914966	294.4379902	6.771328783	194.2310233	117.790323	217.5833429	266.4190857	195.6284213	2.29143195
AGAP004675-RA	AGAP004675	GPRMAC2	SeroR activity	760.5227137	263.0304058	386.9453846	355.2795932	284.2929467	134.1798296	167.2065986	4.093327167	368.7814896	56.05324736	286.6599756	84.00022576	105.6693832	178.9565464	289.8524502	193.1213435	269.5722833	85.86017927	237.4487735	2.375569931
AGAP010513-RA	AGAP010513	GPRMAC1	SeroR activity	200.3969137	55.9863916	84.18895398	181.1925925	122.7628634	34.06103367	86.65451462	5.116658959	189.0295057	40.87215953	81.26958072	12.40912426	42.06257003	46.43196879	125.5031227	36.98068279	55.83997296	59.34453567	81.11684142	1.909111031
AGAP011481-RA	AGAP011481	GPR5HT1B	SeroR activity	170.830156	108.8037422	42.09447699	280.6708786	137.3005709	187.8517615	258.7430577	102.3331792	177.4326035	71.23433519	124.1208142	109.7730223	220.5720136	96.73326832	144.4281968	134.226182	50.06342403	241.1660918	147.6876541	2.169344192
AGAP007757-RA	AGAP007757	AGAP007757	TasteR activity	26.28156246	21.12694023	17.8092018	9.474122484	29.075415	41.28610142	15.86631958	84.93653872	30.15194569	175.166398	8.865772442	35.31827674	117.9803793	30.95464586	20.91718712	127.3779074	23.10619571	8.838547866	45.80741433	1.660935778
