## Supplemental Table 6 for "A novel beta-adrenergic like octopamine receptor modulates the audition of malaria mosquitoes and serves as insecticide target"

CycID	BH.Q	ADJ.P	PER	LAG	AMP
AGAP004747-RA	0.001020417	3.09E-05	24	22	73.45138339
AGAP004749-RB	0.020238619	0.009216951	20	6	77.45628784
AGAP004752-RA	0.015545541	0.006163757	20	4	21.33019104
AGAP004757-RA	0.033467031	0.019611254	8	6	39.85020008
AGAP004767-RA	0.020238619	0.009216951	24	2	1173.159162
AGAP004778-RA	0.055831508	0.039295424	24	22	24.34304094
AGAP004794-RA	0.001261409	6.03E-05	24	20	387.2202332
AGAP005042-RA	0.091330073	0.074605617	24	16	314.7108996
AGAP005055-RB	0.025946679	0.013551769	24	20	283.9272232
AGAP005124-RB	0.033467031	0.019611254	20	2	130.5988203
AGAP005161-RA	0.071442988	0.054492342	16	4	60.85459357
AGAP005191-RA	0.152637036	0.134894195	24	20	93.36503301
AGAP005205-RA	0.117348396	0.100904671	8	2	27.82966996
AGAP005205-RB	0.152637036	0.134894195	20	16	202.6266278
AGAP005215-RA	0.009987908	0.002608307	16	4	36.27501697
AGAP005260-RA	0.117348396	0.100904671	16	2	40.54638978
AGAP005273-RA	0.043033182	0.027957863	24	2	7.849756192
AGAP005301-RA	0.005799782	0.001015885	20	8	708.7980281
AGAP005327-RA	0.055831508	0.039295424	24	8	131.4769472
AGAP005350-RA	0.033467031	0.019611254	24	4	60.64460513
AGAP005387-RA	0.002571129	0.000204708	24	22	54.98812929
AGAP005388-RA	0.020238619	0.009216951	24	0	245.1952322
AGAP005398-RA	0.071442988	0.054492342	16	12	63.74527116
AGAP005402-RA	0.091330073	0.074605617	16	4	57.1336813
AGAP005405-RA	0.043033182	0.027957863	16	10	849.9034013
AGAP005499-RA	0.249128034	0.233260007	20	6	17.80780083
AGAP005521-RA	0.091330073	0.074605617	16	10	545.1240308
AGAP005552-RB	0.015545541	0.006163757	24	10	47.56967529
AGAP005553-RA	0.091330073	0.074605617	12	0	239.3731177
AGAP005563-RA	0.043033182	0.027957863	20	10	484.5954739
AGAP005585-RB	0.033467031	0.019611254	24	10	166.3774582
AGAP005645-RA	0.003176156	0.000359088	24	14	261.4907221
AGAP005655-RA	0.007600959	0.001646068	24	6	1618.902852
AGAP005656-RA	0.033467031	0.019611254	24	6	101.4240108
AGAP005661-RC	0.015545541	0.006163757	16	10	289.8001708
AGAP005685-RA	0.091330073	0.074605617	24	12	232.0709107
AGAP005701-RA	0.117348396	0.100904671	16	12	157.1960375
AGAP005711-RA	0.020238619	0.009216951	24	8	933.0180638
AGAP005751-RA	0.004223376	0.000611986	24	16	19.69025592
AGAP005752-RA	0.009987908	0.002608307	24	18	1460.354402
AGAP005753-RA	0.00182029	0.000113043	24	16	271.7727428
AGAP005761-RA	0.012282158	0.004048418	20	8	436.8684512
AGAP005762-RA	0.015545541	0.006163757	20	10	154.8996584
AGAP005762-RB	0.043033182	0.027957863	24	10	372.5357397
AGAP005781-RA	0.117348396	0.100904671	24	18	73.09178428
AGAP005783-RA	0.015545541	0.006163757	24	12	17.34338908
AGAP005799-RA	0.007600959	0.001646068	24	10	121.9120943
AGAP005799-RB	0.091330073	0.074605617	24	4	67.4164752
AGAP005834-RA	0.020238619	0.009216951	20	10	101.7741164
AGAP005847-RA	0.634714166	0.618543104	24	20	114.5625834
AGAP005860-RA	0.015545541	0.006163757	24	12	182.6905588
AGAP005871-RA	0.071442988	0.054492342	16	2	48.15719746
AGAP005901-RB	0.009987908	0.002608307	24	16	118.704241
AGAP005901-RD	0.012282158	0.004048418	20	14	91.77554436
AGAP005971-RA	0.001020417	3.09E-05	24	16	2257.241456
AGAP005989-RA	0.009987908	0.002608307	24	16	77.22402998
AGAP006023-RA	0.055831508	0.039295424	24	8	203.6393912
AGAP006045-RA	0.091330073	0.074605617	24	18	122.1059714
AGAP006071-RA	0.007600959	0.001646068	24	16	114.2254853
AGAP006072-RB	0.003176156	0.000359088	20	14	342.3214507
AGAP006073-RA	0.025946679	0.013551769	20	10	25.3550458
AGAP006118-RA	0.025946679	0.013551769	16	12	385.2530987
AGAP006120-RA	0.015545541	0.006163757	24	10	129.3508016
AGAP006146-RA	0.012282158	0.004048418	20	18	12.76646935
AGAP006185-RA	0.007600959	0.001646068	20	10	44.17974901
AGAP006271-RA	0.007600959	0.001646068	24	16	103.7262134
AGAP006283-RB	0.043033182	0.027957863	16	4	24.07154704
AGAP006339-RA	0.003176156	0.000359088	24	14	322.0429251
AGAP006360-RB	0.319812927	0.301988958	24	4	89.75184959
AGAP006370-RA	0.015545541	0.006163757	24	4	125.5458509
AGAP006376-RA	0.015545541	0.006163757	24	18	828.5971109
AGAP006410-RB	0.071442988	0.054492342	24	0	524.6151118
AGAP006426-RA	0.004223376	0.000611986	24	6	93.30908709
AGAP006480-RA	0.020238619	0.009216951	24	4	1187.617082
AGAP006480-RB	0.005799782	0.001015885	24	4	817.8728829
AGAP006508-RB	0.012282158	0.004048418	24	18	517.8738572
AGAP006543-RA	0.005799782	0.001015885	24	14	172.3617301
AGAP006592-RA	0.249128034	0.233260007	24	8	481.7950195
AGAP006592-RC	0.015545541	0.006163757	20	10	1071.189398
AGAP006627-RA	0.033467031	0.019611254	16	10	249.6009322
AGAP006644-RA	0.033467031	0.019611254	24	12	351.9110705
AGAP006660-RB	0.015545541	0.006163757	16	4	125.0201603
AGAP006699-RA	0.033467031	0.019611254	20	10	151.5463271
AGAP006740-RA	0.117348396	0.100904671	24	8	330.3327313
AGAP006798-RA	0.015545541	0.006163757	24	20	84.78483869
AGAP006806-RA	0.012282158	0.004048418	24	8	288.354594
AGAP006829-RA	0.084451582	0.06454898	24	6	40.10585439
AGAP006830-RA	0.020238619	0.009216951	20	8	995.7958007
AGAP006835-RB	0.012282158	0.004048418	20	8	244.2685551
AGAP006838-RA	0.020238619	0.009216951	24	14	68.84458573
AGAP006867-RA	0.033467031	0.019611254	24	6	173.782016
AGAP006883-RA	0.091330073	0.074605617	24	12	82.57697955
AGAP006900-RA	0.249128034	0.233260007	20	8	288.4914071
AGAP006901-RC	0.071442988	0.054492342	24	4	74.8018143
AGAP006907-RA	0.007600959	0.001646068	24	20	45.59463047
AGAP006947-RA	0.033467031	0.019611254	20	2	44.27305209
AGAP006956-RA	0.195452406	0.178334759	24	8	19.86462643
AGAP006967-RA	0.055831508	0.039295424	24	18	1536.564227
AGAP006974-RA	0.025946679	0.013551769	24	20	24.94716116
AGAP006992-RA	0.195452406	0.178334759	24	14	233.5235095
AGAP007003-RA	0.117348396	0.100904671	24	20	44.8249269
AGAP007006-RB	0.043033182	0.027957863	24	12	378.0072885
AGAP007026-RA	0.033467031	0.019611254	16	4	57.82664284
AGAP007055-RA	0.117348396	0.100904671	24	4	163.8231486
AGAP007065-RB	0.043033182	0.027957863	16	12	239.0206537
AGAP007104-RA	0.071442988	0.054492342	20	6	268.8042001
AGAP007137-RA	0.025946679	0.013551769	20	18	117.806676
AGAP007137-RC	0.071442988	0.054492342	20	6	57.48620648
AGAP007162-RB	0.055831508	0.039295424	24	12	784.4670235
AGAP007308-RA	0.071442988	0.054492342	24	12	303.3332514
AGAP007366-RB	0.043033182	0.027957863	20	8	118.1612401
AGAP007374-RA	0.249128034	0.233260007	20	16	173.4116021
AGAP007391-RA	0.117348396	0.100904671	24	12	512.9222154
AGAP007460-RB	0.033467031	0.019611254	20	8	197.8602607
AGAP007479-RA	0.003176156	0.000359088	24	4	93.1084102
AGAP007480-RA	0.009987908	0.002608307	24	4	253.4298966
AGAP007489-RB	0.012282158	0.004048418	16	10	85.33084294
AGAP007497-RA	0.020238619	0.009216951	24	18	68.66086589
AGAP007529-RA	0.025946679	0.013551769	16	10	120.567655
AGAP007538-RA	0.012282158	0.004048418	24	14	480.9914247
AGAP007567-RA	0.195452406	0.178334759	24	14	144.7216401
AGAP007572-RA	0.020238619	0.009216951	24	8	103.3736664
AGAP007581-RA	0.091330073	0.074605617	16	0	50.09014626
AGAP007584-RA	0.012282158	0.004048418	24	12	139.3102713
AGAP007588-RA	0.012282158	0.004048418	20	16	112.3598968
AGAP007612-RA	0.005799782	0.001015885	24	6	63.93995867
AGAP007613-RA	0.003176156	0.000359088	20	6	72.62132168
AGAP007633-RC	0.015545541	0.006163757	20	18	273.0761025
AGAP007636-RA	0.012282158	0.004048418	24	16	241.3455649
AGAP007643-RA	0.025946679	0.013551769	20	8	1220.90325
AGAP007643-RD	0.025946679	0.013551769	20	10	317.8884146
AGAP007672-RA	0.071442988	0.054492342	16	0	588.5973515
AGAP007699-RB	0.043033182	0.027957863	20	2	106.4438509
AGAP007700-RA	0.152637036	0.134894195	24	4	15.39368812
AGAP007701-RA	0.020238619	0.009216951	20	2	45.62513278
AGAP007719-RA	0.012282158	0.004048418	24	18	111.1600826
AGAP029185-RA	0.404524141	0.38713218	16	12	188.4040645
AGAP029358-RA	0.025946679	0.013551769	16	10	171.265826
AGAP029372-RA	0.071442988	0.054492342	24	22	155.8764335
AGAP000586-RA	0.012282158	0.004048418	24	12	1067.928874
AGAP001111-RC	0.284861314	0.267624482	20	16	20.50127824
AGAP001135-RA	0.007600959	0.001646068	16	2	50.71495834
AGAP001235-RB	0.404524141	0.38713218	16	10	64.72024097
AGAP001257-RA	0.005799782	0.001015885	24	12	94.15759054
AGAP001281-RB	0.001261409	6.03E-05	24	12	227.3496814
AGAP001313-RA	0.091330073	0.074605617	24	14	62.11997605
AGAP001319-RA	0.007600959	0.001646068	20	16	1680.292339
AGAP001343-RA	0.012282158	0.004048418	20	0	134.5230264
AGAP001370-RB	0.634714166	0.618543104	24	8	17.32926834
AGAP001417-RB	0.043033182	0.027957863	16	6	57.28639762
AGAP001429-RA	0.055831508	0.039295424	16	12	1503.762408
AGAP001449-RA	0.002571129	0.000204708	24	18	257.7011784
AGAP001464-RB	0.195452406	0.178334759	24	6	27.87879688
AGAP001473-RA	0.005799782	0.001015885	20	10	83.46526663
AGAP001496-RA	0.043033182	0.027957863	16	12	1214.957601
AGAP001536-RA	0.043033182	0.027957863	24	12	154.9553566
AGAP001552-RA	0.025946679	0.013551769	24	12	9.276365012
AGAP001587-RA	0.001020417	3.09E-05	24	12	526.4220667
AGAP001609-RA	0.015545541	0.006163757	20	16	122.2022636
AGAP001625-RA	0.002571129	0.000204708	24	10	18.21500574
AGAP001634-RA	0.000678383	1.51E-05	24	16	176.8755063
AGAP001649-RA	0.043033182	0.027957863	24	4	49.45009182
AGAP001650-RA	0.003176156	0.000359088	24	8	303.08111
AGAP001697-RB	0.195452406	0.178334759	8	2	40.79453561
AGAP001713-RC	0.195452406	0.178334759	8	4	208.8535397
AGAP001713-RD	0.319812927	0.301988958	16	12	128.2393417
AGAP001726-RA	0.055831508	0.039295424	16	12	245.6398266
AGAP001752-RB	0.117348396	0.100904671	16	12	129.2416706
AGAP001761-RA	0.152637036	0.134894195	24	4	271.0947683
AGAP001782-RA	0.117348396	0.100904671	16	12	1433.627571
AGAP001797-RI	0.015545541	0.006163757	24	16	383.0507311
AGAP001806-RA	0.404524141	0.38713218	24	2	52.88013541
AGAP001823-RA	0.033467031	0.019611254	24	14	340.7907344
AGAP001828-RA	0.055831508	0.039295424	24	10	208.6952815
AGAP001854-RA	0.000322729	1.26E-06	24	20	89.99418149
AGAP001856-RA	0.004223376	0.000611986	24	20	1667.216933
AGAP001864-RA	0.071442988	0.054492342	20	6	57.16388703
AGAP001889-RA	0.000322729	3.08E-06	24	12	3557.837947
AGAP001890-RA	0.000552328	7.04E-06	24	12	691.8008597
AGAP001891-RA	0.002571129	0.000204708	24	10	123.6238929
AGAP001916-RA	0.033467031	0.019611254	16	10	386.0175151
AGAP001929-RA	0.033467031	0.019611254	24	0	34.19667047
AGAP001981-RA	0.055831508	0.039295424	24	4	20.30660829
AGAP002049-RA	0.020238619	0.009216951	20	4	124.5030919
AGAP002060-RA	0.043033182	0.027957863	24	4	43.08605361
AGAP002070-RA	0.012282158	0.004048418	24	2	12.43858289
AGAP002078-RA	0.005799782	0.001015885	16	4	53.78684804
AGAP002121-RA	0.009987908	0.002608307	16	4	57.8202392
AGAP002130-RA	0.152637036	0.134894195	16	4	31.93592472
AGAP002136-RA	0.007600959	0.001646068	20	12	85.47004925
AGAP002138-RA	0.001261409	6.03E-05	16	4	81.90150005
AGAP002174-RA	0.020238619	0.009216951	24	20	52.75417303
AGAP002263-RB	0.007600959	0.001646068	24	18	380.5838013
AGAP002263-RE	0.005799782	0.001015885	24	14	302.2335167
AGAP002279-RA	0.043033182	0.027957863	16	2	1678.957931
AGAP002322-RA	0.015545541	0.006163757	24	6	78.62784527
AGAP002355-RB	0.005799782	0.001015885	24	12	10780.49078
AGAP002376-RA	0.055831508	0.039295424	24	2	41.96849755
AGAP002377-RA	0.091330073	0.074605617	24	0	156.368328
AGAP002391-RA	0.007600959	0.001646068	20	6	54.78869098
AGAP002405-RA	0.091330073	0.074605617	24	20	37.64604723
AGAP002426-RA	0.055831508	0.039295424	16	4	58.19625954
AGAP002434-RB	0.009987908	0.002608307	24	10	774.3173352
AGAP002434-RC	0.055831508	0.039295424	20	10	1120.825218
AGAP002440-RA	0.055831508	0.039295424	24	2	29.39959304
AGAP002504-RA	0.043033182	0.027957863	24	20	48.40902404
AGAP002509-RA	0.015545541	0.006163757	24	22	72.29443297
AGAP002511-RA	0.195452406	0.178334759	16	10	185.9658551
AGAP002518-RA	0.004223376	0.000611986	20	10	277.888021
AGAP002529-RA	0.091330073	0.074605617	20	8	645.130944
AGAP002535-RA	0.117348396	0.100904671	24	20	79.78705319
AGAP002548-RA	0.025946679	0.013551769	16	10	1616.297931
AGAP002550-RA	0.000678383	1.51E-05	24	16	763.1246794
AGAP002557-RA	0.025946679	0.013551769	20	12	66.92050379
AGAP002575-RA	0.071442988	0.054492342	24	12	123.0248956
AGAP002580-RA	0.152637036	0.134894195	24	2	22.24180203
AGAP002588-RA	0.000678383	1.51E-05	24	12	267.6424505
AGAP002601-RA	0.033467031	0.019611254	16	10	30.38992612
AGAP002632-RA	0.001020417	3.09E-05	24	6	1281.307124
AGAP002647-RA	0.015545541	0.006163757	20	8	632.765979
AGAP002648-RA	0.091330073	0.074605617	20	10	15.30860646
AGAP002672-RA	0.015545541	0.006163757	16	10	239.4830605
AGAP002738-RA	0.071442988	0.054492342	24	12	30.78973278
AGAP002762-RA	0.043033182	0.027957863	24	22	334.0402006
AGAP002776-RA	0.783912489	0.771429806	24	22	20.60366017
AGAP002782-RA	0.004223376	0.000611986	20	2	39.58208235
AGAP002862-RA	0.003176156	0.000359088	24	18	448.2806272
AGAP002867-RA	0.012282158	0.004048418	20	14	9.004313249
AGAP002869-RA	0.00182029	0.000113043	24	16	85.02553814
AGAP002883-RA	0.071442988	0.054492342	24	4	434.6913044
AGAP002905-RA	0.055831508	0.039295424	24	18	124.7255132
AGAP002913-RA	0.043033182	0.027957863	16	12	1712.556051
AGAP002914-RA	0.015545541	0.006163757	24	8	18.97930886
AGAP002942-RC	0.025946679	0.013551769	20	10	110.388963
AGAP002988-RA	0.634714166	0.618543104	24	20	46.02808963
AGAP002996-RA	0.152637036	0.134894195	8	4	130.484949
AGAP003019-RA	0.091330073	0.074605617	24	20	88.23690229
AGAP003021-RA	0.364282891	0.344560569	24	16	16.39912648
AGAP003024-RC	0.284861314	0.267624482	8	4	37.96726576
AGAP003024-RD	0.043033182	0.027957863	24	8	20.97325836
AGAP003060-RA	0.015545541	0.006163757	24	10	174.1161448
AGAP003139-RA	0.249128034	0.233260007	16	4	315.6901112
AGAP003153-RA	0.033467031	0.019611254	20	0	59.34701116
AGAP003171-RA	0.071442988	0.054492342	24	20	32.2816989
AGAP003173-RA	0.071442988	0.054492342	16	2	15.44135734
AGAP003178-RA	0.012282158	0.004048418	20	4	50.27096318
AGAP003180-RA	0.020238619	0.009216951	20	8	1589.111934
AGAP003205-RA	0.002571129	0.000204708	24	6	30.20815265
AGAP003228-RA	0.071442988	0.054492342	24	20	133.3581052
AGAP003230-RA	0.055831508	0.039295424	24	0	27.37146867
AGAP003263-RA	0.025946679	0.013551769	24	12	120.2896256
AGAP003283-RA	0.091330073	0.074605617	16	10	291.294142
AGAP003323-RA	0.003176156	0.000359088	16	10	183.9492265
AGAP003357-RA	0.009987908	0.002608307	24	14	505.0118811
AGAP003398-RE	0.012282158	0.004048418	16	4	143.4345873
AGAP003422-RA	0.195452406	0.178334759	24	6	82.28493677
AGAP003439-RM	0.071442988	0.054492342	16	12	85.50567776
AGAP003459-RA	0.152637036	0.134894195	24	20	61.95804446
AGAP003473-RA	0.020238619	0.009216951	20	8	537.6236275
AGAP003474-RA	0.025946679	0.013551769	20	8	1387.951922
AGAP003578-RA	0.249128034	0.233260007	24	16	397.2281152
AGAP003580-RA	0.033467031	0.019611254	24	12	262.9213795
AGAP003591-RA	0.020238619	0.009216951	20	18	48.01083477
AGAP003598-RA	0.025946679	0.013551769	24	20	250.3817521
AGAP003600-RA	0.020238619	0.009216951	12	2	117.1722522
AGAP003606-RA	0.195452406	0.178334759	20	0	50.32369903
AGAP003638-RA	0.043033182	0.027957863	20	14	172.0332478
AGAP003651-RB	0.015545541	0.006163757	16	10	12.47938307
AGAP003725-RB	1	1	16	12	62.83240463
AGAP003746-RA	0.025946679	0.013551769	24	2	37.06493494
AGAP003757-RA	0.005799782	0.001015885	24	4	45.239193
AGAP003759-RA	0.012282158	0.004048418	24	14	67.75852116
AGAP003762-RA	0.783912489	0.771429806	24	20	5.046326114
AGAP003766-RA	0.020238619	0.009216951	24	6	58.8785914
AGAP003809-RB	0.001261409	6.03E-05	20	10	59.63402042
AGAP003836-RA	0.055831508	0.039295424	20	2	41.2689466
AGAP003844-RA	0.000322729	3.08E-06	24	16	2327.09563
AGAP003925-RA	0.033467031	0.019611254	16	10	380.2315183
AGAP003934-RA	0.009987908	0.002608307	24	12	87.94686741
AGAP003977-RA	0.117348396	0.100904671	16	4	187.9550975
AGAP003995-RA	0.634714166	0.618543104	20	8	10.77047304
AGAP004020-RA	0.055831508	0.039295424	20	2	68.7977332
AGAP004029-RA	0.055831508	0.039295424	16	4	31.59095098
AGAP004055-RA	0.091330073	0.074605617	16	4	395.8655814
AGAP004109-RA	0.117348396	0.100904671	24	6	197.6762966
AGAP004163-RB	0.025946679	0.013551769	16	10	683.8715616
AGAP004164-RA	0.091330073	0.074605617	20	18	218.677555
AGAP004164-RB	0.091330073	0.074605617	16	2	876.5578712
AGAP004164-RD	0.012282158	0.004048418	20	18	27.86936588
AGAP004175-RA	0.004223376	0.000611986	24	16	251.1836811
AGAP004188-RA	0.195452406	0.178334759	16	8	277.4751832
AGAP004197-RA	0.117348396	0.100904671	20	12	55.50980245
AGAP004212-RA	0.003176156	0.000359088	20	6	1348.860458
AGAP004214-RA	0.043033182	0.027957863	16	4	300.584309
AGAP004228-RA	0.875216078	0.862673172	12	10	12.30076694
AGAP004228-RB	0.964669221	0.953916539	16	2	43.72934388
AGAP004246-RB	0.071442988	0.054492342	24	8	126.3575176
AGAP004261-RB	0.000295454	4.70E-07	24	22	1180.371657
AGAP004261-RC	0.033467031	0.019611254	24	20	122.7245598
AGAP004309-RA	0.012282158	0.004048418	24	2	16.60907695
AGAP004314-RA	0.071442988	0.054492342	16	4	35.68239134
AGAP004352-RA	0.091330073	0.074605617	16	4	62.9525067
AGAP004373-RA	0.033467031	0.019611254	24	4	87.07495892
AGAP004380-RA	0.152637036	0.134894195	20	6	34.03570291
AGAP004408-RA	0.033467031	0.019611254	24	4	262.2392225
AGAP004410-RA	0.004223376	0.000611986	24	2	2202.332928
AGAP004435-RA	0.033467031	0.019611254	16	4	44.16143166
AGAP004455-RA	0.001261409	6.03E-05	24	16	635.1067851
AGAP004458-RA	0.025946679	0.013551769	24	14	33.93139257
AGAP004458-RC	0.020238619	0.009216951	20	14	152.6047858
AGAP004502-RA	0.043033182	0.027957863	20	8	226.2121397
AGAP004535-RA	0.033467031	0.019611254	24	20	138.2929608
AGAP004572-RB	0.004223376	0.000611986	24	18	116.1763349
AGAP004581-RA	1	1	24	6	40.00021956
AGAP004612-RA	0.025946679	0.013551769	24	18	285.6583342
AGAP004644-RA	0.033467031	0.019611254	20	16	29.92107519
AGAP012960-RA	0.012282158	0.004048418	20	12	81.3632265
AGAP012987-RA	0.249128034	0.233260007	24	8	241.8988392
AGAP012988-RA	0.091330073	0.074605617	16	12	334.8144638
AGAP012996-RA	0.152637036	0.134894195	24	16	411.7538415
AGAP013007-RA	0.964669221	0.953916539	20	6	18.38226563
AGAP013012-RA	0.00182029	0.000113043	20	10	81.1027112
AGAP013029-RA	0.071442988	0.054492342	16	10	326.6937924
AGAP013036-RA	0.000552328	7.04E-06	24	6	32.50334804
AGAP013038-RA	0.055831508	0.039295424	16	6	19.81006955
AGAP013059-RA	0.025946679	0.013551769	24	14	146.9068294
AGAP013061-RA	0.043033182	0.027957863	16	2	69.55888814
AGAP013079-RA	0.117348396	0.100904671	24	8	120.4639199
AGAP013142-RA	0.003176156	0.000359088	24	4	41.10014397
AGAP013166-RA	0.055831508	0.039295424	24	2	60.3749098
AGAP013194-RA	0.002571129	0.000204708	24	4	68.511233
AGAP013218-RA	0.012282158	0.004048418	24	16	163.642764
AGAP013260-RA	0.508597453	0.491590213	20	6	61.91018415
AGAP013296-RA	0.004223376	0.000611986	16	4	39.54026217
AGAP013301-RB	0.117348396	0.100904671	24	8	111.0904112
AGAP013329-RA	0.001261409	6.03E-05	24	16	133.9445079
AGAP013365-RA	0.033467031	0.019611254	24	14	2502.962262
AGAP013480-RA	0.009987908	0.002608307	24	4	192.7803444
AGAP013492-RA	0.009987908	0.002608307	24	2	130.6691918
AGAP027997-RA	0.009987908	0.002608307	24	10	42.71967008
AGAP028406-RA	0.043033182	0.027957863	16	10	92.28133313
AGAP028479-RA	0.007600959	0.001646068	24	6	18.66360733
AGAP029242-RA	0.055831508	0.039295424	16	10	91.37552047
AGAP029451-RB	0.012282158	0.004048418	24	0	135.2791961
AGAP029577-RA	0.033467031	0.019611254	16	12	169.4997728
AGAP029586-RA	0.404524141	0.38713218	20	8	55.85593607
AGAP029680-RA	0.020238619	0.009216951	16	12	103.2579015
AGAP029806-RA	0.015545541	0.006163757	24	10	139.9096878
AGAP010343-RB	0.007600959	0.001646068	20	0	242.9795687
AGAP010384-RA	0.783912489	0.771429806	24	14	43.99919168
AGAP010408-RA	0.003176156	0.000359088	24	18	73.94662645
AGAP010427-RA	0.152637036	0.134894195	16	6	8.516324411
AGAP010509-RA	0.043033182	0.027957863	24	16	1439.266758
AGAP010519-RG	0.710833052	0.694986455	12	10	34.75590949
AGAP010519-RI	1	1	12	10	20.00721899
AGAP010566-RA	0.020238619	0.009216951	20	8	105.0186422
AGAP010596-RA	0.634714166	0.618543104	24	20	3.582667164
AGAP010658-RA	0.015545541	0.006163757	24	6	63.03234811
AGAP010676-RB	0.025946679	0.013551769	24	2	200.9841377
AGAP010687-RA	0.007600959	0.001646068	20	10	194.1285748
AGAP010702-RA	0.071442988	0.054492342	20	2	31.08027213
AGAP010739-RA	0.004223376	0.000611986	24	14	119.6924812
AGAP010765-RA	0.020238619	0.009216951	24	18	245.2411429
AGAP010766-RA	0.025946679	0.013551769	24	18	1562.11565
AGAP010807-RA	0.012282158	0.004048418	20	18	37.3940599
AGAP010842-RA	0.195452406	0.178334759	16	4	48.73317946
AGAP010872-RA	0.020238619	0.009216951	24	16	328.5148484
AGAP010961-RB	0.001261409	6.03E-05	24	14	846.8457625
AGAP011050-RA	0.033467031	0.019611254	16	4	6200.626232
AGAP011051-RA	0.025946679	0.013551769	16	4	334.6095559
AGAP011053-RA	0.055831508	0.039295424	16	2	786.401272
AGAP011061-RA	0.000322729	3.08E-06	24	12	73.65110716
AGAP011062-RA	0.091330073	0.074605617	20	8	139.461149
AGAP011099-RA	0.020238619	0.009216951	24	16	132.6623939
AGAP011178-RA	0.005799782	0.001015885	24	6	285.9266351
AGAP011248-RA	0.020238619	0.009216951	20	18	47.46282486
AGAP011271-RA	0.117348396	0.100904671	20	10	1230.95453
AGAP011300-RA	0.033467031	0.019611254	16	2	146.3902539
AGAP011319-RA	0.033467031	0.019611254	24	18	1593.232474
AGAP011333-RA	0.055831508	0.039295424	16	12	1972.596183
AGAP011355-RA	0.004223376	0.000611986	24	6	293.8901113
AGAP011357-RA	0.004223376	0.000611986	24	14	106.6001892
AGAP011357-RB	0.012282158	0.004048418	20	10	35.28712807
AGAP011373-RA	0.117348396	0.100904671	20	10	23.21069865
AGAP011387-RA	0.055831508	0.039295424	20	0	86.56784779
AGAP011390-RA	0.025946679	0.013551769	24	14	187.0412056
AGAP011391-RA	0.020238619	0.009216951	20	14	636.7939455
AGAP011460-RA	0.025946679	0.013551769	24	18	204.607047
AGAP011483-RA	0.043033182	0.027957863	24	2	356.4793936
AGAP011523-RA	0.009987908	0.002608307	24	12	48.01232194
AGAP011560-RA	0.012282158	0.004048418	24	4	17.00195963
AGAP011584-RA	0.025946679	0.013551769	12	2	43.35052958
AGAP011588-RA	0.195452406	0.178334759	16	12	36.73622869
AGAP011654-RA	0.033467031	0.019611254	20	16	1145.966225
AGAP011812-RA	0.020238619	0.009216951	24	8	120.8255408
AGAP011819-RA	0.055831508	0.039295424	24	20	79.65565547
AGAP011824-RA	0.015545541	0.006163757	24	14	1121.395591
AGAP011830-RA	0.508597453	0.491590213	24	14	970.842588
AGAP011833-RA	0.043033182	0.027957863	20	6	284.1851486
AGAP011884-RA	0.005799782	0.001015885	24	20	70.87007368
AGAP011887-RA	0.043033182	0.027957863	20	2	9.149825116
AGAP011921-RA	0.071442988	0.054492342	20	8	162.007131
AGAP011925-RA	0.012282158	0.004048418	24	16	551.6017052
AGAP011936-RA	0.007600959	0.001646068	24	4	42.46128175
AGAP011947-RA	0.117348396	0.100904671	24	12	22.27808671
AGAP011972-RA	0.783912489	0.771429806	12	6	19.44715098
AGAP012008-RA	0.015545541	0.006163757	24	12	3070.856769
AGAP012010-RA	0.012282158	0.004048418	16	8	123.7107313
AGAP012010-RB	0.003176156	0.000359088	24	12	717.3441645
AGAP012012-RB	0.117348396	0.100904671	24	12	52.56280509
AGAP012053-RB	0.152637036	0.134894195	20	12	179.5923255
AGAP012053-RC	0.020238619	0.009216951	20	10	158.28882
AGAP012097-RA	0.003176156	0.000359088	24	2	218.9101044
AGAP012112-RA	0.015545541	0.006163757	20	2	44.83245888
AGAP012142-RA	0.195452406	0.178334759	16	4	43.07468174
AGAP012161-RA	0.015545541	0.006163757	20	16	58.31181084
AGAP012181-RB	0.033467031	0.019611254	20	14	348.0583854
AGAP012186-RA	0.003176156	0.000359088	20	18	838.7137525
AGAP012291-RA	0.043033182	0.027957863	24	18	54.38622203
AGAP012296-RA	0.195452406	0.178334759	24	16	55.04496357
AGAP012342-RA	0.00182029	0.000113043	20	10	25.54719589
AGAP012394-RA	0.004223376	0.000611986	24	12	284.5921879
AGAP012395-RA	0.000322729	3.08E-06	24	14	273.8959741
AGAP028149-RA	0.071442988	0.054492342	24	6	2644.350533
AGAP028166-RA	0.004223376	0.000611986	24	22	20.20334992
AGAP028185-RA	0.009987908	0.002608307	20	14	71.74407842
AGAP028538-RA	0.071442988	0.054492342	24	10	794.1884717
AGAP028628-RA	0.020238619	0.009216951	20	2	64.53283594
AGAP029131-RA	0.043033182	0.027957863	16	8	137.1360444
AGAP029447-RA	0.025946679	0.013551769	24	0	23.88322578
AGAP029495-RA	0.043033182	0.027957863	16	2	235.1854081
AGAP029515-RA	0.025946679	0.013551769	24	6	224.1166328
AGAP029569-RA	0.005799782	0.001015885	24	12	413.4486646
AGAP029593-RA	0.043033182	0.027957863	16	10	523.4337921
AGAP029633-RC	0.025946679	0.013551769	24	16	184.5619552
AGAP029733-RA	0.012282158	0.004048418	16	2	215.1971776
AGAP007752-RA	0.015545541	0.006163757	24	10	10.55255778
AGAP007788-RB	0.055831508	0.039295424	16	12	479.0761138
AGAP007791-RB	0.404524141	0.38713218	20	6	205.1663993
AGAP007801-RA	0.091330073	0.074605617	16	12	1777.428692
AGAP007851-RA	0.009987908	0.002608307	24	14	194.9699608
AGAP007868-RA	0.001261409	6.03E-05	24	18	68.68410626
AGAP007901-RE	0.117348396	0.100904671	20	16	99.85487983
AGAP007920-RA	0.012282158	0.004048418	24	18	2024.644311
AGAP007973-RB	0.005799782	0.001015885	24	12	77.89842815
AGAP007974-RA	0.025946679	0.013551769	20	10	421.4261573
AGAP007981-RA	0.012282158	0.004048418	24	22	81.70593681
AGAP007994-RA	0.009987908	0.002608307	20	10	97.86415769
AGAP008003-RA	0.071442988	0.054492342	24	16	234.7331148
AGAP008005-RA	0.033467031	0.019611254	24	12	13.56193452
AGAP008056-RA	0.015545541	0.006163757	24	20	832.9484273
AGAP008141-RA	0.012282158	0.004048418	20	0	153.5343532
AGAP008147-RA	0.152637036	0.134894195	16	4	34.11827603
AGAP008182-RA	0.033467031	0.019611254	24	4	1050.680569
AGAP008193-RA	0.012282158	0.004048418	12	2	14.66337793
AGAP008198-RA	0.055831508	0.039295424	20	14	399.9589954
AGAP008208-RA	0.002571129	0.000204708	24	6	30.25348037
AGAP008209-RA	0.055831508	0.039295424	16	4	184.2733032
AGAP008254-RA	0.015545541	0.006163757	24	12	1543.867518
AGAP008264-RA	0.043033182	0.027957863	24	22	166.3827701
AGAP008288-RA	0.117348396	0.100904671	20	18	829.1181032
AGAP008288-RB	0.007600959	0.001646068	24	18	1665.751659
AGAP008337-RA	0.009987908	0.002608307	24	20	65.46662697
AGAP008359-RA	0.007600959	0.001646068	24	12	893.4124059
AGAP008363-RA	0.005799782	0.001015885	20	14	142.053367
AGAP008374-RA	0.004223376	0.000611986	20	2	14.14387443
AGAP008412-RD	0.091330073	0.074605617	16	12	802.9122389
AGAP008432-RA	0.002571129	0.000204708	24	20	2340.36085
AGAP008432-RB	0.007600959	0.001646068	20	18	2424.554323
AGAP008444-RA	0.007600959	0.001646068	24	6	256.6020901
AGAP008557-RA	0.012282158	0.004048418	24	2	25.66513746
AGAP008614-RA	0.020238619	0.009216951	20	4	437.6525818
AGAP008615-RA	0.015545541	0.006163757	20	6	47.77711765
AGAP008640-RA	0.003176156	0.000359088	20	8	4116.975051
AGAP008645-RA	0.508597453	0.491590213	24	10	45.31458724
AGAP008650-RB	0.117348396	0.100904671	24	20	71.37918228
AGAP008658-RA	0.009987908	0.002608307	24	16	564.9318638
AGAP008685-RA	0.025946679	0.013551769	24	18	15.54736202
AGAP008721-RA	0.508597453	0.491590213	24	14	92.93232953
AGAP008725-RA	0.055831508	0.039295424	16	10	271.5410223
AGAP008730-RA	0.091330073	0.074605617	16	8	58.10484621
AGAP008770-RA	0.091330073	0.074605617	24	20	246.1706523
AGAP008774-RA	0.117348396	0.100904671	16	4	109.2104799
AGAP008780-RA	0.249128034	0.233260007	24	0	31.4274734
AGAP008812-RA	0.458336929	0.439361196	16	12	31.36889598
AGAP008833-RA	0.009987908	0.002608307	20	10	623.6402509
AGAP008864-RA	0.508597453	0.491590213	24	8	99.15862102
AGAP008870-RA	0.249128034	0.233260007	20	10	264.4012271
AGAP008889-RA	0.012282158	0.004048418	20	14	85.71043264
AGAP008892-RA	0.00182029	0.000113043	24	16	4989.174233
AGAP008900-RA	0.025946679	0.013551769	24	16	403.0361112
AGAP008917-RA	0.071442988	0.054492342	24	0	101.4416925
AGAP009003-RA	0.009987908	0.002608307	20	6	291.0243136
AGAP009036-RA	0.020238619	0.009216951	24	4	574.6241788
AGAP009100-RB	0.249128034	0.233260007	8	0	15.45433159
AGAP009137-RA	0.043033182	0.027957863	24	6	28.94994901
AGAP009159-RA	0.009987908	0.002608307	24	18	176.1729462
AGAP009193-RA	0.071442988	0.054492342	16	4	187.7036227
AGAP009221-RA	0.015545541	0.006163757	24	18	768.6287284
AGAP009222-RA	0.071442988	0.054492342	16	4	31.21075525
AGAP009224-RD	0.043033182	0.027957863	24	12	88.29754753
AGAP009239-RA	0.033467031	0.019611254	24	12	396.2767671
AGAP009264-RA	0.020238619	0.009216951	24	10	240.9951146
AGAP009285-RB	0.009987908	0.002608307	16	10	187.732292
AGAP009363-RA	0.004223376	0.000611986	24	8	69.73199086
AGAP009364-RA	0.012282158	0.004048418	24	12	383.5247067
AGAP009374-RA	0.005799782	0.001015885	24	8	29.82822783
AGAP009387-RA	0.025946679	0.013551769	20	10	95.16234939
AGAP009405-RA	0.000678383	1.51E-05	24	16	85.10755481
AGAP009415-RA	0.007600959	0.001646068	20	10	40.94025773
AGAP009424-RD	0.002571129	0.000204708	20	14	273.381509
AGAP009463-RA	0.001261409	6.03E-05	24	12	108.6228886
AGAP009464-RA	0.002571129	0.000204708	24	8	175.5978262
AGAP009467-RA	0.091330073	0.074605617	24	4	21.31366888
AGAP009468-RA	0.004223376	0.000611986	24	4	208.7976332
AGAP009471-RA	0.004223376	0.000611986	24	18	57.58148692
AGAP009472-RA	0.071442988	0.054492342	24	18	174.0798856
AGAP009473-RA	0.012282158	0.004048418	20	10	30165.32338
AGAP009477-RB	0.020238619	0.009216951	20	6	115.9063536
AGAP009498-RA	0.071442988	0.054492342	24	14	183.9321705
AGAP009515-RA	0.033467031	0.019611254	16	12	55.66150264
AGAP009589-RB	0.020238619	0.009216951	20	10	165.3753532
AGAP009591-RA	0.117348396	0.100904671	16	2	136.5889594
AGAP009594-RA	0.033467031	0.019611254	16	10	5547.561255
AGAP009616-RA	0.00182029	0.000113043	20	10	221.8940417
AGAP009622-RA	0.404524141	0.38713218	24	6	77.07753351
AGAP009632-RA	0.015545541	0.006163757	24	0	48.31055897
AGAP009634-RA	1	1	24	10	4.320731247
AGAP009642-RA	0.117348396	0.100904671	16	4	218.4430166
AGAP009643-RA	0.025946679	0.013551769	16	12	234.7394926
AGAP009662-RA	0.025946679	0.013551769	20	8	593.100709
AGAP009670-RA	0.015545541	0.006163757	16	14	5.389931585
AGAP009781-RA	0.025946679	0.013551769	24	20	69.16990798
AGAP009783-RA	0.000678383	1.51E-05	24	4	301.4676117
AGAP009823-RA	0.055831508	0.039295424	20	4	217.2440249
AGAP009828-RA	0.710833052	0.694986455	16	4	1.154758043
AGAP009831-RA	0.009987908	0.002608307	16	12	1902.009171
AGAP009844-RA	1	1	12	4	33.53689883
AGAP009861-RA	0.012282158	0.004048418	16	4	566.1802649
AGAP009879-RA	0.005799782	0.001015885	24	4	16.76095689
AGAP009889-RA	0.195452406	0.178334759	24	18	148.1303197
AGAP009893-RA	0.043033182	0.027957863	24	2	185.7699628
AGAP009893-RB	0.249128034	0.233260007	8	0	54.4418331
AGAP009897-RA	0.091330073	0.074605617	24	8	639.1696349
AGAP009901-RA	0.015545541	0.006163757	24	20	251.5702744
AGAP009914-RA	0.009987908	0.002608307	16	10	114.1926995
AGAP009922-RA	0.015545541	0.006163757	24	16	294.1933891
AGAP009961-RA	0.003176156	0.000359088	16	10	350.2783348
AGAP009978-RA	0.007600959	0.001646068	24	4	100.6589144
AGAP010052-RA	0.117348396	0.100904671	24	16	1883.049096
AGAP010060-RA	0.00182029	0.000113043	16	4	44.26527824
AGAP010075-RA	0.025946679	0.013551769	24	22	212.4858182
AGAP010142-RA	0.007600959	0.001646068	24	12	249.897422
AGAP010142-RB	0.003176156	0.000359088	24	14	5211.306964
AGAP010145-RA	0.020238619	0.009216951	24	12	155.199032
AGAP010152-RA	0.012282158	0.004048418	20	2	23.27879029
AGAP010158-RA	0.001261409	6.03E-05	20	10	85.97866817
AGAP010175-RC	0.033467031	0.019611254	20	2	41.05120093
AGAP010193-RA	0.043033182	0.027957863	24	12	5043.486968
AGAP010232-RA	0.007600959	0.001646068	24	2	163.6893188
AGAP010280-RA	0.002571129	0.000204708	24	4	2416.191083
AGAP010281-RA	0.195452406	0.178334759	8	6	110.7543608
AGAP013730-RB	0.091330073	0.074605617	8	0	65.52738738
AGAP013761-RA	0.003176156	0.000359088	20	0	21.26710612
AGAP028011-RA	0.025946679	0.013551769	16	4	86.09610573
AGAP028027-RA	0.025946679	0.013551769	24	8	98.51881538
AGAP028095-RD	0.012282158	0.004048418	20	10	34.0126493
AGAP028135-RA	0.043033182	0.027957863	24	16	50.1075578
AGAP028141-RA	0.043033182	0.027957863	20	12	113.2704979
AGAP028142-RA	0.071442988	0.054492342	24	6	85.051947
AGAP028144-RA	0.091330073	0.074605617	24	18	76.16471543
AGAP028164-RA	0.007600959	0.001646068	24	12	461.3016806
AGAP028196-RA	0.012282158	0.004048418	20	10	613.0771749
AGAP028554-RA	0.001020417	3.09E-05	24	14	89.25277053
AGAP028648-RB	0.015545541	0.006163757	24	6	323.0644804
AGAP029214-RA	0.009987908	0.002608307	20	6	46.61673105
AGAP029405-RA	0.00182029	0.000113043	24	2	38.24212781
AGAP029417-RA	0.001261409	6.03E-05	20	10	21.61227934
AGAP029445-RA	0.249128034	0.233260007	24	2	70.15314035
AGAP029459-RB	0.004223376	0.000611986	24	8	291.6875446
AGAP029500-RA	0.071442988	0.054492342	24	12	252.5296805
AGAP029542-RA	0.015545541	0.006163757	16	12	467.8417604
AGAP029610-RA	0.015545541	0.006163757	24	8	23.94922637
AGAP029791-RA	0.009987908	0.002608307	16	4	36.95391515
AGAP029879-RA	0.003176156	0.000359088	20	10	43.00378462
AGAP029881-RA	0.009987908	0.002608307	24	12	32.26130128
AGAP029901-RB	0.071442988	0.054492342	24	14	12.22015349
AGAP029909-RC	0.152637036	0.134894195	20	16	3828.362769
AGAP012445-RA	0.071442988	0.054492342	20	12	121.1913743
AGAP012461-RA	0.043033182	0.027957863	16	8	243.0079597
AGAP012678-RA	0.025946679	0.013551769	24	14	136.9586839
AGAP012683-RA	0.319812927	0.301988958	24	8	5.283117671
AGAP012761-RA	0.005799782	0.001015885	24	16	22.63956189
AGAP012802-RA	0.091330073	0.074605617	24	6	64.57561901
AGAP012873-RA	0.249128034	0.233260007	24	6	40.46534958
AGAP028855-RA	1	1	20	8	1070.749473
AGAP028856-RA	1	1	20	8	1070.749473
AGAP000010-RA	0.055831508	0.039295424	24	2	150.0963877
AGAP000045-RB	0.012282158	0.004048418	24	12	105.2040345
AGAP000051-RA	0.020238619	0.009216951	24	8	1052.792111
AGAP000213-RA	0.091330073	0.074605617	24	6	70.19577961
AGAP000241-RA	0.015545541	0.006163757	24	12	145.5141784
AGAP000275-RA	0.015545541	0.006163757	20	10	329.2244277
AGAP000299-RA	0.009987908	0.002608307	24	16	33.78667435
AGAP000313-RA	0.004223376	0.000611986	20	10	695.1347442
AGAP000325-RA	0.195452406	0.178334759	24	20	103.9425426
AGAP000327-RA	0.055831508	0.039295424	20	16	344.5507309
AGAP000378-RA	0.033467031	0.019611254	24	2	340.9366458
AGAP000498-RB	0.033467031	0.019611254	12	4	38.53368627
AGAP000500-RC	0.007600959	0.001646068	20	14	555.5051297
AGAP000549-RA	0.071442988	0.054492342	16	4	95.32030841
AGAP000562-RB	0.000678383	1.51E-05	20	12	153.864506
AGAP000567-RA	0.152637036	0.134894195	20	12	28.27986125
AGAP000651-RA	0.091330073	0.074605617	16	8	3468.091927
AGAP000651-RB	0.00182029	0.000113043	20	10	2456.65105
AGAP000717-RA	0.020238619	0.009216951	20	8	289.2439923
AGAP000728-RA	0.249128034	0.233260007	24	16	151.6148318
AGAP000745-RA	0.003176156	0.000359088	24	2	9.080602422
AGAP000844-RA	0.005799782	0.001015885	16	10	1123.668548
AGAP000943-RC	0.055831508	0.039295424	20	12	238.4546116
AGAP000969-RB	0.195452406	0.178334759	20	10	94.11372161
AGAP000986-RA	0.025946679	0.013551769	24	8	859.0887847
AGAP001021-RA	0.404524141	0.38713218	20	6	183.5385857
AGAP001027-RC	0.007600959	0.001646068	24	14	227.3664242
AGAP001073-RC	0.055831508	0.039295424	20	8	78.90746232
AGAP007278-RA	0.003176156	0.000359088	24	4	42.8080299
AGAP029109-RB	0.071442988	0.054492342	20	8	307.8555081
AGAP029649-RA	0.249128034	0.233260007	24	6	80.22389675
