## Supplemental Table 7 for "A novel beta-adrenergic like octopamine receptor modulates the audition of malaria mosquitoes and serves as insecticide target"

CycID	BH.Q	ADJ.P	PER	LAG	AMP
AGAP004678-RA	1	1	16	0	148.6385318
AGAP004704-RA	0.017228764	0.00969118	24	22	52.03677629
AGAP004739-RA	0.127936123	0.113309279	12	2	61.79595707
AGAP004768-RA	0.204899617	0.189282269	20	16	53.71874604
AGAP004794-RA	0.037389855	0.026503479	24	22	368.5423359
AGAP004880-RB	0.602358905	0.589503685	20	6	72.69330388
AGAP004890-RA	0.010951999	0.004641243	24	14	309.4867234
AGAP005032-RA	0.061794501	0.048889247	20	0	143.466973
AGAP005032-RB	0.037389855	0.026503479	24	4	1383.551439
AGAP005038-RA	0.048063886	0.036194451	20	4	24.92650438
AGAP005056-RA	0.002929926	0.000558294	24	2	126.286008
AGAP005071-RA	0.002221965	0.000345488	24	12	264.0686196
AGAP005076-RA	0.048063886	0.036194451	20	10	17.29313276
AGAP005079-RD	0.07851098	0.065346029	24	14	3470.382643
AGAP005103-RA	0.013590628	0.006753879	24	12	152.8313291
AGAP005124-RB	0.003764989	0.000883854	24	0	103.2222576
AGAP005160-RC	0.017228764	0.00969118	24	12	101.172841
AGAP005205-RB	0.037389855	0.026503479	20	16	221.0955104
AGAP005221-RA	0.037389855	0.026503479	16	12	48.76923789
AGAP005323-RA	0.006480923	0.002094445	24	6	64.398101
AGAP005327-RA	0.061794501	0.048889247	24	6	675.7154109
AGAP005365-RA	0.07851098	0.065346029	12	2	24.73733369
AGAP005369-RA	0.061794501	0.048889247	20	16	325.0240319
AGAP005388-RA	0.061794501	0.048889247	24	22	139.3106329
AGAP005394-RB	0.010951999	0.004641243	20	10	111.5298791
AGAP005400-RB	0.001037119	7.11E-05	24	14	174.3395567
AGAP005427-RA	0.07851098	0.065346029	8	6	647.7531808
AGAP005459-RA	0.022171714	0.013722128	24	14	1453.713583
AGAP005499-RA	0.002929926	0.000558294	24	6	114.8832239
AGAP005501-RA	0.091031768	0.075906062	20	4	19.03873959
AGAP005521-RA	0.001758736	0.000209118	24	16	333.4302015
AGAP005547-RA	0.232366672	0.215364232	12	4	7.111004435
AGAP005552-RA	0.013590628	0.006753879	20	8	170.2915894
AGAP005552-RB	0.002221965	0.000345488	20	10	428.7254492
AGAP005563-RA	0.000286916	5.69E-06	24	14	3902.58357
AGAP005585-RB	0.003764989	0.000883854	16	12	176.87564
AGAP005610-RA	0.017228764	0.00969118	24	16	22.20790327
AGAP005639-RA	0.017228764	0.00969118	24	16	199.0985029
AGAP005641-RA	0.037389855	0.026503479	24	6	203.6834719
AGAP005645-RA	0.010951999	0.004641243	24	12	943.8106619
AGAP005655-RA	0.002221965	0.000345488	24	6	1120.855576
AGAP005656-RA	0.008483338	0.003142456	24	8	76.45139556
AGAP005712-RB	0.002929926	0.000558294	24	16	241.7893554
AGAP005717-RA	0.006480923	0.002094445	24	14	28.72615385
AGAP005725-RA	0.396528769	0.383230548	24	10	26.92420448
AGAP005752-RA	0.006480923	0.002094445	24	16	1494.08415
AGAP005753-RA	0.001351097	0.000123576	20	14	287.3136404
AGAP005762-RB	0.029201327	0.019185628	20	12	39.75186398
AGAP005772-RA	0.16164677	0.147108417	12	0	18.12510492
AGAP005783-RA	0.16164677	0.147108417	16	10	44.68184789
AGAP005834-RA	0.000411673	1.13E-05	24	12	51.2564861
AGAP005860-RA	0.013590628	0.006753879	16	10	315.506532
AGAP005914-RA	0.010951999	0.004641243	24	2	1346.594493
AGAP005971-RA	0.001758736	0.000209118	24	16	1446.777938
AGAP006001-RA	0.000746037	3.98E-05	20	0	60.13162191
AGAP006034-RA	0.006480923	0.002094445	24	14	58.74843769
AGAP006082-RA	0.005116724	0.00137278	24	12	47.53998231
AGAP006115-RA	0.029201327	0.019185628	24	18	842.2935137
AGAP006116-RA	0.100392493	0.086466096	24	12	131.0915535
AGAP006118-RA	2.49E-06	7.58E-09	20	12	18.12549473
AGAP006121-RA	0.008483338	0.003142456	24	12	98.27750534
AGAP006186-RE	0.061794501	0.048889247	24	12	1167.356436
AGAP006191-RA	0.022171714	0.013722128	24	12	178.386819
AGAP006259-RA	0.022171714	0.013722128	24	6	176.1668804
AGAP006339-RA	0.008483338	0.003142456	24	14	72.0956247
AGAP006366-RA	0.017228764	0.00969118	24	14	446.7156292
AGAP006366-RC	0.048063886	0.036194451	24	14	437.2731744
AGAP006369-RA	0.001037119	7.11E-05	24	16	76.31944792
AGAP006370-RA	0.000136976	1.25E-06	24	6	246.5571497
AGAP006376-RA	0.001758736	0.000209118	24	18	595.2266718
AGAP006385-RA	0.127936123	0.113309279	16	0	3.266286725
AGAP006410-RA	0.204899617	0.189282269	24	8	63.29638789
AGAP006426-RA	0.013590628	0.006753879	24	8	50.41877191
AGAP006448-RB	0.008483338	0.003142456	24	8	118.4630191
AGAP006457-RA	0.008483338	0.003142456	12	10	13.78927242
AGAP006467-RA	0.061794501	0.048889247	24	4	953.7450087
AGAP006469-RA	0.320056501	0.30541977	12	2	32.5283368
AGAP006473-RA	0.887238168	0.880475682	24	16	133.0488099
AGAP006480-RA	0.000746037	3.98E-05	24	6	133.1440565
AGAP006480-RB	0.029201327	0.019185628	24	6	73.54420818
AGAP006508-RB	0.006480923	0.002094445	24	18	589.9957279
AGAP006541-RA	0.127936123	0.113309279	12	10	16.4738669
AGAP006543-RA	0.00061545	2.16E-05	24	14	197.6072474
AGAP006569-RA	0.013590628	0.006753879	20	18	1805.539901
AGAP006592-RC	0.001758736	0.000209118	20	10	194.6319883
AGAP006608-RA	0.002221965	0.000345488	24	2	350.8933944
AGAP006609-RA	0.022171714	0.013722128	20	16	24.75455767
AGAP006653-RA	0.16164677	0.147108417	24	0	82.07611882
AGAP006660-RB	0.010951999	0.004641243	24	4	89.69285544
AGAP006683-RB	0.029201327	0.019185628	16	8	26.03069563
AGAP006698-RA	0.017228764	0.00969118	24	12	12.92543885
AGAP006699-RA	0.001351097	0.000123576	24	14	472.1134022
AGAP006721-RB	0.000746037	3.98E-05	24	2	365.4437105
AGAP006740-RA	0.048063886	0.036194451	20	8	518.8988118
AGAP006749-RA	0.013590628	0.006753879	12	0	16.37773856
AGAP006761-RA	0.022171714	0.013722128	12	4	18.14770437
AGAP006767-RA	0.006480923	0.002094445	24	16	96.43405496
AGAP006768-RA	0.16164677	0.147108417	20	14	50.45842643
AGAP006796-RA	0.396528769	0.383230548	24	0	46.86234562
AGAP006819-RB	0.001351097	0.000123576	24	12	195.0246754
AGAP006829-RA	0.022171714	0.013722128	24	4	22.37225248
AGAP006835-RB	0.017228764	0.00969118	24	6	85.77898884
AGAP006883-RA	0.000746037	3.98E-05	24	14	60.8487632
AGAP006900-RA	0.256707787	0.241446196	24	2	29.78160423
AGAP006906-RA	0.006480923	0.002094445	20	14	53.64374487
AGAP006907-RA	0.037389855	0.026503479	24	18	75.66745149
AGAP006936-RB	0.071917794	0.057117638	24	10	50.0217596
AGAP006958-RA	0.017228764	0.00969118	24	6	1120.931471
AGAP006959-RA	0.000746037	3.98E-05	24	4	424.3554475
AGAP006961-RA	0.07851098	0.065346029	24	6	178.2337134
AGAP006967-RA	0.001037119	7.11E-05	24	16	906.0511839
AGAP006970-RA	0.005116724	0.00137278	24	16	156.011118
AGAP007055-RA	0.008483338	0.003142456	20	10	338.9635936
AGAP007061-RA	0.022171714	0.013722128	24	12	52.50216908
AGAP007064-RA	0.008483338	0.003142456	24	2	83.91014478
AGAP007065-RB	0.022171714	0.013722128	24	14	132.4150676
AGAP007079-RA	0.256707787	0.241446196	16	4	24.17197634
AGAP007088-RA	0.029201327	0.019185628	24	2	498.520388
AGAP007104-RA	0.010951999	0.004641243	24	4	392.5668047
AGAP007111-RA	0.001758736	0.000209118	20	18	225.7854201
AGAP007125-RA	0.100392493	0.086466096	20	14	96.56796004
AGAP007135-RA	0.022171714	0.013722128	24	14	197.5570942
AGAP007163-RB	0.184200576	0.168195343	12	2	11.06318227
AGAP007181-RB	0.16164677	0.147108417	16	14	5.043432337
AGAP007202-RA	0.734218661	0.723026303	12	0	63.99781749
AGAP007254-RA	0.100392493	0.086466096	24	14	26.27099686
AGAP007286-RA	0.061794501	0.048889247	24	2	1169.316817
AGAP007287-RA	0.396528769	0.383230548	24	6	168.8624208
AGAP007302-RA	0.000746037	3.98E-05	24	10	60.17358256
AGAP007308-RA	0.002929926	0.000558294	24	14	244.3519481
AGAP007353-RA	0.029201327	0.019185628	16	10	29.00595768
AGAP007408-RA	0.008483338	0.003142456	24	0	24.59018687
AGAP007480-RA	0.006480923	0.002094445	24	2	151.9960004
AGAP007497-RA	0.006480923	0.002094445	24	18	137.3775754
AGAP007523-RA	0.013590628	0.006753879	20	4	107.850803
AGAP007532-RA	0.005116724	0.00137278	20	10	328.8894849
AGAP007534-RC	0.013590628	0.006753879	24	14	503.0889278
AGAP007538-RA	0.006480923	0.002094445	24	14	226.2778844
AGAP007550-RA	0.002929926	0.000558294	20	16	258.0018961
AGAP007550-RB	0.002929926	0.000558294	20	16	293.2178777
AGAP007552-RA	0.001758736	0.000209118	24	12	56.23939407
AGAP007553-RA	0.010951999	0.004641243	24	16	324.3230563
AGAP007572-RA	0.000286916	5.69E-06	20	10	639.7938683
AGAP007611-RA	0.013590628	0.006753879	24	14	59.63834737
AGAP007633-RD	0.001351097	0.000123576	24	14	2357.64704
AGAP007635-RA	0.017228764	0.00969118	24	14	92.49080882
AGAP007636-RA	0.002221965	0.000345488	24	16	733.7953609
AGAP007667-RA	0.022171714	0.013722128	24	12	127.8376906
AGAP007684-RB	0.256707787	0.241446196	24	12	38.1041268
AGAP013544-RA	0.490574149	0.477113273	12	2	68.60569464
AGAP029352-RA	0.006480923	0.002094445	20	8	86.93807351
AGAP029362-RA	0.005116724	0.00137278	24	6	54.72587534
AGAP029366-RA	0.887238168	0.880475682	16	4	342.327201
AGAP029540-RA	0.008483338	0.003142456	24	12	44.3257688
AGAP029552-RA	0.006480923	0.002094445	24	6	22.18962926
AGAP000586-RA	0.013590628	0.006753879	24	12	1721.308082
AGAP001146-RA	0.037389855	0.026503479	24	12	33.84295253
AGAP001199-RA	1	1	16	0	20.16620736
AGAP001213-RA	0.061794501	0.048889247	24	16	76.92357503
AGAP001235-RB	0.037389855	0.026503479	20	10	367.4279932
AGAP001257-RA	0.022171714	0.013722128	16	10	505.3155694
AGAP001257-RB	0.006480923	0.002094445	20	10	190.7702655
AGAP001281-RA	0.002929926	0.000558294	24	12	417.440366
AGAP001281-RB	0.010951999	0.004641243	24	14	80.10739581
AGAP001308-RA	0.037389855	0.026503479	24	16	350.6396471
AGAP001313-RA	0.010951999	0.004641243	24	16	155.045015
AGAP001336-RA	0.017228764	0.00969118	24	4	31.2798047
AGAP001343-RA	0.07851098	0.065346029	24	4	81.44625475
AGAP001369-RA	0.001037119	7.11E-05	20	10	166.3922658
AGAP001381-RA	0.061794501	0.048889247	24	14	92.4522644
AGAP001392-RA	0.017228764	0.00969118	16	4	70.30341746
AGAP001423-RA	0.002221965	0.000345488	24	18	917.0171673
AGAP001449-RA	0.013590628	0.006753879	24	18	637.2939167
AGAP001464-RB	0.602358905	0.589503685	12	6	17.1016153
AGAP001486-RA	0.887238168	0.880475682	12	6	51.09238399
AGAP001496-RA	0.000199547	2.74E-06	24	14	588.8574187
AGAP001501-RA	0.013590628	0.006753879	24	10	66.74482933
AGAP001502-RA	0.320056501	0.30541977	8	4	664.5456679
AGAP001520-RB	0.003764989	0.000883854	24	16	273.7125221
AGAP001551-RA	0.013590628	0.006753879	24	18	41.9093156
AGAP001556-RA	0.034609763	0.022844554	24	4	252.7447534
AGAP001587-RA	0.013590628	0.006753879	24	12	179.8587886
AGAP001621-RA	0.022171714	0.013722128	24	14	55.75917386
AGAP001630-RA	0.029201327	0.019185628	24	12	310.7731598
AGAP001633-RA	0.013590628	0.006753879	16	8	218.4277833
AGAP001635-RA	0.006480923	0.002094445	24	10	82.0304718
AGAP001713-RA	0.013590628	0.006753879	24	20	1837.172186
AGAP001713-RB	0.017228764	0.00969118	24	18	2077.35013
AGAP001717-RA	0.005116724	0.00137278	24	4	40.54070147
AGAP001747-RA	0.008483338	0.003142456	24	16	179.9213182
AGAP001751-RA	0.008483338	0.003142456	24	12	103.8715719
AGAP001752-RA	0.022171714	0.013722128	24	18	160.4002762
AGAP001760-RA	0.204899617	0.189282269	20	14	276.2969867
AGAP001761-RA	0.490574149	0.477113273	24	4	120.5649923
AGAP001763-RA	0.127936123	0.113309279	16	4	98.59719745
AGAP001778-RA	0.017228764	0.00969118	20	16	172.5505674
AGAP001854-RA	0.001351097	0.000123576	24	20	77.98585203
AGAP001856-RA	1.31E-05	8.02E-08	24	20	634.5799006
AGAP001872-RA	0.001758736	0.000209118	24	18	298.6381423
AGAP001889-RA	0.001037119	7.11E-05	24	12	2466.064119
AGAP001890-RA	0.000411673	1.13E-05	24	12	471.176858
AGAP001891-RA	0.001351097	0.000123576	20	10	80.38469871
AGAP001943-RA	0.048063886	0.036194451	24	14	56.11818886
AGAP002011-RA	0.029201327	0.019185628	16	0	461.5254236
AGAP002049-RA	0.008483338	0.003142456	24	6	72.41306045
AGAP002051-RA	0.037389855	0.026503479	8	4	27.05834429
AGAP002063-RA	0.127936123	0.113309279	24	14	134.0343657
AGAP002091-RA	0.029201327	0.019185628	24	16	355.6552548
AGAP002136-RA	0.013590628	0.006753879	24	14	66.23011449
AGAP002141-RA	0.048063886	0.036194451	20	14	253.651618
AGAP002171-RA	0.256707787	0.241446196	12	2	40.59213773
AGAP002198-RA	0.396528769	0.383230548	20	8	184.3194082
AGAP002200-RA	0.002221965	0.000345488	20	10	25.25175729
AGAP002203-RA	0.037389855	0.026503479	16	4	31.27867974
AGAP002205-RA	0.07851098	0.065346029	24	6	36.0395086
AGAP002221-RA	1	1	16	12	78.00416063
AGAP002224-RA	0.005116724	0.00137278	24	12	39.95099948
AGAP002263-RB	0.013590628	0.006753879	24	16	237.8101646
AGAP002291-RA	0.048063886	0.036194451	24	4	221.0453564
AGAP002317-RA	0.048063886	0.036194451	24	12	329.2290235
AGAP002322-RA	0.001758736	0.000209118	24	10	18.24096106
AGAP002351-RA	0.07851098	0.065346029	24	14	131.3055775
AGAP002355-RB	0.002221965	0.000345488	24	12	2748.541436
AGAP002363-RA	0.003764989	0.000883854	24	6	52.05133871
AGAP002376-RA	0.013590628	0.006753879	24	4	270.903537
AGAP002377-RA	0.001758736	0.000209118	24	2	1014.48565
AGAP002379-RA	0.006480923	0.002094445	24	14	98.3091924
AGAP002391-RA	0.061794501	0.048889247	24	4	13.11634544
AGAP002411-RC	0.001351097	0.000123576	24	16	40.73891742
AGAP002413-RB	0.061794501	0.048889247	24	14	323.1626641
AGAP002449-RA	0.232366672	0.215364232	24	4	8.02872535
AGAP002478-RA	0.002221965	0.000345488	20	2	24.67210661
AGAP002518-RA	0.001037119	7.11E-05	24	12	2048.332899
AGAP002520-RA	0.037389855	0.026503479	24	6	195.9922418
AGAP002542-RA	0.002929926	0.000558294	24	16	56.72823065
AGAP002544-RA	0.017228764	0.00969118	8	2	50.47944586
AGAP002550-RA	0.001758736	0.000209118	24	16	580.679258
AGAP002557-RA	0.003764989	0.000883854	24	14	369.8472866
AGAP002560-RA	0.048063886	0.036194451	20	4	35.48899573
AGAP002588-RA	0.000411673	1.13E-05	24	14	3005.047604
AGAP002593-RA	0.022171714	0.013722128	24	14	122.9425372
AGAP002632-RA	0.002929926	0.000558294	24	6	4379.395013
AGAP002647-RA	0.048063886	0.036194451	20	10	270.3357155
AGAP002718-RA	0.029201327	0.019185628	24	10	178.3468817
AGAP002720-RA	0.006480923	0.002094445	24	12	210.4751669
AGAP002721-RA	0.002929926	0.000558294	24	12	253.6721059
AGAP002725-RA	0.005116724	0.00137278	24	12	29.83100034
AGAP002738-RA	0.013590628	0.006753879	24	12	44.03300276
AGAP002783-RA	0.029201327	0.019185628	8	4	219.2408115
AGAP002808-RA	0.061794501	0.048889247	12	2	23.23609639
AGAP002830-RA	0.017228764	0.00969118	24	18	811.4812223
AGAP002862-RA	0.006480923	0.002094445	24	16	328.8360787
AGAP002867-RA	0.048063886	0.036194451	24	18	59.37499758
AGAP002898-RA	0.010951999	0.004641243	24	12	78.26744756
AGAP002905-RA	0.003764989	0.000883854	24	18	767.9251398
AGAP002925-RA	0.008483338	0.003142456	24	14	609.89674
AGAP002931-RA	0.204899617	0.189282269	8	6	45.4707953
AGAP002942-RC	0.002221965	0.000345488	24	12	78.70985711
AGAP002961-RA	0.001351097	0.000123576	24	14	131.7688012
AGAP002992-RA	0.006480923	0.002094445	24	14	158.3483075
AGAP003047-RA	0.002221965	0.000345488	20	14	700.2973489
AGAP003047-RB	0.146512872	0.130208848	20	12	23.96823139
AGAP003047-RD	0.490574149	0.477113273	8	4	1.159571214
AGAP003077-RB	0.037389855	0.026503479	24	14	87.07463734
AGAP003083-RA	0.000746037	3.98E-05	24	6	28.19068931
AGAP003139-RA	0.734218661	0.723026303	20	6	407.9111569
AGAP003207-RA	0.048063886	0.036194451	24	2	65.03213831
AGAP003218-RA	0.127936123	0.113309279	24	14	45.2753439
AGAP003251-RA	0.029201327	0.019185628	24	14	240.1710953
AGAP003252-RA	0.003764989	0.000883854	24	14	58.49191897
AGAP003296-RB	0.16164677	0.147108417	24	12	76.0418814
AGAP003297-RA	0.013590628	0.006753879	24	12	161.9631032
AGAP003306-RA	0.146512872	0.130208848	20	4	43.77134407
AGAP003308-RA	0.000746037	3.98E-05	24	22	67.98552162
AGAP003308-RB	0.029201327	0.019185628	20	0	58.18722607
AGAP003319-RA	0.010951999	0.004641243	24	14	433.3384881
AGAP003321-RA	0.006480923	0.002094445	24	18	484.7810564
AGAP003334-RA	0.010951999	0.004641243	20	10	318.3572547
AGAP003354-RA	0.010951999	0.004641243	24	8	496.2780556
AGAP003358-RA	0.013590628	0.006753879	24	12	60.00569452
AGAP003399-RA	0.010951999	0.004641243	20	2	27.78307418
AGAP003473-RA	0.396528769	0.383230548	24	6	1645.105783
AGAP003484-RB	0.013590628	0.006753879	24	4	137.9776222
AGAP003493-RD	0.07851098	0.065346029	24	12	226.1114227
AGAP003494-RA	0.002221965	0.000277303	24	10	144.5662711
AGAP003502-RA	0.002221965	0.000345488	24	0	1045.620657
AGAP003525-RB	0.017228764	0.00969118	24	16	208.8337169
AGAP003530-RA	0.16164677	0.147108417	16	4	41.11833198
AGAP003552-RA	0.490574149	0.477113273	12	2	31.85888109
AGAP003571-RB	0.002221965	0.000345488	20	10	13.57035481
AGAP003583-RA	0.008483338	0.003142456	24	18	192.2757635
AGAP003600-RA	0.017228764	0.00969118	24	0	98.72568093
AGAP003606-RA	0.017228764	0.00969118	20	6	52.4468544
AGAP003636-RA	0.048063886	0.036194451	24	18	497.0725837
AGAP003638-RA	0.037389855	0.026503479	24	14	115.2386587
AGAP003649-RA	0.022171714	0.013722128	20	14	501.2672684
AGAP003663-RA	0.010951999	0.004641243	24	16	3142.868136
AGAP003698-RA	0.010951999	0.004641243	12	2	38.20657937
AGAP003730-RA	0.100392493	0.086466096	24	14	22.80566081
AGAP003734-RA	0.006480923	0.002094445	24	4	28.55029808
AGAP003757-RA	0.008483338	0.003142456	24	4	41.91447917
AGAP003766-RA	0.003764989	0.000883854	16	10	38.23600775
AGAP003767-RA	0.001758736	0.000209118	24	12	984.9840498
AGAP003823-RA	0.07851098	0.065346029	24	18	760.9177275
AGAP003844-RA	0.017228764	0.00969118	24	16	1834.952946
AGAP003879-RA	0.008483338	0.003142456	24	12	296.2126734
AGAP003934-RA	0.000746037	3.98E-05	24	14	90.01667672
AGAP003977-RA	0.001351097	0.000123576	24	2	378.1576549
AGAP004032-RA	0.022171714	0.013722128	24	2	195.9288014
AGAP004145-RA	0.320056501	0.30541977	8	6	38.67419295
AGAP004156-RA	0.004775328	0.001128317	24	14	17.43260981
AGAP004163-RB	0.001351097	0.000123576	24	14	265.8977459
AGAP004175-RA	0.006480923	0.002094445	24	20	164.1353891
AGAP004197-RA	0.100392493	0.086466096	24	12	114.7780574
AGAP004261-RB	0.000411673	1.13E-05	24	22	660.4882629
AGAP004261-RC	0.010951999	0.004641243	16	4	36.85847535
AGAP004290-RA	0.037389855	0.026503479	8	4	26.79544703
AGAP004297-RA	0.003764989	0.000883854	24	0	943.6054685
AGAP004297-RB	0.008483338	0.003142456	24	0	161.699276
AGAP004335-RA	0.017228764	0.00969118	24	14	181.8472247
AGAP004410-RA	0.017228764	0.00969118	24	4	740.2736259
AGAP004418-RA	0.006480923	0.002094445	20	4	57.64172478
AGAP004486-RA	0.001758736	0.000209118	24	16	1383.446082
AGAP004510-RA	0.029201327	0.019185628	24	14	297.7025535
AGAP004572-RB	0.003764989	0.000883854	24	18	207.5351866
AGAP004612-RA	0.017228764	0.00969118	24	18	235.8653451
AGAP004624-RA	0.022171714	0.013722128	20	0	38.79069444
AGAP012952-RA	0.07851098	0.065346029	24	2	20.54958687
AGAP012960-RA	0.000746037	3.98E-05	24	12	30.61211151
AGAP012988-RA	0.002221965	0.000345488	20	10	286.788784
AGAP012990-RA	0.396528769	0.383230548	8	6	992.7865593
AGAP012996-RA	0.017228764	0.00969118	24	16	1038.52239
AGAP013112-RA	0.037389855	0.026503479	24	14	28.75639552
AGAP013137-RA	0.000411673	1.13E-05	24	14	93.0635335
AGAP013189-RA	0.029201327	0.019185628	24	8	522.8880133
AGAP013192-RA	0.010951999	0.004641243	24	10	245.2925482
AGAP013194-RA	0.002221965	0.000345488	24	4	18.84808385
AGAP013226-RA	0.006480923	0.002094445	24	14	597.0466461
AGAP013290-RA	0.010951999	0.004641243	20	10	36.7363077
AGAP013301-RB	0.048063886	0.036194451	20	6	280.225808
AGAP013329-RA	0.003764989	0.000883854	24	16	164.9747137
AGAP013359-RA	0.204899617	0.189282269	24	2	8.686318629
AGAP013365-RA	0.16164677	0.147108417	24	14	2086.769005
AGAP013405-RA	0.002929926	0.000558294	24	14	130.707728
AGAP013468-RA	0.001351097	0.000123576	24	12	38.32553216
AGAP013481-RE	0.127936123	0.113309279	24	14	83.14159196
AGAP013492-RA	0.602358905	0.589503685	16	4	58.40892238
AGAP013511-RA	0.048063886	0.036194451	24	16	335.4435963
AGAP013511-RB	0.017228764	0.00969118	20	16	933.2844515
AGAP013511-RC	0.07851098	0.065346029	24	16	445.722911
AGAP013533-RA	0.002221965	0.000345488	20	4	90.51736142
AGAP027997-RA	0.037389855	0.026503479	20	8	174.362791
AGAP028406-RA	0.001758736	0.000209118	24	12	1289.631408
AGAP028470-RA	0.022171714	0.013722128	24	2	82.32883903
AGAP029110-RB	0.07851098	0.065346029	20	10	129.6701194
AGAP029385-RA	0.013590628	0.006753879	24	8	42.75252219
AGAP029568-RD	0.013590628	0.006753879	24	14	669.4471347
AGAP029605-RA	0.029201327	0.019185628	24	4	68.46469306
AGAP010377-RA	0.006480923	0.002094445	24	12	23.43247018
AGAP010394-RA	0.127936123	0.113309279	16	0	100.5791768
AGAP010409-RA	0.07851098	0.065346029	24	4	28.82353608
AGAP010489-RA	0.734218661	0.723026303	24	4	63.62693118
AGAP010534-RA	0.001758736	0.000209118	24	18	168.5865692
AGAP010563-RA	0.022171714	0.013722128	24	4	79.93575127
AGAP010572-RA	0.003764989	0.000883854	8	6	78.80882395
AGAP010645-RA	0.037389855	0.026503479	24	22	250.8096955
AGAP010658-RA	0.002221965	0.000345488	24	6	402.5092557
AGAP010687-RA	0.000199547	2.74E-06	24	12	106.0243132
AGAP010698-RA	0.734218661	0.723026303	24	16	51.95029068
AGAP010739-RA	0.013590628	0.006753879	20	8	122.0130647
AGAP010765-RA	0.010951999	0.004641243	24	18	452.9522891
AGAP010766-RA	0.010951999	0.004641243	24	18	2616.719136
AGAP010799-RA	0.008483338	0.003142456	24	0	24.45156678
AGAP010808-RA	0.048063886	0.036194451	16	10	69.32497917
AGAP010834-RA	0.037389855	0.026503479	8	6	40.71893413
AGAP010860-RA	0.127936123	0.113309279	24	12	26.815045
AGAP010894-RA	0.029201327	0.019185628	20	6	191.7515177
AGAP010961-RA	0.003764989	0.000883854	24	14	485.0617478
AGAP010961-RB	0.002221965	0.000345488	24	14	415.3935129
AGAP010964-RA	0.07851098	0.065346029	24	12	90.85835445
AGAP011045-RA	0.127936123	0.113309279	12	2	188.462574
AGAP011054-RA	0.008483338	0.003142456	24	4	800.2210678
AGAP011062-RB	0.061794501	0.048889247	8	0	49.94592833
AGAP011079-RA	0.013590628	0.006753879	24	16	165.7198191
AGAP011099-RA	0.000286916	5.69E-06	24	14	889.0256255
AGAP011172-RA	0.037389855	0.026503479	24	14	110.1878628
AGAP011196-RA	0.008483338	0.003142456	24	10	118.7062047
AGAP011244-RA	0.320056501	0.30541977	20	14	194.008541
AGAP011254-RA	0.008483338	0.003142456	24	10	138.8410338
AGAP011309-RA	0.013590628	0.006753879	24	14	335.7866336
AGAP011315-RA	0.005116724	0.00137278	24	4	123.4966598
AGAP011319-RA	0.003764989	0.000883854	24	18	4153.082816
AGAP011357-RA	0.017228764	0.00969118	24	14	81.11314783
AGAP011368-RA	0.256707787	0.241446196	20	8	34.86763174
AGAP011373-RA	0.003764989	0.000883854	24	12	50.71979095
AGAP011390-RA	0.022171714	0.013722128	24	14	47.27337672
AGAP011391-RA	0.029201327	0.019185628	24	12	176.0320109
AGAP011460-RA	0.061794501	0.048889247	24	16	951.6496488
AGAP011492-RA	0.037389855	0.026503479	24	4	297.2189275
AGAP011504-RA	0.013590628	0.006753879	24	6	278.6179929
AGAP011507-RA	0.006480923	0.002094445	24	12	54.42476438
AGAP011563-RA	0.010951999	0.004641243	24	4	952.7629543
AGAP011571-RA	0.017228764	0.00969118	24	14	2599.734307
AGAP011584-RA	0.100392493	0.086466096	24	14	57.54913612
AGAP011603-RA	0.048063886	0.036194451	20	14	243.3602795
AGAP011603-RC	0.001758736	0.000209118	24	14	298.6321189
AGAP011641-RA	0.029201327	0.019185628	24	6	39.05116834
AGAP011666-RA	0.008483338	0.003142456	24	4	327.9209418
AGAP011680-RA	0.008483338	0.003142456	20	10	48.76803192
AGAP011727-RA	0.010951999	0.004641243	24	18	160.7377261
AGAP011750-RA	0.001037119	7.11E-05	24	14	126.1779856
AGAP011812-RA	0.100392493	0.086466096	24	6	101.0905088
AGAP011824-RA	0.010951999	0.004641243	24	14	1504.461108
AGAP011827-RA	0.037389855	0.026503479	24	12	656.3907211
AGAP011922-RA	0.029201327	0.019185628	24	2	416.2539193
AGAP011925-RA	0.003764989	0.000883854	24	14	455.8584121
AGAP011936-RA	0.002929926	0.000558294	20	6	89.23152814
AGAP011972-RA	0.017228764	0.00969118	20	10	28.67340066
AGAP012007-RA	0.037389855	0.026503479	20	16	95.85690038
AGAP012008-RA	0.001037119	7.11E-05	24	14	874.5278591
AGAP012010-RB	0.005116724	0.00137278	24	16	240.1837589
AGAP012053-RB	0.005116724	0.00137278	24	14	338.9300195
AGAP012111-RA	0.029201327	0.019185628	20	2	83.14716767
AGAP012181-RA	0.16164677	0.147108417	24	14	134.4920395
AGAP012202-RA	0.017228764	0.00969118	24	4	133.5987913
AGAP012216-RA	0.022171714	0.013722128	24	0	183.6738182
AGAP012217-RA	0.013590628	0.006753879	24	0	154.1163975
AGAP012218-RA	0.100392493	0.086466096	20	18	108.6482224
AGAP012251-RA	0.010951999	0.004641243	24	16	2947.279697
AGAP012251-RB	0.022171714	0.013722128	24	12	133.8657034
AGAP012321-RA	0.003764989	0.000883854	24	14	715.7591473
AGAP012334-RA	0.048063886	0.036194451	24	6	1097.595145
AGAP012340-RA	0.006480923	0.002094445	16	8	23.86393761
AGAP012342-RA	0.010951999	0.004641243	24	12	47.64841782
AGAP012357-RA	0.127936123	0.113309279	24	14	53.39829203
AGAP012391-RA	0.061794501	0.048889247	24	4	2156.862339
AGAP012394-RA	0.002929926	0.000558294	24	12	1473.42706
AGAP012395-RA	0.002221965	0.000345488	24	12	1161.509221
AGAP012400-RA	0.07851098	0.065346029	24	2	29.02379919
AGAP028030-RA	0.07851098	0.065346029	24	0	112.2425159
AGAP028034-RA	0.029201327	0.019185628	24	6	508.769688
AGAP028149-RA	0.003764989	0.000883854	24	6	1385.592626
AGAP028543-RA	0.006480923	0.002094445	20	18	50.30575757
AGAP028621-RA	0.07851098	0.065346029	24	8	157.0258696
AGAP028626-RA	0.029201327	0.019185628	24	20	49.9299796
AGAP029067-RA	0.010463334	0.00389185	24	6	44.36733375
AGAP029263-RA	0.008483338	0.003142456	24	14	59.69837963
AGAP029464-RA	0.887238168	0.880475682	12	2	4.276051495
AGAP029507-RA	0.003764989	0.000883854	24	18	47.55661585
AGAP029538-RA	0.320056501	0.30541977	24	20	34.92701009
AGAP029633-RA	0.010951999	0.004641243	24	14	226.6911874
AGAP029719-RA	0.008483338	0.003142456	24	14	28.11620355
AGAP029784-RA	0.061794501	0.048889247	24	4	69.15910212
AGAP029902-RA	0.127936123	0.113309279	24	6	183.609649
AGAP007737-RA	2.49E-06	7.58E-09	24	14	911.4972044
AGAP007738-RA	0.100392493	0.086466096	20	16	12.97620728
AGAP007752-RA	0.010951999	0.004641243	24	12	29.78565551
AGAP007754-RA	0.061794501	0.048889247	20	12	316.2625403
AGAP007779-RA	0.002929926	0.000558294	20	8	22.77942662
AGAP007790-RA	0.16164677	0.147108417	16	10	300.8703685
AGAP007796-RB	0.002929926	0.000558294	24	14	224.3864283
AGAP007801-RA	0.001758736	0.000209118	24	14	908.788795
AGAP007851-RA	0.022171714	0.013722128	24	14	360.068779
AGAP007852-RA	0.013590628	0.006753879	24	12	1042.16491
AGAP007886-RB	0.547496654	0.533308479	16	2	30.92268716
AGAP007888-RB	0.005116724	0.00137278	24	14	87.42246579
AGAP007901-RF	0.978600232	0.972633158	20	12	15.63229773
AGAP007911-RA	0.022171714	0.013722128	24	16	84.22494869
AGAP007918-RA	0.013590628	0.006753879	24	14	398.3196172
AGAP007920-RA	0.000746037	3.98E-05	24	18	1373.788221
AGAP007939-RA	0.100392493	0.086466096	16	10	1359.1761
AGAP008003-RA	0.005116724	0.00137278	24	14	133.1385707
AGAP008013-RB	0.037389855	0.026503479	24	14	663.3386467
AGAP008020-RA	0.002221965	0.000345488	24	8	30.80932897
AGAP008027-RA	0.003764989	0.000883854	24	16	362.5432038
AGAP008036-RA	0.005116724	0.00137278	24	8	489.0481992
AGAP008046-RA	0.256707787	0.241446196	24	0	163.7193944
AGAP008052-RA	0.204899617	0.189282269	12	4	16.11454676
AGAP008056-RA	0.100392493	0.086466096	24	20	378.3243633
AGAP008109-RC	0.008483338	0.003142456	24	12	98.47460031
AGAP008163-RA	1	1	16	0	154.0384294
AGAP008182-RA	0.010951999	0.004641243	24	8	919.8273524
AGAP008190-RA	0.100392493	0.086466096	24	14	39.63752483
AGAP008209-RA	0.022171714	0.013722128	24	4	128.2851716
AGAP008219-RA	0.001351097	0.000123576	24	4	78.51618068
AGAP008225-RA	0.017228764	0.00969118	24	12	270.813226
AGAP008242-RA	0.00061545	2.16E-05	24	14	49.66757328
AGAP008288-RA	0.003764989	0.000883854	24	22	1727.634088
AGAP008288-RB	0.017228764	0.00969118	24	20	1594.659827
AGAP008292-RA	0.034609763	0.022844554	16	0	16.23769101
AGAP008294-RA	0.044130732	0.031348965	16	0	13.49186795
AGAP008296-RA	0.28977712	0.273432983	24	2	12.14718899
AGAP008315-RA	0.037389855	0.026503479	20	4	65.95990124
AGAP008350-RA	0.017228764	0.00969118	24	12	32.27839382
AGAP008359-RA	0.001351097	0.000123576	24	12	496.4294089
AGAP008363-RA	0.013590628	0.006753879	24	16	924.1928299
AGAP008369-RA	0.013590628	0.006753879	24	6	541.1012664
AGAP008370-RA	0.010951999	0.004641243	24	6	18.73913142
AGAP008412-RD	0.017228764	0.00969118	24	16	304.4471448
AGAP008432-RA	0.022171714	0.013722128	24	20	1078.496807
AGAP008440-RA	0.017228764	0.00969118	20	10	58.53099971
AGAP008521-RA	0.010951999	0.004641243	24	14	1461.713658
AGAP008601-RA	0.061794501	0.048889247	8	4	72.62257632
AGAP008614-RA	0.00061545	2.16E-05	24	4	703.1102722
AGAP008664-RA	0.013590628	0.006753879	24	8	105.3756394
AGAP008680-RA	0.037389855	0.026503479	16	12	106.0371993
AGAP008680-RH	0.002929926	0.000558294	24	12	114.5333858
AGAP008685-RA	0.008483338	0.003142456	24	18	29.15992537
AGAP008688-RB	0.008483338	0.003142456	24	12	190.5808179
AGAP008742-RA	0.16164677	0.147108417	24	6	148.825546
AGAP008771-RA	0.256707787	0.241446196	20	16	44.75607828
AGAP008802-RA	0.100392493	0.086466096	20	10	664.9440493
AGAP008833-RA	0.013590628	0.006753879	24	12	197.6629661
AGAP008849-RA	0.037389855	0.026503479	24	14	87.84457349
AGAP008879-RA	0.003764989	0.000883854	24	14	158.6282175
AGAP008889-RA	0.061794501	0.048889247	24	14	72.94921115
AGAP008892-RA	0.005116724	0.00137278	24	16	122.6512149
AGAP008900-RA	0.017228764	0.00969118	24	16	131.6090472
AGAP008931-RA	0.017228764	0.00969118	24	18	525.4771176
AGAP009004-RA	0.017228764	0.00969118	24	14	50.78444645
AGAP009024-RA	0.017228764	0.00969118	24	16	93.41269388
AGAP009033-RA	0.022171714	0.013722128	24	18	787.2312348
AGAP009051-RA	0.029201327	0.019185628	24	4	24.16185769
AGAP009056-RA	0.061794501	0.048889247	24	4	107.9843977
AGAP009173-RA	0.006480923	0.002094445	20	0	85.45218147
AGAP009182-RA	0.100392493	0.086466096	24	6	607.6508011
AGAP009190-RA	0.013590628	0.006753879	24	6	165.066449
AGAP009191-RA	0.013590628	0.006753879	24	8	37.6448225
AGAP009193-RA	0.001758736	0.000209118	24	6	125.3335322
AGAP009194-RA	0.006480923	0.002094445	24	4	233.8202469
AGAP009197-RA	0.048063886	0.036194451	24	6	40.47527065
AGAP009212-RA	0.061794501	0.048889247	24	12	188.2631658
AGAP009218-RA	0.07851098	0.065346029	24	12	74.7496033
AGAP009221-RA	0.013590628	0.006753879	24	18	697.9705329
AGAP009224-RD	0.002929926	0.000558294	24	16	162.9700657
AGAP009224-RF	0.005116724	0.00137278	20	16	837.9313356
AGAP009239-RA	0.006480923	0.002094445	24	14	164.1360773
AGAP009336-RA	0.07851098	0.065346029	24	14	48.41698168
AGAP009363-RA	0.003764989	0.000883854	24	6	84.45158365
AGAP009364-RA	0.037389855	0.026503479	24	12	77.62534482
AGAP009374-RA	0.017228764	0.00969118	24	6	37.90822047
AGAP009380-RA	0.008483338	0.003142456	20	8	73.67855538
AGAP009388-RA	0.048063886	0.036194451	20	6	177.0477695
AGAP009405-RA	0.010951999	0.004641243	24	14	60.16960606
AGAP009438-RA	0.048063886	0.036194451	24	14	99.54632057
AGAP009447-RB	0.002221965	0.000345488	24	20	300.3324216
AGAP009464-RA	0.006480923	0.002094445	24	12	246.5371068
AGAP009468-RA	0.048063886	0.036194451	20	6	207.2723804
AGAP009471-RA	0.013590628	0.006753879	24	20	97.22027215
AGAP009472-RA	0.048063886	0.036194451	24	18	408.9909056
AGAP009473-RA	0.008483338	0.003142456	24	14	4965.644913
AGAP009498-RA	0.002221965	0.000345488	24	14	288.6245541
AGAP009515-RA	0.006480923	0.002094445	24	14	89.34799773
AGAP009589-RB	0.006480923	0.002094445	24	10	102.1916221
AGAP009624-RA	0.017228764	0.00969118	24	16	141.9345031
AGAP009629-RA	0.061794501	0.048889247	24	4	37.79532149
AGAP009648-RA	0.048063886	0.036194451	16	10	250.0432781
AGAP009662-RA	0.002929926	0.000558294	24	12	202.3089795
AGAP009708-RA	0.320056501	0.30541977	24	16	112.259176
AGAP009745-RA	0.006480923	0.002094445	20	0	108.2463006
AGAP009783-RA	0.005116724	0.00137278	24	2	620.9312869
AGAP009785-RA	0.008483338	0.003142456	24	16	131.1907783
AGAP009790-RA	0.005116724	0.00137278	24	8	50.02156231
AGAP009808-RA	0.16164677	0.147108417	20	14	72.49950938
AGAP009823-RA	0.013590628	0.006753879	24	2	299.4045776
AGAP009831-RA	0.037389855	0.026503479	24	14	255.5423875
AGAP009877-RA	0.000746037	3.98E-05	24	16	2554.693183
AGAP009944-RA	0.001758736	0.000209118	20	6	59.52006298
AGAP009991-RA	0.013590628	0.006753879	24	2	1058.649836
AGAP010130-RB	0.037389855	0.026503479	20	12	90.37545389
AGAP010133-RA	0.061794501	0.048889247	24	2	545.9557103
AGAP010147-RF	0.127936123	0.113309279	24	14	110.8458702
AGAP010164-RA	0.017228764	0.00969118	24	12	77.35906115
AGAP010164-RC	0.017228764	0.00969118	24	12	77.35906115
AGAP010205-RA	0.005116724	0.00137278	24	2	237.2449128
AGAP010221-RA	0.022171714	0.013722128	20	2	62.24867035
AGAP010229-RA	0.022171714	0.013722128	24	6	133.4248652
AGAP010232-RA	0.001037119	7.11E-05	24	2	522.8327442
AGAP010280-RA	0.16164677	0.147108417	24	4	178.2643878
AGAP013755-RB	0.048063886	0.036194451	24	16	298.896438
AGAP013758-RA	0.002929926	0.000558294	24	14	61.48011654
AGAP028011-RA	0.003764989	0.000883854	24	4	81.91479962
AGAP028095-RC	0.07851098	0.065346029	24	14	742.256721
AGAP028123-RA	0.887238168	0.880475682	24	16	176.5723702
AGAP028135-RA	0.005116724	0.00137278	24	16	36.90708197
AGAP028164-RA	0.000136976	1.25E-06	24	12	1304.225294
AGAP028554-RA	0.002929926	0.000558294	24	16	562.2191057
AGAP028555-RA	0.022171714	0.013722128	24	16	271.7158665
AGAP028648-RA	0.017228764	0.00969118	24	8	203.1023198
AGAP028648-RB	0.017228764	0.00969118	20	8	384.8008236
AGAP028649-RA	0.001351097	0.000123576	24	14	132.6330655
AGAP029405-RA	1.31E-05	8.02E-08	24	2	290.7333445
AGAP029474-RA	0.16164677	0.147108417	24	2	57.00297104
AGAP029474-RB	0.127936123	0.113309279	24	6	98.48774127
AGAP029640-RA	0.013590628	0.006753879	20	8	76.88633875
AGAP029804-RC	0.00061545	2.16E-05	24	2	317.0548241
AGAP029804-RD	0.013590628	0.006753879	20	10	86.8722232
AGAP029909-RD	0.100392493	0.086466096	24	0	24.0210673
AGAP012561-RA	0.003764989	0.000883854	24	0	128.9600626
AGAP012577-RA	0.010951999	0.004641243	20	2	1122.126747
AGAP012761-RA	0.048063886	0.036194451	24	16	98.76510581
AGAP012763-RA	0.002221965	0.000345488	24	2	24.1546418
AGAP012798-RA	0.396528769	0.383230548	12	2	31.99297727
AGAP012873-RA	0.003764989	0.000883854	24	4	49.1740786
AGAP012900-RA	0.006480923	0.002094445	24	22	298.0536148
AGAP012910-RA	0.320056501	0.30541977	12	2	78.92832699
AGAP000011-RA	0.100392493	0.086466096	24	16	871.4431581
AGAP000023-RA	0.003764989	0.000883854	24	2	3719.139183
AGAP000040-RA	0.013590628	0.006753879	20	14	212.1191774
AGAP000051-RA	0.002929926	0.000558294	24	6	73.58620351
AGAP000095-RA	0.006480923	0.002094445	24	12	122.652753
AGAP000095-RB	0.001037119	7.11E-05	24	14	227.7570535
AGAP000097-RA	0.100392493	0.086466096	16	12	39.76955132
AGAP000102-RA	0.029201327	0.019185628	24	0	338.6398905
AGAP000104-RA	0.002929926	0.000558294	24	0	854.6021899
AGAP000117-RA	0.001351097	0.000123576	24	4	179.4041141
AGAP000144-RA	0.002929926	0.000558294	24	12	94.31881544
AGAP000179-RA	0.022171714	0.013722128	24	14	276.875727
AGAP000179-RC	0.013590628	0.006753879	24	14	116.2815126
AGAP000204-RA	0.037389855	0.026503479	20	8	45.12151606
AGAP000213-RA	0.000286916	5.69E-06	24	6	591.3028636
AGAP000238-RA	0.048063886	0.036194451	24	12	80.32599072
AGAP000241-RA	0.00061545	2.16E-05	20	12	292.6829071
AGAP000270-RA	0.127936123	0.113309279	24	12	76.35158052
AGAP000313-RA	0.003764989	0.000883854	24	12	621.365475
AGAP000348-RA	0.022171714	0.013722128	20	4	206.5952761
AGAP000378-RA	0.07851098	0.065346029	24	2	203.8756799
AGAP000385-RD	0.256707787	0.241446196	24	4	16.34096963
AGAP000426-RB	0.184200576	0.168195343	24	8	16.23399699
AGAP000448-RA	0.061794501	0.048889247	24	14	115.675803
AGAP000483-RA	0.037389855	0.026503479	24	10	140.6148313
AGAP000500-RC	0.005116724	0.00137278	24	14	465.1324954
AGAP000562-RB	0.07851098	0.065346029	8	4	54.33721801
AGAP000570-RA	0.07851098	0.065346029	24	4	11.84853265
AGAP000572-RA	0.396528769	0.383230548	24	12	39.68402899
AGAP000573-RB	0.100392493	0.086466096	24	16	150.781965
AGAP000605-RA	0.28977712	0.273432983	12	2	6.283851949
AGAP000694-RA	0.256707787	0.241446196	16	0	412.2637692
AGAP000717-RA	0.000199547	2.74E-06	24	14	211.8405247
AGAP000719-RA	0.022171714	0.013722128	24	14	400.169844
AGAP000743-RB	0.022171714	0.013722128	24	6	863.2437116
AGAP000750-RA	0.061794501	0.048889247	24	4	104.5145415
AGAP000803-RA	0.048063886	0.036194451	24	14	70.88192123
AGAP000820-RA	0.010951999	0.004641243	24	6	13.67246279
AGAP000847-RB	0.071917794	0.057117638	12	10	15.86788046
AGAP000926-RA	0.127936123	0.113309279	8	4	33.64194266
AGAP000964-RA	0.013590628	0.006753879	24	16	1064.61889
AGAP001010-RA	0.07851098	0.065346029	8	4	92.70675645
AGAP001011-RA	0.07851098	0.065346029	24	14	67.20923719
AGAP001021-RA	0.022171714	0.013722128	20	6	356.0325569
AGAP012953-RA	0.204899617	0.189282269	16	10	132.2267063
AGAP013043-RA	0.022171714	0.013722128	24	6	3093.901711
AGAP013210-RA	0.005116724	0.00137278	24	6	230.3698041
AGAP013258-RA	0.013590628	0.006753879	24	4	38.20303567
AGAP013262-RA	0.022171714	0.013722128	24	12	151.6312105
AGAP029488-RD	0.003764989	0.000883854	24	14	126.1141364
